# Interaction between mitochondrial translocator protein and aging in inflammatory responses in mouse hippocampus

**DOI:** 10.1101/2024.06.19.598824

**Authors:** Kei Onn Lai, Nevin Tham, Lauren Fairley, Roshan Ratnakar Naik, Yulan Wang, Sarah R. Langley, Anna M. Barron

**Affiliations:** Lee Kong Chian School of Medicine, Nanyang Technological University Singapore, Singapore; Singapore Phenome Centre, Nanyang Technological University, Singapore 636921, Singapore; School of Biosciences, Cardiff University, Cardiff, United Kingdom

**Keywords:** Aging, hippocampus, mitochondria, neuroinflammation, translocator protein

## Abstract

The mitochondrial translocator protein (TSPO) is a biomarker of inflammation which is upregulated in the brain in aging and associated neurodegenerative diseases, such as Alzheimer’s disease (AD). Here we investigated the interaction between aging and TSPO immunomodulatory function in mouse hippocampus, a region severely affected in AD. Aging resulted in a reversal of TSPO knockout transcriptional signatures following inflammatory insult, with TSPO deletion drastically exacerbating inflammatory transcriptional responses in the aging hippocampus whilst dampening inflammation in the young hippocampus. Drugs that disrupt cell cycle and induce DNA-damage such as heat shock protein and topoisomerase inhibitors were identified to mimic the inflammatory transcriptional signature characterizing TSPO-dependent aging most closely. This TSPO-aging interaction is an important consideration in the interpretation of TSPO-targeted biomarker and therapeutic studies, as well as *in vitro* studies which cannot model the aging brain.
