## Supplementary Table 1C for "Interaction between mitochondrial translocator protein and aging in inflammatory responses in mouse hippocampus"

### Sheet: genes_within_eachoverlap
lps.young_down.pbs.old_down	lps.young_down.pbs.old_up	lps.young_down.lps.old_down	lps.young_down.lps.old_up	lps.young_up.pbs.old_down	lps.young_up.pbs.old_up	lps.young_up.lps.old_down	lps.young_up.lps.old_up
Cmss1		Cmss1	Itgb2		Alad	Btbd17	Gm16439
Btf3l4		Btf3l4	Bcl6b		Mroh7	Grm3	Gm12663
Tceanc2		Tceanc2	Mx1		Tmem200b	Cnp	Gm20075
Tspo		Tspo	Hk2		Gm12663	Sgk2
Gm2897			Cd52		Gm20075	Nefh
			Lgals9			Cacng4
			Ltbp2			Shc3
			Spi1			Pkp1
			Rhoc			Slc6a9
			Def6			Slc2a5
			Irf9			Slco1c1
			Tgfb1			Slc7a10
			Hck			Itm2a
			Cyp4f18			Plp1
			Ier3			Pllp
			Cp			Fras1
			Col5a3			Slc39a12
			Ptpn6			Apln
			Hspb1			Lpar1
			Mmp8			Abca8a
			Cyba			Gjc2
			Clic1			Spink10
			Ifi35			C1ql1
			Steap4			H2bc6
			Mlkl			Siglech
			Mcemp1			H1f4
			Cybb			Smyd1
			Cd48			Epha6
			Fcgr1			Mog
			Ncf1			Gm21985
			Cd274
			Ada
			Dhx58
			Cxcl16
			Rab32
			Irak3
			Madcam1
			Upp1
			Myo1g
			Rsad2
			Pecam1
			Rhbdf2
			Pik3r5
			Nfkbia
			Serpina3n
			Tnfaip2
			Aoah
			Fyb
			Psme1
			Tgm1
			Adcy4
			Myc
			Gsdmd
			Hcls1
			Parp9
			Pros1
			Serping1
			Parp3
			Mx2
			Cyp1b1
			C3
			Tapbp
			Psmb8
			Tap2
			Ppic
			Cd74
			Ms4a6b
			Ms4a6d
			Fam111a
			Fosl1
			Fermt3
			Pik3ap1
			Msr1
			Nfkb2
			Mmp19
			Ifitm3
			Irf7
			Tma16
			Stat1
			Slc11a1
			Gpr35
			Cfh
			Marco
			Ncf2
			Ifi211
			Tagln2
			Batf3
			Vim
			Pkn3
			Siglec1
			Cd93
			Zbp1
			Helz2
			Procr
			S100a11
			Tlr2
			Ifi44
			Ecm1
			Gbp3
			Gbp2
			Glipr2
			Plin2
			Tnfrsf1b
			Hspg2
			Tinagl1
			Fgr
			Nos3
			Gbp9
			Cxcl9
			Anxa3
			Oasl2
			Oas1b
			Arpc1b
			Usp18
			Clec4a2
			Arhgdib
			Ltbr
			Tnfrsf1a
			Siglece
			Mvp
			Nupr1
			Itgam
			Adm
			Trim30a
			Elf4
			Msn
			Phka2
			Il2rg
			Mt1
			Ccl22
			Jak3
			Crispld2
			Anxa2
			Stra6
			Uba7
			Rac2
			Rtp4
			Casp4
			Lgals3bp
			Vav1
			Parp14
			Ifit1
			Grn
			Gpsm3
			Cxcl10
			Tmem106a
			Igsf6
			Ccl5
			Slfn8
			Ccl12
			Nfkbiz
			Tgfbi
			Sbno2
			Isg15
			Ggta1
			H2-Q4
			Igfbp7
			Hspb6
			C1qa
			C1qc
			C1qb
			Tap1
			Icam1
			Tgm2
			Ifi206
			Ackr1
			Ddx60
			C1s1
			Stx11
			Ppl
			Saa3
			Emp3
			Gbp7
			Ddx58
			Xaf1
			Milr1
			C3ar1
			Zmynd15
			Cyyr1
			Mmrn2
			Cmklr1
			Stab1
			S100a13
			Ikbke
			Zc3h12a
			Apobr
			Gpr151
			Ifi209
			Mmp3
			Clec4a3
			Tlr1
			Gldn
			Pilra
			Bst2
			Rhoj
			Irgm1
			Arhgap30
			Clec4a1
			Trex1
			Lrrc25
			Ptges
			Fpr2
			Trim30b
			A630001G21Rik
			Oas1a
			Socs3
			Bcl3
			Iigp1
			C1ra
			H2-Q5
			Capg
			Trim30d
			Fcer1g
			Pirb
			Fcgr3
			Tnip2
			H2-Q7
			Ifitm2
			B2m
			H2-K1
			Orm2
			Ifit3b
			Gpr84
			Parp10
			BC023105
			Pilrb2
			Pilrb1
			H2-T23
			Phf11d
			Flnc
			Lyz2
			Irgm2
			Sp110
			Rnf213
			Hrct1
			Cebpd
			Csf2rb
			Csf2rb2
			Ncf4
			Slfn2
			H2-Q6
			H2-D1
			Ifi204
			Ifi207
			Gm4951
			Ecscr
			Nlrc5
			Ehd2
			Ctla2b
			Ifit3
			Igtp
			Ifi47
			Naip2
			Serpina3m
			Ms4a6c
			Gm12250
			Bcl2a1b
			F830016B08Rik
			Gm6548
			Evi2b
			Ms4a4a
			Fbxw23
			Gbp6
			Gbp10
			Gbp5
			Ifi30
			Lilrb4a

### Sheet: odds_ratio_pvalue_overlap
this is the genotype comparison for each age subset.
only for LPS
Odds ratio	lps.young_down	lps.young_up
lps.old_down	0.553256	11.3937
lps.old_up	46.0641	0.352042
Pvalue	lps.young_down	lps.young_up
lps.old_down	0.927427	2.94714e-20
lps.old_up	1.43379e-262	0.9901
