## Supplementary Table 1D for "Interaction between mitochondrial translocator protein and aging in inflammatory responses in mouse hippocampus"

### Sheet: readme
tab	contains		Main celltype Group	subtypes involved
1	raw data for every maincelltype		total macrophage	all mgl(microglia) all PVM (perivascular macrophage)
1	metadata for every sample		total Int	all Int (Interneurons)
2	Two way perm anova with interaction (genotype* agegroup) for every subtype. Covariate term is found under "factor" column		total Oligo	all Oligo(oligodendrocytes) subtypes
3	Posthoc pairwise dunn test for every samplegroup; padj is fdr for all comparisons		total Pyr	all pyramidal (Pyr) subtypes
			total endoM	all endothelial mural subtypes including: Vend cell subtypes (Vascular endothelial cells) Peric subtypes (Pericytes)
			total Astro	all Astrocyte subtypes

### Sheet: 1.rawdata_maincelltype
names	celltype	abundance	genotype	con	agegroup	sex	run	files	Group
A9_LPS	Total_Astro	0	WT	LPS	Young	M	8	A9_LPS_1.fq.gz_quant/quant.sf	WTYoung
B9_1	Total_Astro	0.120719	WT	LPS	Young	M	7	B9_1_1.fq.gz_quant/quant.sf	WTYoung
B9_2	Total_Astro	0.242751	WT	LPS	Young	F	4	B9_2_1.fq.gz_quant/quant.sf	WTYoung
B9_3	Total_Astro	0.269697	WT	LPS	Young	F	4	B9_3_1.fq.gz_quant/quant.sf	WTYoung
A5_64	Total_Astro	0.524891	WT	LPS	Old	M	2	A5_64_1.fq.gz_quant/quant.sf	WTOld
A5_65	Total_Astro	0	WT	LPS	Old	M	3	A5_65_1.fq.gz_quant/quant.sf	WTOld
B4_50	Total_Astro	0.085971	WT	LPS	Old	F	6	B4_50_1.fq.gz_quant/quant.sf	WTOld
B8_IV4	Total_Astro	0.593698	WT	LPS	Old	F	2	B8_IV4_1.fq.gz_quant/quant.sf	WTOld
B1_1	Total_Astro	0.05682	KO	LPS	Young	F	7	B1_1_1.fq.gz_quant/quant.sf	KOYoung
B1_2_0	Total_Astro	0	KO	LPS	Young	F	8	B1_2_0_1.fq.gz_quant/quant.sf	KOYoung
C6_246	Total_Astro	0	KO	LPS	Young	M	5	C6_246_1.fq.gz_quant/quant.sf	KOYoung
H3_121	Total_Astro	0.0913883	KO	LPS	Young	M	6	H3_121_1.fq.gz_quant/quant.sf	KOYoung
C1_45	Total_Astro	0.232375	KO	LPS	Old	M	1	C1_45_1.fq.gz_quant/quant.sf	KOOld
C3_50	Total_Astro	0.30577	KO	LPS	Old	F	2	C3_50_1.fq.gz_quant/quant.sf	KOOld
C3_63	Total_Astro	0.146431	KO	LPS	Old	F	2	C3_63_1.fq.gz_quant/quant.sf	KOOld
D2_37	Total_Astro	0.315694	KO	LPS	Old	M	1	D2_37_1.fq.gz_quant/quant.sf	KOOld
A9_LPS	Total_Int	0.984305	WT	LPS	Young	M	8	A9_LPS_1.fq.gz_quant/quant.sf	WTYoung
B9_1	Total_Int	1.1177	WT	LPS	Young	M	7	B9_1_1.fq.gz_quant/quant.sf	WTYoung
B9_2	Total_Int	0.995214	WT	LPS	Young	F	4	B9_2_1.fq.gz_quant/quant.sf	WTYoung
B9_3	Total_Int	0.910991	WT	LPS	Young	F	4	B9_3_1.fq.gz_quant/quant.sf	WTYoung
A5_64	Total_Int	1.31199	WT	LPS	Old	M	2	A5_64_1.fq.gz_quant/quant.sf	WTOld
A5_65	Total_Int	1.11775	WT	LPS	Old	M	3	A5_65_1.fq.gz_quant/quant.sf	WTOld
B4_50	Total_Int	1.41794	WT	LPS	Old	F	6	B4_50_1.fq.gz_quant/quant.sf	WTOld
B8_IV4	Total_Int	1.15432	WT	LPS	Old	F	2	B8_IV4_1.fq.gz_quant/quant.sf	WTOld
B1_1	Total_Int	1.33016	KO	LPS	Young	F	7	B1_1_1.fq.gz_quant/quant.sf	KOYoung
B1_2_0	Total_Int	1.12372	KO	LPS	Young	F	8	B1_2_0_1.fq.gz_quant/quant.sf	KOYoung
C6_246	Total_Int	2.36593	KO	LPS	Young	M	5	C6_246_1.fq.gz_quant/quant.sf	KOYoung
H3_121	Total_Int	1.17785	KO	LPS	Young	M	6	H3_121_1.fq.gz_quant/quant.sf	KOYoung
C1_45	Total_Int	1.26062	KO	LPS	Old	M	1	C1_45_1.fq.gz_quant/quant.sf	KOOld
C3_50	Total_Int	1.12723	KO	LPS	Old	F	2	C3_50_1.fq.gz_quant/quant.sf	KOOld
C3_63	Total_Int	1.99607	KO	LPS	Old	F	2	C3_63_1.fq.gz_quant/quant.sf	KOOld
D2_37	Total_Int	1.05502	KO	LPS	Old	M	1	D2_37_1.fq.gz_quant/quant.sf	KOOld
A9_LPS	Total_Oligo	0.886839	WT	LPS	Young	M	8	A9_LPS_1.fq.gz_quant/quant.sf	WTYoung
B9_1	Total_Oligo	1.12141	WT	LPS	Young	M	7	B9_1_1.fq.gz_quant/quant.sf	WTYoung
B9_2	Total_Oligo	0.964366	WT	LPS	Young	F	4	B9_2_1.fq.gz_quant/quant.sf	WTYoung
B9_3	Total_Oligo	1.02693	WT	LPS	Young	F	4	B9_3_1.fq.gz_quant/quant.sf	WTYoung
A5_64	Total_Oligo	1.0768	WT	LPS	Old	M	2	A5_64_1.fq.gz_quant/quant.sf	WTOld
A5_65	Total_Oligo	0.972438	WT	LPS	Old	M	3	A5_65_1.fq.gz_quant/quant.sf	WTOld
B4_50	Total_Oligo	0.807919	WT	LPS	Old	F	6	B4_50_1.fq.gz_quant/quant.sf	WTOld
B8_IV4	Total_Oligo	0.826925	WT	LPS	Old	F	2	B8_IV4_1.fq.gz_quant/quant.sf	WTOld
B1_1	Total_Oligo	1.05911	KO	LPS	Young	F	7	B1_1_1.fq.gz_quant/quant.sf	KOYoung
B1_2_0	Total_Oligo	1.09706	KO	LPS	Young	F	8	B1_2_0_1.fq.gz_quant/quant.sf	KOYoung
C6_246	Total_Oligo	0.845349	KO	LPS	Young	M	5	C6_246_1.fq.gz_quant/quant.sf	KOYoung
H3_121	Total_Oligo	0.706459	KO	LPS	Young	M	6	H3_121_1.fq.gz_quant/quant.sf	KOYoung
C1_45	Total_Oligo	0.55962	KO	LPS	Old	M	1	C1_45_1.fq.gz_quant/quant.sf	KOOld
C3_50	Total_Oligo	1.2355	KO	LPS	Old	F	2	C3_50_1.fq.gz_quant/quant.sf	KOOld
C3_63	Total_Oligo	1.09378	KO	LPS	Old	F	2	C3_63_1.fq.gz_quant/quant.sf	KOOld
D2_37	Total_Oligo	1.16716	KO	LPS	Old	M	1	D2_37_1.fq.gz_quant/quant.sf	KOOld
A9_LPS	Total_Pyr	7.25543	WT	LPS	Young	M	8	A9_LPS_1.fq.gz_quant/quant.sf	WTYoung
B9_1	Total_Pyr	6.08318	WT	LPS	Young	M	7	B9_1_1.fq.gz_quant/quant.sf	WTYoung
B9_2	Total_Pyr	6.38967	WT	LPS	Young	F	4	B9_2_1.fq.gz_quant/quant.sf	WTYoung
B9_3	Total_Pyr	6.37363	WT	LPS	Young	F	4	B9_3_1.fq.gz_quant/quant.sf	WTYoung
A5_64	Total_Pyr	5.52035	WT	LPS	Old	M	2	A5_64_1.fq.gz_quant/quant.sf	WTOld
A5_65	Total_Pyr	6.83321	WT	LPS	Old	M	3	A5_65_1.fq.gz_quant/quant.sf	WTOld
B4_50	Total_Pyr	6.61513	WT	LPS	Old	F	6	B4_50_1.fq.gz_quant/quant.sf	WTOld
B8_IV4	Total_Pyr	6.48785	WT	LPS	Old	F	2	B8_IV4_1.fq.gz_quant/quant.sf	WTOld
B1_1	Total_Pyr	6.40078	KO	LPS	Young	F	7	B1_1_1.fq.gz_quant/quant.sf	KOYoung
B1_2_0	Total_Pyr	6.83315	KO	LPS	Young	F	8	B1_2_0_1.fq.gz_quant/quant.sf	KOYoung
C6_246	Total_Pyr	5.75684	KO	LPS	Young	M	5	C6_246_1.fq.gz_quant/quant.sf	KOYoung
H3_121	Total_Pyr	7.02139	KO	LPS	Young	M	6	H3_121_1.fq.gz_quant/quant.sf	KOYoung
C1_45	Total_Pyr	6.18039	KO	LPS	Old	M	1	C1_45_1.fq.gz_quant/quant.sf	KOOld
C3_50	Total_Pyr	5.77976	KO	LPS	Old	F	2	C3_50_1.fq.gz_quant/quant.sf	KOOld
C3_63	Total_Pyr	5.59074	KO	LPS	Old	F	2	C3_63_1.fq.gz_quant/quant.sf	KOOld
D2_37	Total_Pyr	5.71321	KO	LPS	Old	M	1	D2_37_1.fq.gz_quant/quant.sf	KOOld
A9_LPS	Total_endoM	0.471836	WT	LPS	Young	M	8	A9_LPS_1.fq.gz_quant/quant.sf	WTYoung
B9_1	Total_endoM	0.697213	WT	LPS	Young	M	7	B9_1_1.fq.gz_quant/quant.sf	WTYoung
B9_2	Total_endoM	0.513551	WT	LPS	Young	F	4	B9_2_1.fq.gz_quant/quant.sf	WTYoung
B9_3	Total_endoM	0.5406	WT	LPS	Young	F	4	B9_3_1.fq.gz_quant/quant.sf	WTYoung
A5_64	Total_endoM	0.470852	WT	LPS	Old	M	2	A5_64_1.fq.gz_quant/quant.sf	WTOld
A5_65	Total_endoM	0.473354	WT	LPS	Old	M	3	A5_65_1.fq.gz_quant/quant.sf	WTOld
B4_50	Total_endoM	0.497631	WT	LPS	Old	F	6	B4_50_1.fq.gz_quant/quant.sf	WTOld
B8_IV4	Total_endoM	0.248945	WT	LPS	Old	F	2	B8_IV4_1.fq.gz_quant/quant.sf	WTOld
B1_1	Total_endoM	0.440302	KO	LPS	Young	F	7	B1_1_1.fq.gz_quant/quant.sf	KOYoung
B1_2_0	Total_endoM	0.441827	KO	LPS	Young	F	8	B1_2_0_1.fq.gz_quant/quant.sf	KOYoung
C6_246	Total_endoM	0.553974	KO	LPS	Young	M	5	C6_246_1.fq.gz_quant/quant.sf	KOYoung
H3_121	Total_endoM	0.32839	KO	LPS	Young	M	6	H3_121_1.fq.gz_quant/quant.sf	KOYoung
C1_45	Total_endoM	0.608151	KO	LPS	Old	M	1	C1_45_1.fq.gz_quant/quant.sf	KOOld
C3_50	Total_endoM	0.528756	KO	LPS	Old	F	2	C3_50_1.fq.gz_quant/quant.sf	KOOld
C3_63	Total_endoM	0.506353	KO	LPS	Old	F	2	C3_63_1.fq.gz_quant/quant.sf	KOOld
D2_37	Total_endoM	0.696395	KO	LPS	Old	M	1	D2_37_1.fq.gz_quant/quant.sf	KOOld
A9_LPS	total macrophage	0.367926	WT	LPS	Young	M	8	A9_LPS_1.fq.gz_quant/quant.sf	WTYoung
B9_1	total macrophage	0.280094	WT	LPS	Young	M	7	B9_1_1.fq.gz_quant/quant.sf	WTYoung
B9_2	total macrophage	0.25321	WT	LPS	Young	F	4	B9_2_1.fq.gz_quant/quant.sf	WTYoung
B9_3	total macrophage	0.270841	WT	LPS	Young	F	4	B9_3_1.fq.gz_quant/quant.sf	WTYoung
A5_64	total macrophage	0.30979	WT	LPS	Old	M	2	A5_64_1.fq.gz_quant/quant.sf	WTOld
A5_65	total macrophage	0.382803	WT	LPS	Old	M	3	A5_65_1.fq.gz_quant/quant.sf	WTOld
B4_50	total macrophage	0.423915	WT	LPS	Old	F	6	B4_50_1.fq.gz_quant/quant.sf	WTOld
B8_IV4	total macrophage	0.281457	WT	LPS	Old	F	2	B8_IV4_1.fq.gz_quant/quant.sf	WTOld
B1_1	total macrophage	0.379253	KO	LPS	Young	F	7	B1_1_1.fq.gz_quant/quant.sf	KOYoung
B1_2_0	total macrophage	0.381747	KO	LPS	Young	F	8	B1_2_0_1.fq.gz_quant/quant.sf	KOYoung
C6_246	total macrophage	0.385822	KO	LPS	Young	M	5	C6_246_1.fq.gz_quant/quant.sf	KOYoung
H3_121	total macrophage	0.307115	KO	LPS	Young	M	6	H3_121_1.fq.gz_quant/quant.sf	KOYoung
C1_45	total macrophage	0.151657	KO	LPS	Old	M	1	C1_45_1.fq.gz_quant/quant.sf	KOOld
C3_50	total macrophage	0.294349	KO	LPS	Old	F	2	C3_50_1.fq.gz_quant/quant.sf	KOOld
C3_63	total macrophage	0.26925	KO	LPS	Old	F	2	C3_63_1.fq.gz_quant/quant.sf	KOOld
D2_37	total macrophage	0.212552	KO	LPS	Old	M	1	D2_37_1.fq.gz_quant/quant.sf	KOOld

### Sheet: 2.maincelltype_anova
	comparisons	Sum Sq	Df	Mean Sq	F value	Pr(>F)	celltype	factor
1	Total_Astro.Residuals	0.925856	12	0.0771546	NA	NA	Total_Astro	Residuals
2	Total_Astro.agegroup	0.246501	1	0.246501	3.1949	0.128713	Total_Astro	agegroup
3	Total_Astro.genotype	0.0169812	1	0.0169812	0.220092	0.623762	Total_Astro	genotype
4	Total_Astro.genotype:agegroup	0.111765	1	0.111765	1.44859	0.29703	Total_Astro	genotype:agegroup
5	Total_Int.Residuals	0.0986507	12	0.0082209	NA	NA	Total_Int	Residuals
6	Total_Int.agegroup	0.00190879	1	0.00190879	0.232187	0.663366	Total_Int	agegroup
7	Total_Int.genotype	0.0240848	1	0.0240848	2.9297	0.138614	Total_Int	genotype
8	Total_Int.genotype:agegroup	0.0118022	1	0.0118022	1.43564	0.326733	Total_Int	genotype:agegroup
9	Total_Oligo.Residuals	0.0621863	12	0.00518219	NA	NA	Total_Oligo	Residuals
10	Total_Oligo.agegroup	1.89702e-05	1	1.89702e-05	0.00366064	0.960396	Total_Oligo	agegroup
11	Total_Oligo.genotype	1.42302e-05	1	1.42302e-05	0.00274598	0.970297	Total_Oligo	genotype
12	Total_Oligo.genotype:agegroup	0.00260982	1	0.00260982	0.503613	0.455446	Total_Oligo	genotype:agegroup
13	Total_Pyr.Residuals	0.0277702	12	0.00231418	NA	NA	Total_Pyr	Residuals
14	Total_Pyr.agegroup	0.00693063	1	0.00693063	2.99485	0.118812	Total_Pyr	agegroup
15	Total_Pyr.genotype	0.00315471	1	0.00315471	1.36321	0.277228	Total_Pyr	genotype
16	Total_Pyr.genotype:agegroup	0.00263416	1	0.00263416	1.13827	0.277228	Total_Pyr	genotype:agegroup
17	Total_endoM.Residuals	0.0381125	12	0.00317604	NA	NA	Total_endoM	Residuals
18	Total_endoM.agegroup	9.23053e-07	1	9.23053e-07	0.00029063	0.990099	Total_endoM	agegroup
19	Total_endoM.genotype	0.000803864	1	0.000803864	0.253102	0.653465	Total_endoM	genotype
20	Total_endoM.genotype:agegroup	0.0230674	1	0.0230674	7.26295	0.00990099	Total_endoM	genotype:agegroup
21	Total_macrophage.Residuals	0.0222923	12	0.00185769	NA	NA	Total_macrophage	Residuals
22	Total_macrophage.agegroup	0.00397377	1	0.00397377	2.13909	0.138614	Total_macrophage	agegroup
23	Total_macrophage.genotype	0.00173946	1	0.00173946	0.936359	0.366337	Total_macrophage	genotype
24	Total_macrophage.genotype:agegroup	0.0202869	1	0.0202869	10.9205	0.00990099	Total_macrophage	genotype:agegroup

### Sheet: 3.maincelltype_dunn_pairwise
	.y.	group1	group2	n1	n2	statistic	p	p.adj	p.adj.signif
Total_Astro.1	abundance	WTYoung	WTOld	4	4	0.448879	0.653519	0.653519	ns
Total_Astro.2	abundance	WTYoung	KOYoung	4	4	-1.23442	0.217047	0.434095	ns
Total_Astro.3	abundance	WTYoung	KOOld	4	4	0.935165	0.349703	0.524555	ns
Total_Astro.4	abundance	WTOld	KOYoung	4	4	-1.6833	0.0923176	0.276953	ns
Total_Astro.5	abundance	WTOld	KOOld	4	4	0.486286	0.626765	0.653519	ns
Total_Astro.6	abundance	KOYoung	KOOld	4	4	2.16958	0.0300385	0.180231	ns
Total_Int.1	abundance	WTYoung	WTOld	4	4	2.22783	0.0258917	0.0776752	ns
Total_Int.2	abundance	WTYoung	KOYoung	4	4	2.59914	0.00934584	0.056075	ns
Total_Int.3	abundance	WTYoung	KOOld	4	4	2.00505	0.0449578	0.0899157	ns
Total_Int.4	abundance	WTOld	KOYoung	4	4	0.371305	0.71041	0.823704	ns
Total_Int.5	abundance	WTOld	KOOld	4	4	-0.222783	0.823704	0.823704	ns
Total_Int.6	abundance	KOYoung	KOOld	4	4	-0.594089	0.552453	0.823704	ns
Total_Oligo.1	abundance	WTYoung	WTOld	4	4	-0.742611	0.457717	0.766433	ns
Total_Oligo.2	abundance	WTYoung	KOYoung	4	4	-0.445566	0.65591	0.766433	ns
Total_Oligo.3	abundance	WTYoung	KOOld	4	4	0.594089	0.552453	0.766433	ns
Total_Oligo.4	abundance	WTOld	KOYoung	4	4	0.297044	0.766433	0.766433	ns
Total_Oligo.5	abundance	WTOld	KOOld	4	4	1.3367	0.181321	0.766433	ns
Total_Oligo.6	abundance	KOYoung	KOOld	4	4	1.03965	0.2985	0.766433	ns
Total_Pyr.1	abundance	WTYoung	WTOld	4	4	-0.0742611	0.940803	0.940803	ns
Total_Pyr.2	abundance	WTYoung	KOYoung	4	4	0.222783	0.823704	0.940803	ns
Total_Pyr.3	abundance	WTYoung	KOOld	4	4	-1.63374	0.102313	0.237765	ns
Total_Pyr.4	abundance	WTOld	KOYoung	4	4	0.297044	0.766433	0.940803	ns
Total_Pyr.5	abundance	WTOld	KOOld	4	4	-1.55948	0.118882	0.237765	ns
Total_Pyr.6	abundance	KOYoung	KOOld	4	4	-1.85653	0.0633785	0.237765	ns
Total_endoM.1	abundance	WTYoung	WTOld	4	4	-1.708	0.0876355	0.153469	ns
Total_endoM.2	abundance	WTYoung	KOYoung	4	4	-1.63374	0.102313	0.153469	ns
Total_endoM.3	abundance	WTYoung	KOOld	4	4	0.371305	0.71041	0.852492	ns
Total_endoM.4	abundance	WTOld	KOYoung	4	4	0.0742611	0.940803	0.940803	ns
Total_endoM.5	abundance	WTOld	KOOld	4	4	2.07931	0.0375889	0.134873	ns
Total_endoM.6	abundance	KOYoung	KOOld	4	4	2.00505	0.0449578	0.134873	ns
Total_macrophage.1	abundance	WTYoung	WTOld	4	4	1.63374	0.102313	0.153469	ns
Total_macrophage.2	abundance	WTYoung	KOYoung	4	4	1.78227	0.0747059	0.149412	ns
Total_macrophage.3	abundance	WTYoung	KOOld	4	4	-0.742611	0.457717	0.549261	ns
Total_macrophage.4	abundance	WTOld	KOYoung	4	4	0.148522	0.881931	0.881931	ns
Total_macrophage.5	abundance	WTOld	KOOld	4	4	-2.37635	0.0174847	0.052454	ns
Total_macrophage.6	abundance	KOYoung	KOOld	4	4	-2.52488	0.0115739	0.052454	ns
