## Supplementary Table 1E for "Interaction between mitochondrial translocator protein and aging in inflammatory responses in mouse hippocampus"

### Sheet: kegg_results_celltype_markers
	ID	Description	GeneRatio	BgRatio	pvalue	p.adjust	qvalue	geneID	Count	celltype
Int7_kegg.mmu04727	mmu04727	GABAergic synapse - Mus musculus (house mouse)	1972-07-01	89/9476	4.56028e-06	0.000720524	0.000609637	14399/22348/14706/14417/14415/14702/232333	7	Int7_kegg
Int7_kegg.mmu04726	mmu04726	Serotonergic synapse - Mus musculus (house mouse)	1972-06-01	131/9476	0.000460757	0.0363998	0.030798	13097/15566/15561/14706/14702/18798	6	Int7_kegg
Int7_kegg.mmu04723	mmu04723	Retrograde endocannabinoid signaling - Mus musculus (house mouse)	1972-06-01	149/9476	0.000909038	0.047876	0.040508	14399/22348/14706/12801/14702/18798	6	Int7_kegg
Int7_kegg.mmu04725	mmu04725	Cholinergic synapse - Mus musculus (house mouse)	1972-05-01	112/9476	0.00157225	0.0621037	0.0525461	60613/14706/11423/14702/18798	5	Int7_kegg
Int7_kegg.mmu04750	mmu04750	Inflammatory mediator regulation of TRP channels - Mus musculus (house mouse)	1972-05-01	127/9476	0.00272928	0.0787527	0.0666329	246788/13097/16000/15465/18798	5	Int7_kegg
Int7_kegg.mmu04020	mmu04020	Calcium signaling pathway - Mus musculus (house mouse)	1972-07-01	253/9476	0.00299061	0.0787527	0.0666329	66402/15566/15465/12426/18798/14164/14680	7	Int7_kegg
Int7_kegg.mmu05032	mmu05032	Morphine addiction - Mus musculus (house mouse)	1972-04-01	91/9476	0.00497935	0.0884163	0.0748093	14399/22348/14706/14702	4	Int7_kegg
Int7_kegg.mmu05224	mmu05224	Breast cancer - Mus musculus (house mouse)	1972-05-01	147/9476	0.00510126	0.0884163	0.0748093	16000/13983/22418/14164/22421	5	Int7_kegg
Int7_kegg.mmu04742	mmu04742	Taste transduction - Mus musculus (house mouse)	1972-04-01	92/9476	0.00517623	0.0884163	0.0748093	14399/15561/18441/18798	4	Int7_kegg
Int7_kegg.mmu04015	mmu04015	Rap1 signaling pathway - Mus musculus (house mouse)	1972-06-01	214/9476	0.00559597	0.0884163	0.0748093	16000/12801/93737/18441/18798/14164	6	Int7_kegg
Int7_kegg.mmu04390	mmu04390	Hippo signaling pathway - Mus musculus (house mouse)	1972-05-01	157/9476	0.00671749	0.0964875	0.0816384	242316/22418/93737/14164/22421	5	Int7_kegg
mgl_kegg.M00892	M00892	UDP-N-acetyl-D-glucosamine biosynthesis, eukaryotes, glucose => UDP-GlcNAc	2024-01-02	12/876	0.027225	0.0602218	0.0158478	15277	1	mgl_kegg
mgl_kegg.M00165	M00165	Reductive pentose phosphate cycle (Calvin cycle)	2024-01-02	17/876	0.0384579	0.0602218	0.0158478	14121	1	mgl_kegg
mgl_kegg.M00003	M00003	Gluconeogenesis, oxaloacetate => fructose-6P	2024-01-02	20/876	0.0451663	0.0602218	0.0158478	14121	1	mgl_kegg
mgl_kegg.M00001	M00001	Glycolysis (Embden-Meyerhof pathway), glucose => pyruvate	2024-01-02	28/876	0.0629406	0.0629406	0.0165633	15277	1	mgl_kegg
mgl_kegg.mmu04380	mmu04380	Osteoclast differentiation - Mus musculus (house mouse)	18/132	135/9476	3.23389e-13	5.88567e-11	4.08491e-11	18727/17969/17970/83433/14283/21943/18383/22177/12229/12978/17972/14131/21812/21682/14129/21926/13057/14130	18	mgl_kegg
mgl_kegg.mmu04061	mmu04061	Viral protein interaction with cytokine and cytokine receptor - Mus musculus (house mouse)	15/132	95/9476	2.76742e-12	2.51835e-10	1.74785e-10	20308/12458/20303/12765/20310/20296/12978/20302/16154/20306/20293/56744/13051/21926/16155	15	mgl_kegg
mgl_kegg.mmu04060	mmu04060	Cytokine-cytokine receptor interaction - Mus musculus (house mouse)	22/132	294/9476	8.69382e-11	5.27425e-09	3.66056e-09	20308/16181/16168/12983/12986/12458/20303/12765/20310/21943/18383/20296/12978/20302/16154/21812/20306/20293/56744/13051/21926/16155	22	mgl_kegg
mgl_kegg.mmu04145	mmu04145	Phagosome - Mus musculus (house mouse)	17/132	179/9476	3.76929e-10	1.71503e-08	1.1903e-08	15007/24088/17969/17970/13040/14972/12475/13058/17972/17533/69142/16409/14131/14129/13057/22146/14130	17	mgl_kegg
mgl_kegg.mmu05140	mmu05140	Leishmaniasis - Mus musculus (house mouse)	11/132	70/9476	2.71073e-09	9.86705e-08	6.84816e-08	24088/17969/17970/13058/17972/16409/14131/14129/15170/21926/13057	11	mgl_kegg
mgl_kegg.mmu04062	mmu04062	Chemokine signaling pathway - Mus musculus (house mouse)	16/132	192/9476	8.68876e-09	2.63559e-07	1.82921e-07	20308/17969/30955/12458/20303/12765/20310/19354/22324/22376/20296/20302/20306/20293/56744/13051	16	mgl_kegg
mgl_kegg.mmu04064	mmu04064	NF-kappa B signaling pathway - Mus musculus (house mouse)	12/132	106/9476	2.33393e-08	6.06822e-07	4.21161e-07	12044/12045/12047/20303/20310/21943/12046/12475/12229/22033/21926/15894	12	mgl_kegg
mgl_kegg.mmu05150	mmu05150	Staphylococcus aureus infection - Mus musculus (house mouse)	12/132	128/9476	1.9409e-07	4.41555e-06	3.06458e-06	20345/12262/12263/12260/12267/12628/12259/16409/14131/14129/15894/14130	12	mgl_kegg
mgl_kegg.mmu05323	mmu05323	Rheumatoid arthritis - Mus musculus (house mouse)	10/132	87/9476	3.1473e-07	6.36455e-06	4.41727e-06	16168/24088/20310/21943/12524/20296/20302/20293/21926/15894	10	mgl_kegg
mgl_kegg.mmu04670	mmu04670	Leukocyte transendothelial migration - Mus musculus (house mouse)	11/132	119/9476	7.40989e-07	1.3486e-05	9.35986e-06	74734/17969/17970/19354/22324/13058/17972/16409/16456/15894/13057	11	mgl_kegg
mgl_kegg.mmu05152	mmu05152	Tuberculosis - Mus musculus (house mouse)	13/132	180/9476	1.22226e-06	2.02229e-05	1.40355e-05	24088/13040/12475/14127/17533/16154/69142/16409/14131/14129/21926/16155/14130	13	mgl_kegg
mgl_kegg.mmu05134	mmu05134	Legionellosis - Mus musculus (house mouse)	8/132	60/9476	1.59554e-06	2.39418e-05	1.66167e-05	53791/24088/17940/20310/17951/12475/16409/21926	8	mgl_kegg
mgl_kegg.mmu05417	mmu05417	Lipid and atherosclerosis - Mus musculus (house mouse)	14/132	216/9476	1.71013e-06	2.39418e-05	1.66167e-05	24088/17969/17970/20310/22324/12475/13058/20296/20302/17972/20293/21926/15894/13057	14	mgl_kegg
mgl_kegg.mmu05221	mmu05221	Acute myeloid leukemia - Mus musculus (house mouse)	8/132	70/9476	5.23859e-06	6.52623e-05	4.52948e-05	12044/12045/12047/12046/12475/12978/16409/14129	8	mgl_kegg
mgl_kegg.mmu04666	mmu04666	Fc gamma R-mediated phagocytosis - Mus musculus (house mouse)	9/132	93/9476	5.37876e-06	6.52623e-05	4.52948e-05	17969/19354/22324/22376/16331/14131/14129/19264/14130	9	mgl_kegg
mgl_kegg.mmu04650	mmu04650	Natural killer cell mediated cytotoxicity - Mus musculus (house mouse)	10/132	122/9476	7.18079e-06	8.16815e-05	5.66904e-05	23900/19354/22324/14972/22177/14127/12506/15170/21926/15894	10	mgl_kegg
mgl_kegg.mmu05142	mmu05142	Chagas disease - Mus musculus (house mouse)	9/132	103/9476	1.2482e-05	0.000133631	9.27455e-05	24088/12262/20296/12260/20302/12259/21812/20293/21926	9	mgl_kegg
mgl_kegg.mmu04662	mmu04662	B cell receptor signaling pathway - Mus musculus (house mouse)	8/132	83/9476	1.88095e-05	0.000190185	0.000131997	18727/19354/22324/12229/16331/15170/26377/14130	8	mgl_kegg
mgl_kegg.mmu04613	mmu04613	Neutrophil extracellular trap formation - Mus musculus (house mouse)	12/132	208/9476	3.15269e-05	0.000301995	0.000209597	24088/17969/17970/20345/12363/19354/13058/17972/16409/14131/14129/13057	12	mgl_kegg
mgl_kegg.mmu05171	mmu05171	Coronavirus disease - COVID-19 - Mus musculus (house mouse)	13/132	249/9476	4.16575e-05	0.000354142	0.00024579	24088/74145/12262/12263/19106/13058/20296/12260/12267/12259/14131/20293/21926	13	mgl_kegg
mgl_kegg.mmu05132	mmu05132	Salmonella infection - Mus musculus (house mouse)	13/132	251/9476	4.52607e-05	0.000354142	0.00024579	74734/53791/24088/17940/30955/72318/17951/12363/12475/105855/21926/19264/22146	13	mgl_kegg
mgl_kegg.mmu04621	mmu04621	NOD-like receptor signaling pathway - Mus musculus (house mouse)	12/132	216/9476	4.5672e-05	0.000354142	0.00024579	17940/20310/17951/12363/71914/13058/20296/22033/20293/56338/21926/13057	12	mgl_kegg
mgl_kegg.mmu04610	mmu04610	Complement and coagulation cascades - Mus musculus (house mouse)	8/132	94/9476	4.67001e-05	0.000354142	0.00024579	74145/12262/12263/12260/12267/12628/12259/16409	8	mgl_kegg
mgl_kegg.mmu04640	mmu04640	Hematopoietic cell lineage - Mus musculus (house mouse)	8/132	94/9476	4.67001e-05	0.000354142	0.00024579	12986/12475/12978/233274/16409/12493/14129/21926	8	mgl_kegg
mgl_kegg.mmu05202	mmu05202	Transcriptional misregulation in cancer - Mus musculus (house mouse)	12/132	224/9476	6.50251e-05	0.000473383	0.000328548	12044/12045/12047/14247/12524/12046/17132/12475/12978/16409/15446/14129	12	mgl_kegg
mgl_kegg.mmu05133	mmu05133	Pertussis - Mus musculus (house mouse)	7/132	77/9476	9.27872e-05	0.000649511	0.000450788	12262/12263/12475/12260/12259/16409/21926	7	mgl_kegg
mgl_kegg.mmu05135	mmu05135	Yersinia infection - Mus musculus (house mouse)	9/132	135/9476	0.00010686	0.000720317	0.000499931	19354/22324/22376/20296/23880/20111/14131/20293/21926	9	mgl_kegg
mgl_kegg.mmu04210	mmu04210	Apoptosis - Mus musculus (house mouse)	9/132	136/9476	0.000113102	0.000735163	0.000510234	12044/12045/12047/12983/13040/13041/12046/21926/22146	9	mgl_kegg
mgl_kegg.mmu05418	mmu05418	Fluid shear stress and atherosclerosis - Mus musculus (house mouse)	9/132	147/9476	0.000204439	0.0012503	0.000867762	17969/17970/19354/20296/103140/20293/21926/15894/13057	9	mgl_kegg
mgl_kegg.mmu05163	mmu05163	Human cytomegalovirus infection - Mus musculus (house mouse)	12/132	253/9476	0.000206093	0.0012503	0.000867762	15007/20303/12765/19354/14972/20296/20302/16154/22033/20293/21926/16155	12	mgl_kegg
mgl_kegg.mmu04664	mmu04664	Fc epsilon RI signaling pathway - Mus musculus (house mouse)	6/132	66/9476	0.000298702	0.00172905	0.00120003	19354/22324/12229/16331/14127/21926	6	mgl_kegg
mgl_kegg.mmu04657	mmu04657	IL-17 signaling pathway - Mus musculus (house mouse)	7/132	93/9476	0.000304009	0.00172905	0.00120003	14283/20310/20296/22033/20306/20293/21926	7	mgl_kegg
mgl_kegg.mmu04620	mmu04620	Toll-like receptor signaling pathway - Mus musculus (house mouse)	7/132	104/9476	0.000600714	0.00331303	0.00229938	53791/24088/20303/12524/12475/20302/21926	7	mgl_kegg
mgl_kegg.mmu04936	mmu04936	Alcoholic liver disease - Mus musculus (house mouse)	8/132	141/9476	0.000769241	0.0041177	0.00285786	20310/12262/12263/12475/12260/12267/12259/21926	8	mgl_kegg
mgl_kegg.mmu04668	mmu04668	TNF signaling pathway - Mus musculus (house mouse)	7/132	114/9476	0.00103735	0.0053942	0.00374381	16168/20310/20296/22033/20293/21926/15894	7	mgl_kegg
mgl_kegg.mmu05322	mmu05322	Systemic lupus erythematosus - Mus musculus (house mouse)	8/132	149/9476	0.00110242	0.00557334	0.00386814	12524/12262/12263/12260/12259/14131/14129/21926	8	mgl_kegg
mgl_kegg.mmu05144	mmu05144	Malaria - Mus musculus (house mouse)	5/132	57/9476	0.00113938	0.00560452	0.00388977	24088/20296/20293/21926/15894	5	mgl_kegg
mgl_kegg.mmu05020	mmu05020	Prion disease - Mus musculus (house mouse)	11/132	268/9476	0.00126619	0.00606437	0.00420893	17969/17970/12262/19354/13058/12260/17972/12259/21926/13057/22146	11	mgl_kegg
mgl_kegg.mmu04611	mmu04611	Platelet activation - Mus musculus (house mouse)	7/132	125/9476	0.00177219	0.00823104	0.00571269	30955/108101/70839/12229/14127/14131/21391	7	mgl_kegg
mgl_kegg.mmu04148	mmu04148	Efferocytosis - Mus musculus (house mouse)	8/132	161/9476	0.00180902	0.00823104	0.00571269	12262/70839/12260/171285/12259/192187/15170/13051	8	mgl_kegg
mgl_kegg.mmu04933	mmu04933	AGE-RAGE signaling pathway in diabetic complications - Mus musculus (house mouse)	6/132	101/9476	0.00280388	0.0124465	0.00863839	13058/20296/21812/20293/21926/15894	6	mgl_kegg
mgl_kegg.mmu04514	mmu04514	Cell adhesion molecules - Mus musculus (house mouse)	8/132	179/9476	0.00349289	0.0151359	0.0105049	15007/20345/12524/14972/16409/16456/19264/15894	8	mgl_kegg
mgl_kegg.mmu05169	mmu05169	Epstein-Barr virus infection - Mus musculus (house mouse)	9/132	228/9476	0.00451985	0.0191305	0.0132774	15007/24088/19106/14972/12495/12229/22033/21926/15894	9	mgl_kegg
mgl_kegg.mmu01523	mmu01523	Antifolate resistance - Mus musculus (house mouse)	3/132	29/9476	0.00740974	0.0306494	0.021272	76408/14276/21926	3	mgl_kegg
mgl_kegg.mmu05415	mmu05415	Diabetic cardiomyopathy - Mus musculus (house mouse)	8/132	212/9476	0.0094818	0.0372153	0.025829	17969/17970/19354/210789/13058/17972/21812/13057	8	mgl_kegg
mgl_kegg.mmu05330	mmu05330	Allograft rejection - Mus musculus (house mouse)	4/132	60/9476	0.00961055	0.0372153	0.025829	15007/12524/14972/21926	4	mgl_kegg
mgl_kegg.mmu05332	mmu05332	Graft-versus-host disease - Mus musculus (house mouse)	4/132	60/9476	0.00961055	0.0372153	0.025829	15007/12524/14972/21926	4	mgl_kegg
mgl_kegg.mmu05416	mmu05416	Viral myocarditis - Mus musculus (house mouse)	5/132	94/9476	0.0099323	0.03766	0.0261376	15007/12524/19354/14972/15894	5	mgl_kegg
mgl_kegg.mmu05321	mmu05321	Inflammatory bowel disease - Mus musculus (house mouse)	4/132	62/9476	0.0107632	0.0399776	0.0277462	53791/24088/17132/21926	4	mgl_kegg
mgl_kegg.mmu05167	mmu05167	Kaposi sarcoma-associated herpesvirus infection - Mus musculus (house mouse)	8/132	221/9476	0.0119912	0.0436479	0.0302935	15007/30955/20310/12524/19106/14972/57781/15894	8	mgl_kegg
mgl_kegg.mmu04940	mmu04940	Type I diabetes mellitus - Mus musculus (house mouse)	4/132	67/9476	0.014025	0.0500501	0.0347369	15007/12524/14972/21926	4	mgl_kegg
mgl_kegg.mmu05146	mmu05146	Amoebiasis - Mus musculus (house mouse)	5/132	107/9476	0.0166858	0.0584003	0.0405323	24088/20310/12475/16409/21926	5	mgl_kegg
mgl_kegg.mmu05145	mmu05145	Toxoplasmosis - Mus musculus (house mouse)	5/132	109/9476	0.017941	0.0616088	0.0427592	24088/30955/16154/21926/16155	5	mgl_kegg
mgl_kegg.mmu04660	mmu04660	T cell receptor signaling pathway - Mus musculus (house mouse)	5/132	122/9476	0.0276325	0.0931319	0.0646375	22324/21682/15170/21926/19264	5	mgl_kegg
oligo1_kegg.M00095	M00095	C5 isoprenoid biosynthesis, mevalonate pathway	2024-03-22	11/876	0.00199524	0.0239428	0.0147017	110460/192156/208715	3	oligo1_kegg
oligo1_kegg.M00032	M00032	Lysine degradation, lysine => saccharopine => acetoacetyl-CoA	2024-02-22	11/876	0.0288851	0.0953695	0.0585602	74147/15107	2	oligo1_kegg
oligo1_kegg.M00087	M00087	beta-Oxidation	2024-02-22	13/876	0.0397373	0.0953695	0.0585602	74147/15107	2	oligo1_kegg
oligo1_kegg.M00101	M00101	Cholesterol biosynthesis, FPP => cholesterol	2024-02-22	13/876	0.0397373	0.0953695	0.0585602	16987/13121	2	oligo1_kegg
oligo1_kegg.M00415	M00415	Fatty acid elongation in endoplasmic reticulum	2024-02-22	13/876	0.0397373	0.0953695	0.0585602	74559/54325	2	oligo1_kegg
oligo1_kegg.mmu04360	mmu04360	Axon guidance - Mus musculus (house mouse)	12/133	181/9476	8.41284e-06	0.00215369	0.00166486	108151/140571/20356/20358/18710/214968/20354/270190/14360/16202/16412/26417	12	oligo1_kegg
oligo1_kegg.mmu04666	mmu04666	Fc gamma R-mediated phagocytosis - Mus musculus (house mouse)	8/133	93/9476	4.56261e-05	0.00440755	0.00340715	230837/16332/18710/17118/18805/11867/18783/26417	8	oligo1_kegg
oligo1_kegg.mmu00565	mmu00565	Ether lipid metabolism - Mus musculus (house mouse)	6/133	48/9476	5.16509e-05	0.00440755	0.00340715	320981/18805/53897/18783/22239/18606	6	oligo1_kegg
oligo1_kegg.mmu04530	mmu04530	Tight junction - Mus musculus (house mouse)	10/133	168/9476	0.00012135	0.00776639	0.00600362	56173/74094/11867/18417/56332/83964/109905/16412/100042785/21873	10	oligo1_kegg
oligo1_kegg.mmu04514	mmu04514	Cell adhesion molecules - Mus musculus (house mouse)	10/133	179/9476	0.000204329	0.0104617	0.00808714	16421/14961/56173/269116/17136/18417/83964/207683/16412/100042785	10	oligo1_kegg
oligo1_kegg.mmu00900	mmu00900	Terpenoid backbone biosynthesis - Mus musculus (house mouse)	4/133	23/9476	0.000267003	0.0113921	0.00880642	110460/192156/14272/208715	4	oligo1_kegg
oligo1_kegg.mmu04014	mmu04014	Ras signaling pathway - Mus musculus (house mouse)	11/133	235/9476	0.000455581	0.0162134	0.0125334	18710/14178/14696/14701/18805/66922/21802/18783/14388/109905/26417	11	oligo1_kegg
oligo1_kegg.mmu00650	mmu00650	Butanoate metabolism - Mus musculus (house mouse)	4/133	27/9476	0.000506669	0.0162134	0.0125334	74147/110460/15107/208715	4	oligo1_kegg
oligo1_kegg.mmu05100	mmu05100	Bacterial invasion of epithelial cells - Mus musculus (house mouse)	6/133	76/9476	0.000667724	0.018993	0.0146821	18710/11867/56212/14388/16202/16412	6	oligo1_kegg
oligo1_kegg.mmu00380	mmu00380	Tryptophan metabolism - Mus musculus (house mouse)	5/133	52/9476	0.000773572	0.0198034	0.0153086	13195/76507/74147/110460/15107	5	oligo1_kegg
oligo1_kegg.mmu00600	mmu00600	Sphingolipid metabolism - Mus musculus (house mouse)	5/133	55/9476	0.00100127	0.0233023	0.0180133	241159/53897/74442/22239/76893	5	oligo1_kegg
oligo1_kegg.mmu04072	mmu04072	Phospholipase D signaling pathway - Mus musculus (house mouse)	8/133	149/9476	0.00115764	0.0246964	0.019091	18710/18805/66922/18783/14388/14360/14745/26417	8	oligo1_kegg
oligo1_kegg.mmu05213	mmu05213	Endometrial cancer - Mus musculus (house mouse)	5/133	58/9476	0.00127536	0.0251147	0.0194143	21416/21415/18710/16202/26417	5	oligo1_kegg
oligo1_kegg.mmu04670	mmu04670	Leukocyte transendothelial migration - Mus musculus (house mouse)	7/133	119/9476	0.00139324	0.0254765	0.019694	56173/18710/18417/83964/109905/16412/100042785	7	oligo1_kegg
oligo1_kegg.mmu04810	mmu04810	Regulation of actin cytoskeleton - Mus musculus (house mouse)	10/133	231/9476	0.00150074	0.0256127	0.0197993	16421/18710/14178/14701/66922/11867/219140/14745/16412/26417	10	oligo1_kegg
oligo1_kegg.mmu01212	mmu01212	Fatty acid metabolism - Mus musculus (house mouse)	5/133	62/9476	0.00172243	0.0275469	0.0212945	74559/74147/110460/54325/15107	5	oligo1_kegg
oligo1_kegg.mmu04611	mmu04611	Platelet activation - Mus musculus (house mouse)	7/133	125/9476	0.00185052	0.0275469	0.0212945	16439/18710/18783/14360/109905/16412/26417	7	oligo1_kegg
oligo1_kegg.mmu04071	mmu04071	Sphingolipid signaling pathway - Mus musculus (house mouse)	7/133	126/9476	0.00193689	0.0275469	0.0212945	18710/18805/74442/14360/94226/26417/76893	7	oligo1_kegg
oligo1_kegg.mmu04510	mmu04510	Focal adhesion - Mus musculus (house mouse)	9/133	202/9476	0.00212148	0.0276813	0.0213984	16421/12841/170736/18710/14360/109905/16202/16412/26417	9	oligo1_kegg
oligo1_kegg.mmu05205	mmu05205	Proteoglycans in cancer - Mus musculus (house mouse)	9/133	203/9476	0.002194	0.0276813	0.0213984	16439/18710/22415/66922/13039/14388/16412/26417/18793	9	oligo1_kegg
oligo1_kegg.mmu04664	mmu04664	Fc epsilon RI signaling pathway - Mus musculus (house mouse)	5/133	66/9476	0.00227502	0.0276813	0.0213984	11689/18710/18783/14360/26417	5	oligo1_kegg
oligo1_kegg.mmu04726	mmu04726	Serotonergic synapse - Mus musculus (house mouse)	7/133	131/9476	0.00241669	0.0276813	0.0213984	13195/11689/16439/14696/14701/18783/26417	7	oligo1_kegg
oligo1_kegg.mmu05231	mmu05231	Choline metabolism in cancer - Mus musculus (house mouse)	6/133	98/9476	0.00250205	0.0276813	0.0213984	56517/18710/100434/18805/18783/26417	6	oligo1_kegg
oligo1_kegg.mmu05211	mmu05211	Renal cell carcinoma - Mus musculus (house mouse)	5/133	68/9476	0.00259512	0.0276813	0.0213984	18710/21802/14388/109905/26417	5	oligo1_kegg
oligo1_kegg.mmu05224	mmu05224	Breast cancer - Mus musculus (house mouse)	7/133	147/9476	0.0045851	0.0466676	0.0360753	21416/21415/12189/18710/14178/22415/26417	7	oligo1_kegg
oligo1_kegg.mmu04725	mmu04725	Cholinergic synapse - Mus musculus (house mouse)	6/133	112/9476	0.0048511	0.0466676	0.0360753	16439/18710/14696/14701/14360/26417	6	oligo1_kegg
oligo1_kegg.mmu04151	mmu04151	PI3K-Akt signaling pathway - Mus musculus (house mouse)	12/133	364/9476	0.0050506	0.0466676	0.0360753	16421/12841/12189/27219/18710/14178/14696/14701/21802/14745/16412/26417	12	oligo1_kegg
oligo1_kegg.mmu05226	mmu05226	Gastric cancer - Mus musculus (house mouse)	7/133	150/9476	0.00511758	0.0466676	0.0360753	21416/21415/18710/14178/22415/14388/26417	7	oligo1_kegg
oligo1_kegg.mmu04724	mmu04724	Glutamatergic synapse - Mus musculus (house mouse)	6/133	114/9476	0.00528656	0.0466676	0.0360753	16439/14696/14701/18805/18783/26417	6	oligo1_kegg
oligo1_kegg.mmu04662	mmu04662	B cell receptor signaling pathway - Mus musculus (house mouse)	5/133	83/9476	0.00611835	0.0522099	0.0403596	18733/16332/18710/26417/12520	5	oligo1_kegg
oligo1_kegg.mmu00330	mmu00330	Arginine and proline metabolism - Mus musculus (house mouse)	4/133	54/9476	0.00682116	0.0563296	0.0435442	76507/14431/66988/67092	4	oligo1_kegg
oligo1_kegg.mmu00062	mmu00062	Fatty acid elongation - Mus musculus (house mouse)	3/133	29/9476	0.00756525	0.060522	0.0467851	74559/54325/15107	3	oligo1_kegg
oligo1_kegg.mmu05210	mmu05210	Colorectal cancer - Mus musculus (house mouse)	5/133	88/9476	0.00781056	0.060591	0.0468384	21416/21415/18710/21802/26417	5	oligo1_kegg
oligo1_kegg.mmu00280	mmu00280	Valine, leucine and isoleucine degradation - Mus musculus (house mouse)	4/133	57/9476	0.00825005	0.062118	0.0480189	74147/110460/15107/208715	4	oligo1_kegg
oligo1_kegg.mmu05132	mmu05132	Salmonella infection - Mus musculus (house mouse)	9/133	251/9476	0.00874821	0.0624299	0.0482599	21416/74568/21415/11867/56212/235406/17920/26417/22153	9	oligo1_kegg
oligo1_kegg.mmu05160	mmu05160	Hepatitis C - Mus musculus (house mouse)	7/133	166/9476	0.0087792	0.0624299	0.0482599	56173/18710/18417/17858/26417/100042785/12520	7	oligo1_kegg
oligo1_kegg.mmu04520	mmu04520	Adherens junction - Mus musculus (house mouse)	5/133	92/9476	0.00938016	0.0649006	0.0501699	21416/21415/14360/109905/26417	5	oligo1_kegg
oligo1_kegg.mmu05225	mmu05225	Hepatocellular carcinoma - Mus musculus (house mouse)	7/133	174/9476	0.0112033	0.0753637	0.0582581	21416/21415/18710/22415/21802/14388/26417	7	oligo1_kegg
oligo1_kegg.mmu05217	mmu05217	Basal cell carcinoma - Mus musculus (house mouse)	4/133	63/9476	0.0116668	0.0753637	0.0582581	21416/21415/22415/15245	4	oligo1_kegg
oligo1_kegg.mmu01040	mmu01040	Biosynthesis of unsaturated fatty acids - Mus musculus (house mouse)	3/133	34/9476	0.0117756	0.0753637	0.0582581	230161/74559/54325	3	oligo1_kegg
oligo1_kegg.mmu00310	mmu00310	Lysine degradation - Mus musculus (house mouse)	4/133	64/9476	0.0123123	0.0768768	0.0594278	74147/110460/15107/18822	4	oligo1_kegg
oligo1_kegg.mmu05215	mmu05215	Prostate cancer - Mus musculus (house mouse)	5/133	99/9476	0.0126277	0.0769688	0.0594989	21416/21415/18710/21802/26417	5	oligo1_kegg
oligo1_kegg.mmu04916	mmu04916	Melanogenesis - Mus musculus (house mouse)	5/133	100/9476	0.0131465	0.0782677	0.060503	13190/21416/21415/22415/26417	5	oligo1_kegg
oligo1_kegg.mmu05216	mmu05216	Thyroid cancer - Mus musculus (house mouse)	3/133	37/9476	0.0148323	0.0862971	0.0667099	21416/21415/26417	3	oligo1_kegg
oligo1_kegg.mmu05221	mmu05221	Acute myeloid leukemia - Mus musculus (house mouse)	4/133	70/9476	0.0166656	0.0948086	0.0732896	21416/21415/18710/26417	4	oligo1_kegg
oligo1_kegg.mmu04928	mmu04928	Parathyroid hormone synthesis, secretion and action - Mus musculus (house mouse)	5/133	108/9476	0.0178233	0.0991904	0.0766768	12097/12374/16439/18805/26417	5	oligo1_kegg
oligo1_kegg.mmu00260	mmu00260	Glycine, serine and threonine metabolism - Mus musculus (house mouse)	3/133	40/9476	0.0182966	0.0996579	0.0770382	14431/107272/67092	3	oligo1_kegg
pvm1_kegg.M00129	M00129	Ascorbate biosynthesis, animals, glucose-1P => ascorbate	2024-02-07	25/876	0.0150499	0.0524194	0.0367855	394432/22236	2	pvm1_kegg
pvm1_kegg.M00014	M00014	Glucuronate pathway (uronate pathway)	2024-02-07	27/876	0.0174731	0.0524194	0.0367855	394432/22236	2	pvm1_kegg
pvm1_kegg.mmu04380	mmu04380	Osteoclast differentiation - Mus musculus (house mouse)	23/199	135/9476	4.91406e-15	1.10566e-12	8.27632e-13	246256/17972/20963/232801/18722/14130/18733/21937/12229/22177/21934/21682/14131/20375/13057/21813/12978/21926/14129/16822/17969/17060/83433	23	pvm1_kegg
pvm1_kegg.mmu04145	mmu04145	Phagosome - Mus musculus (house mouse)	24/199	179/9476	3.01613e-13	3.39315e-11	2.5399e-11	170780/21899/70192/246256/17972/69142/13058/20288/14130/17533/12475/14131/381091/13057/12491/140792/24088/14129/13040/16409/17969/14964/16419/22146	24	pvm1_kegg
pvm1_kegg.mmu04061	mmu04061	Viral protein interaction with cytokine and cytokine receptor - Mus musculus (house mouse)	18/199	95/9476	7.8683e-13	5.90123e-11	4.41729e-11	20293/20306/230979/56221/20296/20307/20310/56744/12768/21937/20305/14825/21938/12978/21926/20302/16155/20303	18	pvm1_kegg
pvm1_kegg.mmu04060	mmu04060	Cytokine-cytokine receptor interaction - Mus musculus (house mouse)	28/199	294/9476	1.47456e-11	8.29439e-10	6.20866e-10	60504/20293/140806/20306/230979/56221/20296/12504/20307/18413/20310/56744/12768/21937/20305/16181/53603/21934/240873/14825/21938/21813/12978/21926/20302/16155/12983/20303	28	pvm1_kegg
pvm1_kegg.mmu05152	mmu05152	Tuberculosis - Mus musculus (house mouse)	20/199	180/9476	9.95414e-10	4.47936e-08	3.35297e-08	170780/21899/70192/246256/69142/20963/14130/17533/12475/21937/14131/381091/14127/21897/24088/21926/14129/13040/16409/16155	20	pvm1_kegg
pvm1_kegg.mmu04662	mmu04662	B cell receptor signaling pathway - Mus musculus (house mouse)	14/199	83/9476	1.52196e-09	5.70735e-08	4.27217e-08	20963/232801/18722/14130/18733/12229/19354/26377/22324/242248/17096/15170/16331/17060	14	pvm1_kegg
pvm1_kegg.mmu04062	mmu04062	Chemokine signaling pathway - Mus musculus (house mouse)	20/199	192/9476	3.11718e-09	1.00195e-07	7.49998e-08	20293/20306/56221/20296/20307/20310/56744/12768/15162/20305/14825/19354/30955/11513/22324/22376/17096/20302/17969/20303	20	pvm1_kegg
pvm1_kegg.mmu05417	mmu05417	Lipid and atherosclerosis - Mus musculus (house mouse)	21/199	216/9476	4.324e-09	1.21612e-07	9.10316e-08	20293/21899/17972/20296/13058/20310/12475/21937/14825/225471/12362/13057/22324/12491/24088/21926/17096/11303/20302/18024/17969	21	pvm1_kegg
pvm1_kegg.mmu04064	mmu04064	NF-kappa B signaling pathway - Mus musculus (house mouse)	15/199	106/9476	4.86623e-09	1.21656e-07	9.1064e-08	20963/12047/20310/12046/12475/21937/12229/21934/14825/225471/217069/21926/17096/17060/20303	15	pvm1_kegg
pvm1_kegg.mmu04666	mmu04666	Fc gamma R-mediated phagocytosis - Mus musculus (house mouse)	14/199	93/9476	7.09876e-09	1.59722e-07	1.19558e-07	246256/20963/19264/14130/15162/14131/19354/22324/22376/17096/14129/17969/16331/242687	14	pvm1_kegg
pvm1_kegg.mmu05140	mmu05140	Leishmaniasis - Mus musculus (house mouse)	12/199	70/9476	1.93348e-08	3.95484e-07	2.96035e-07	246256/17972/13058/14131/381091/13057/24088/21926/15170/14129/16409/17969	12	pvm1_kegg
pvm1_kegg.mmu05150	mmu05150	Staphylococcus aureus infection - Mus musculus (house mouse)	15/199	128/9476	6.61266e-08	1.23987e-06	9.28093e-07	14293/246256/12273/19204/14130/12262/12259/12263/14131/381091/12260/12628/12267/14129/16409	15	pvm1_kegg
pvm1_kegg.mmu04610	mmu04610	Complement and coagulation cascades - Mus musculus (house mouse)	12/199	94/9476	5.58354e-07	9.66382e-06	7.23374e-06	50702/12273/74145/12262/12259/12263/545366/12260/20704/12628/12267/16409	12	pvm1_kegg
pvm1_kegg.mmu04664	mmu04664	Fc epsilon RI signaling pathway - Mus musculus (house mouse)	10/199	66/9476	1.00947e-06	1.62237e-05	1.2144e-05	20963/12229/19354/14127/11690/22324/21926/17096/16822/16331	10	pvm1_kegg
pvm1_kegg.mmu05323	mmu05323	Rheumatoid arthritis - Mus musculus (house mouse)	11/199	87/9476	1.84728e-06	2.77091e-05	2.07413e-05	20293/20296/12487/20310/21934/14825/381091/24088/21926/12524/20302	11	pvm1_kegg
pvm1_kegg.mmu05134	mmu05134	Legionellosis - Mus musculus (house mouse)	9/199	60/9476	3.88195e-06	5.45899e-05	4.08626e-05	17948/20310/12475/14825/12362/24088/17952/21926/16409	9	pvm1_kegg
pvm1_kegg.mmu05133	mmu05133	Pertussis - Mus musculus (house mouse)	10/199	77/9476	4.29474e-06	5.68422e-05	4.25485e-05	12262/15900/12475/12259/12263/225471/12260/12362/21926/16409	10	pvm1_kegg
pvm1_kegg.mmu05171	mmu05171	Coronavirus disease - COVID-19 - Mus musculus (house mouse)	18/199	249/9476	4.68554e-06	5.85693e-05	4.38413e-05	20293/12273/20296/20963/13058/74145/170743/12262/12259/21937/12263/14131/12260/12362/23960/24088/21926/12267	18	pvm1_kegg
pvm1_kegg.mmu04613	mmu04613	Neutrophil extracellular trap formation - Mus musculus (house mouse)	16/199	208/9476	7.37342e-06	8.73169e-05	6.536e-05	14293/246256/12273/17972/20963/13058/170743/14131/19354/12363/12362/13057/24088/14129/16409/17969	16	pvm1_kegg
pvm1_kegg.mmu05142	mmu05142	Chagas disease - Mus musculus (house mouse)	11/199	103/9476	9.81694e-06	0.000110441	8.2669e-05	20293/21899/20296/12262/12259/21937/12260/24088/21813/21926/20302	11	pvm1_kegg
pvm1_kegg.mmu04620	mmu04620	Toll-like receptor signaling pathway - Mus musculus (house mouse)	11/199	104/9476	1.07791e-05	0.000115491	8.64492e-05	21899/170743/12475/27056/225471/21897/24088/21926/12524/20302/20303	11	pvm1_kegg
pvm1_kegg.mmu04621	mmu04621	NOD-like receptor signaling pathway - Mus musculus (house mouse)	16/199	216/9476	1.19013e-05	0.000121718	9.11105e-05	17948/20293/15951/20296/71914/13058/20310/14825/12363/12362/13057/23960/24014/17952/21926/56338	16	pvm1_kegg
pvm1_kegg.mmu05135	mmu05135	Yersinia infection - Mus musculus (house mouse)	12/199	135/9476	2.54786e-05	0.000243484	0.000182257	20293/20296/12504/14131/19354/12362/22324/22376/23880/21926/16822/242687	12	pvm1_kegg
pvm1_kegg.mmu04640	mmu04640	Hematopoietic cell lineage - Mus musculus (house mouse)	10/199	94/9476	2.59716e-05	0.000243484	0.000182257	12504/12475/381091/233274/12493/12491/12978/21926/14129/16409	10	pvm1_kegg
pvm1_kegg.mmu03260	mmu03260	Virion - Human immunodeficiency virus - Mus musculus (house mouse)	4/199	9476-10-01	3.58945e-05	0.000323051	0.000241816	170780/70192/69142/12504	4	pvm1_kegg
pvm1_kegg.mmu04650	mmu04650	Natural killer cell mediated cytotoxicity - Mus musculus (house mouse)	11/199	122/9476	4.88056e-05	0.000422356	0.00031615	246256/20963/12506/22177/19354/14127/22324/21926/15170/16822/14964	11	pvm1_kegg
pvm1_kegg.mmu05221	mmu05221	Acute myeloid leukemia - Mus musculus (house mouse)	8/199	70/9476	0.000101679	0.000847327	0.000634256	12047/12394/12046/12475/20375/12978/14129/16409	8	pvm1_kegg
pvm1_kegg.mmu04625	mmu04625	C-type lectin receptor signaling pathway - Mus musculus (house mouse)	10/199	112/9476	0.0001172	0.000941782	0.000704959	170780/12051/70192/69142/69810/20963/56620/14127/12362/21926	10	pvm1_kegg
pvm1_kegg.mmu04936	mmu04936	Alcoholic liver disease - Mus musculus (house mouse)	11/199	141/9476	0.000180815	0.00140288	0.00105011	12273/20310/12262/12475/12259/21937/12263/14825/12260/21926/12267	11	pvm1_kegg
pvm1_kegg.mmu05322	mmu05322	Systemic lupus erythematosus - Mus musculus (house mouse)	11/199	149/9476	0.000293166	0.00219874	0.00164584	246256/12487/12262/12259/12263/14131/381091/12260/21926/14129/12524	11	pvm1_kegg
pvm1_kegg.mmu04657	mmu04657	IL-17 signaling pathway - Mus musculus (house mouse)	8/199	93/9476	0.00072712	0.00527748	0.0039504	20293/140806/20306/17386/20296/20310/14825/21926	8	pvm1_kegg
pvm1_kegg.mmu05132	mmu05132	Salmonella infection - Mus musculus (house mouse)	14/199	251/9476	0.000816205	0.00573894	0.00429581	17948/21899/19264/12475/21937/30955/12363/12362/72318/24088/105855/17952/21926/22146	14	pvm1_kegg
pvm1_kegg.mmu05202	mmu05202	Transcriptional misregulation in cancer - Mus musculus (house mouse)	13/199	224/9476	0.000867972	0.00591799	0.00442984	12047/12394/12046/12475/15446/20375/14247/21813/12978/17132/14129/12524/16409	13	pvm1_kegg
pvm1_kegg.mmu03264	mmu03264	Virion - Flavivirus - Mus musculus (house mouse)	3/199	9476-10-01	0.0009818	0.00649721	0.00486341	170780/70192/69142	3	pvm1_kegg
pvm1_kegg.mmu05418	mmu05418	Fluid shear stress and atherosclerosis - Mus musculus (house mouse)	10/199	147/9476	0.00104278	0.0067036	0.0050179	20293/20296/21937/19354/13057/17390/63873/21926/18024/17969	10	pvm1_kegg
pvm1_kegg.mmu04611	mmu04611	Platelet activation - Mus musculus (house mouse)	9/199	125/9476	0.00124232	0.00776451	0.00581203	21391/20963/12229/14131/14127/30955/11513/17096/16822	9	pvm1_kegg
pvm1_kegg.mmu04210	mmu04210	Apoptosis - Mus musculus (house mouse)	9/199	136/9476	0.00223246	0.0135758	0.010162	12047/12046/21937/13032/21926/13040/13036/12983/22146	9	pvm1_kegg
pvm1_kegg.mmu05167	mmu05167	Kaposi sarcoma-associated herpesvirus infection - Mus musculus (house mouse)	12/199	221/9476	0.00239275	0.0141676	0.010605	20963/20310/12768/15162/21937/14825/30955/57781/17096/12524/14964/22695	12	pvm1_kegg
pvm1_kegg.mmu04668	mmu04668	TNF signaling pathway - Mus musculus (house mouse)	8/199	114/9476	0.00270419	0.0156011	0.011678	12051/20293/20296/20310/21937/14825/21938/21926	8	pvm1_kegg
pvm1_kegg.mmu05162	mmu05162	Measles - Mus musculus (house mouse)	9/199	145/9476	0.00344117	0.0188917	0.0141411	170780/70192/27218/69142/12487/170743/14130/23960/24088	9	pvm1_kegg
pvm1_kegg.mmu05164	mmu05164	Influenza A - Mus musculus (house mouse)	10/199	173/9476	0.00348759	0.0188917	0.0141411	20293/20296/170743/21937/381091/12362/23960/24014/217069/21926	10	pvm1_kegg
pvm1_kegg.mmu04670	mmu04670	Leukocyte transendothelial migration - Mus musculus (house mouse)	8/199	119/9476	0.00352644	0.0188917	0.0141411	17972/13058/19354/13057/22324/17390/16409/17969	8	pvm1_kegg
pvm1_kegg.mmu04660	mmu04660	T cell receptor signaling pathway - Mus musculus (house mouse)	8/199	122/9476	0.00410556	0.0214826	0.0160805	12487/12504/19264/21682/22324/21926/15170/16822	8	pvm1_kegg
pvm1_kegg.mmu05340	mmu05340	Primary immunodeficiency - Mus musculus (house mouse)	4/199	36/9476	0.00657173	0.0332879	0.0249173	12504/19264/12229/17060	4	pvm1_kegg
pvm1_kegg.mmu05144	mmu05144	Malaria - Mus musculus (house mouse)	5/199	57/9476	0.00671584	0.0332879	0.0249173	20293/20296/12491/24088/21926	5	pvm1_kegg
pvm1_kegg.mmu04148	mmu04148	Efferocytosis - Mus musculus (house mouse)	9/199	161/9476	0.00680553	0.0332879	0.0249173	12262/12259/192187/12260/12362/12491/15170/11303/16419	9	pvm1_kegg
pvm1_kegg.mmu05330	mmu05330	Allograft rejection - Mus musculus (house mouse)	5/199	60/9476	0.00832948	0.0390444	0.0292263	12487/381091/21926/12524/14964	5	pvm1_kegg
pvm1_kegg.mmu05332	mmu05332	Graft-versus-host disease - Mus musculus (house mouse)	5/199	60/9476	0.00832948	0.0390444	0.0292263	12487/381091/21926/12524/14964	5	pvm1_kegg
pvm1_kegg.mmu00590	mmu00590	Arachidonic acid metabolism - Mus musculus (house mouse)	6/199	85/9476	0.0088051	0.0404316	0.0302646	21391/17001/12409/15446/23887/54486	6	pvm1_kegg
pvm1_kegg.mmu05321	mmu05321	Inflammatory bowel disease - Mus musculus (house mouse)	5/199	62/9476	0.00954352	0.0429459	0.0321466	60504/381091/24088/21926/17132	5	pvm1_kegg
pvm1_kegg.mmu04612	mmu04612	Antigen processing and presentation - Mus musculus (house mouse)	6/199	87/9476	0.00982391	0.0433408	0.0324422	12504/65972/381091/21926/13040/14964	6	pvm1_kegg
pvm1_kegg.mmu04940	mmu04940	Type I diabetes mellitus - Mus musculus (house mouse)	5/199	67/9476	0.0130996	0.056681	0.0424279	12487/381091/21926/12524/14964	5	pvm1_kegg
pvm1_kegg.mmu05310	mmu05310	Asthma - Mus musculus (house mouse)	3/199	25/9476	0.0149321	0.0633908	0.0474504	381091/14127/21926	3	pvm1_kegg
pvm1_kegg.mmu05163	mmu05163	Human cytomegalovirus infection - Mus musculus (house mouse)	11/199	253/9476	0.0176663	0.0736098	0.0550997	20293/20296/12768/21937/19354/11513/21926/20302/16155/14964/20303	11	pvm1_kegg
pvm1_kegg.mmu04933	mmu04933	AGE-RAGE signaling pathway in diabetic complications - Mus musculus (house mouse)	6/199	101/9476	0.0194093	0.0794016	0.0594351	20293/20296/13058/17390/21813/21926	6	pvm1_kegg
pvm1_kegg.mmu00520	mmu00520	Amino sugar and nucleotide sugar metabolism - Mus musculus (house mouse)	4/199	51/9476	0.0218747	0.0878893	0.0657884	212032/19703/12763/74091	4	pvm1_kegg
pvm1_kegg.mmu04142	mmu04142	Lysosome - Mus musculus (house mouse)	7/199	135/9476	0.0235333	0.0928947	0.0695352	12514/16792/13032/13040/13036/56722/27029	7	pvm1_kegg
pvm1_kegg.mmu05146	mmu05146	Amoebiasis - Mus musculus (house mouse)	6/199	107/9476	0.0249923	0.0969527	0.0725728	20310/12475/14825/24088/21926/16409	6	pvm1_kegg
pvm2_kegg.mmu04610	mmu04610	Complement and coagulation cascades - Mus musculus (house mouse)	12/143	94/9476	1.45297e-08	3.10845e-06	2.62933e-06	110382/545366/12267/12273/16414/12260/12259/14067/18792/12628/12262/74145	12	pvm2_kegg
pvm2_kegg.mmu04062	mmu04062	Chemokine signaling pathway - Mus musculus (house mouse)	16/143	192/9476	2.7754e-08	3.10845e-06	2.62933e-06	12771/22376/56221/12768/56744/22324/11513/30955/15162/13051/20306/17096/20302/20296/19354/18753	16	pvm2_kegg
pvm2_kegg.mmu04060	mmu04060	Cytokine-cytokine receptor interaction - Mus musculus (house mouse)	19/143	294/9476	8.03453e-08	5.99912e-06	5.07444e-06	16189/12771/53603/56221/12768/56744/16154/240873/12978/12986/23886/21813/13051/20306/69583/16164/20302/20296/16170	19	pvm2_kegg
pvm2_kegg.mmu04380	mmu04380	Osteoclast differentiation - Mus musculus (house mouse)	12/143	135/9476	8.29877e-07	4.45019e-05	3.76426e-05	14131/14130/16822/20375/22177/232801/83433/12978/17060/21813/14129/21682	12	pvm2_kegg
pvm2_kegg.mmu05171	mmu05171	Coronavirus disease - COVID-19 - Mus musculus (house mouse)	16/143	249/9476	9.93345e-07	4.45019e-05	3.76426e-05	110382/14131/21898/23961/12267/23960/12273/170743/12260/12259/13058/66211/12262/74145/20296/17858	16	pvm2_kegg
pvm2_kegg.mmu04061	mmu04061	Viral protein interaction with cytokine and cytokine receptor - Mus musculus (house mouse)	10/143	95/9476	1.51257e-06	5.64694e-05	4.77654e-05	12771/56221/12768/56744/16154/12978/13051/20306/20302/20296	10	pvm2_kegg
pvm2_kegg.mmu04666	mmu04666	Fc gamma R-mediated phagocytosis - Mus musculus (house mouse)	9/143	93/9476	1.03446e-05	0.000331027	0.000280004	22376/14131/14130/22324/15162/14129/17096/19354/18753	9	pvm2_kegg
pvm2_kegg.mmu05152	mmu05152	Tuberculosis - Mus musculus (house mouse)	12/143	180/9476	1.6692e-05	0.000467377	0.000395338	14131/14130/21898/17533/14127/16414/16154/14129/21897/117149/69142/13040	12	pvm2_kegg
pvm2_kegg.mmu05150	mmu05150	Staphylococcus aureus infection - Mus musculus (house mouse)	10/143	128/9476	2.22395e-05	0.000553516	0.0004682	14131/14130/12267/12273/16414/12260/12259/14129/12628/12262	10	pvm2_kegg
pvm2_kegg.mmu04662	mmu04662	B cell receptor signaling pathway - Mus musculus (house mouse)	8/143	83/9476	3.35803e-05	0.000752198	0.000636258	83490/14130/15170/232801/22324/17060/17096/19354	8	pvm2_kegg
pvm2_kegg.mmu04145	mmu04145	Phagosome - Mus musculus (house mouse)	11/143	179/9476	7.99395e-05	0.00155682	0.00131686	14131/14130/21898/17533/16414/13058/14129/140792/12491/69142/13040	11	pvm2_kegg
pvm2_kegg.mmu05140	mmu05140	Leishmaniasis - Mus musculus (house mouse)	7/143	70/9476	8.34012e-05	0.00155682	0.00131686	16189/14131/21898/16414/15170/13058/14129	7	pvm2_kegg
pvm2_kegg.mmu04621	mmu04621	NOD-like receptor signaling pathway - Mus musculus (house mouse)	12/143	216/9476	9.97849e-05	0.00171937	0.00145435	21898/23961/23960/18439/13058/15951/69146/229900/56338/20296/71914/18753	12	pvm2_kegg
pvm2_kegg.mmu05133	mmu05133	Pertussis - Mus musculus (house mouse)	7/143	77/9476	0.000153247	0.00245194	0.00207401	21898/16414/12260/12259/15900/12262/117149	7	pvm2_kegg
pvm2_kegg.mmu04620	mmu04620	Toll-like receptor signaling pathway - Mus musculus (house mouse)	8/143	104/9476	0.00016808	0.00251	0.00212312	20750/53791/21898/170743/20302/27056/21897/117149	8	pvm2_kegg
pvm2_kegg.mmu05135	mmu05135	Yersinia infection - Mus musculus (house mouse)	9/143	135/9476	0.000196765	0.00275471	0.00233012	22376/14131/21898/16822/22324/23880/20296/20111/19354	9	pvm2_kegg
pvm2_kegg.mmu04664	mmu04664	Fc epsilon RI signaling pathway - Mus musculus (house mouse)	6/143	66/9476	0.000458994	0.00604792	0.00511572	16189/14127/16822/22324/17096/19354	6	pvm2_kegg
pvm2_kegg.mmu05202	mmu05202	Transcriptional misregulation in cancer - Mus musculus (house mouse)	11/143	224/9476	0.00056378	0.00701593	0.00593453	15446/20375/12978/17095/21813/14129/18792/15242/17132/12045/16000	11	pvm2_kegg
pvm2_kegg.mmu05142	mmu05142	Chagas disease - Mus musculus (house mouse)	7/143	103/9476	0.000912066	0.0107528	0.0090954	21898/12260/12259/21813/12262/20302/20296	7	pvm2_kegg
pvm2_kegg.mmu04064	mmu04064	NF-kappa B signaling pathway - Mus musculus (house mouse)	7/143	106/9476	0.00108059	0.0121027	0.0102372	21898/217069/17060/18792/17096/117149/12045	7	pvm2_kegg
pvm2_kegg.mmu05162	mmu05162	Measles - Mus musculus (house mouse)	8/143	145/9476	0.00154874	0.0165199	0.0139736	14130/21898/23961/23960/170743/12487/69142/17858	8	pvm2_kegg
pvm2_kegg.mmu05144	mmu05144	Malaria - Mus musculus (house mouse)	5/143	57/9476	0.00162671	0.0165629	0.01401	21898/16414/12491/20296/100503605	5	pvm2_kegg
pvm2_kegg.mmu05323	mmu05323	Rheumatoid arthritis - Mus musculus (house mouse)	6/143	87/9476	0.0019701	0.0191871	0.0162297	21898/16414/12487/69583/20302/20296	6	pvm2_kegg
pvm2_kegg.mmu04650	mmu04650	Natural killer cell mediated cytotoxicity - Mus musculus (house mouse)	7/143	122/9476	0.00243334	0.0227112	0.0192106	14127/16822/22177/16414/15170/22324/19354	7	pvm2_kegg
pvm2_kegg.mmu04611	mmu04611	Platelet activation - Mus musculus (house mouse)	7/143	125/9476	0.00279068	0.0247612	0.0209446	14131/14127/16822/11513/30955/17096/108101	7	pvm2_kegg
pvm2_kegg.mmu04640	mmu04640	Hematopoietic cell lineage - Mus musculus (house mouse)	6/143	94/9476	0.00291519	0.0247612	0.0209446	16189/12489/12978/12986/14129/12491	6	pvm2_kegg
pvm2_kegg.mmu04148	mmu04148	Efferocytosis - Mus musculus (house mouse)	8/143	161/9476	0.00298461	0.0247612	0.0209446	233571/192187/15170/12260/12259/13051/12262/12491	8	pvm2_kegg
pvm2_kegg.mmu04613	mmu04613	Neutrophil extracellular trap formation - Mus musculus (house mouse)	9/143	208/9476	0.0042009	0.0336072	0.0284271	14131/21898/12273/170743/16414/13058/14129/69146/19354	9	pvm2_kegg
pvm2_kegg.mmu04936	mmu04936	Alcoholic liver disease - Mus musculus (house mouse)	7/143	141/9476	0.00542204	0.0418806	0.0354253	21898/12267/12273/12260/12259/12262/117149	7	pvm2_kegg
pvm2_kegg.mmu05322	mmu05322	Systemic lupus erythematosus - Mus musculus (house mouse)	7/143	149/9476	0.00728583	0.0544009	0.0460158	110382/14131/12260/12259/12487/14129/12262	7	pvm2_kegg
pvm2_kegg.mmu04660	mmu04660	T cell receptor signaling pathway - Mus musculus (house mouse)	6/143	122/9476	0.0102812	0.0742903	0.0628395	16189/16822/15170/22324/12487/21682	6	pvm2_kegg
pvm2_kegg.mmu03250	mmu03250	Viral life cycle - HIV-1 - Mus musculus (house mouse)	4/143	61/9476	0.0133518	0.0934624	0.0790565	80287/209387/69550/17858	4	pvm2_kegg
pvm2_kegg.mmu05321	mmu05321	Inflammatory bowel disease - Mus musculus (house mouse)	4/143	62/9476	0.0141093	0.0957723	0.0810104	16189/53791/21898/17132	4	pvm2_kegg
SubPyr_kegg	mmu04080	Neuroactive ligand-receptor interaction - Mus musculus (house mouse)	15/112	391/9476	5.27596e-05	0.0104464	0.0103298	217674/22045/217369/140498/230777/14527/213527/14807/14823/15560/22044/245526/237213/11438/225642	15	SubPyr_kegg
Vend1_kegg.mmu04060	mmu04060	Cytokine-cytokine receptor interaction - Mus musculus (house mouse)	1956-11-01	294/9476	9.128e-07	0.00014331	0.000117223	326623/21949/230979/22035/21933/16186/21940/21939/20310/11482/15945	11	Vend1_kegg
Vend1_kegg.mmu04061	mmu04061	Viral protein interaction with cytokine and cytokine receptor - Mus musculus (house mouse)	1956-06-01	95/9476	1.87728e-05	0.00147366	0.00120541	230979/22035/21933/16186/20310/15945	6	Vend1_kegg
Vend1_kegg.mmu04510	mmu04510	Focal adhesion - Mus musculus (house mouse)	1956-06-01	202/9476	0.00116476	0.0444025	0.0363198	22371/14257/16775/14254/16542/12389	6	Vend1_kegg
Vend1_kegg.mmu04151	mmu04151	PI3K-Akt signaling pathway - Mus musculus (house mouse)	1956-08-01	364/9476	0.00124077	0.0444025	0.0363198	14710/16186/22371/12575/14257/16775/14254/16542	8	Vend1_kegg
Vend1_kegg.mmu04015	mmu04015	Rap1 signaling pathway - Mus musculus (house mouse)	1956-06-01	214/9476	0.00156633	0.0444025	0.0363198	14065/106952/14257/14254/15901/16542	6	Vend1_kegg
Vend1_kegg.mmu05418	mmu05418	Fluid shear stress and atherosclerosis - Mus musculus (house mouse)	1956-05-01	147/9476	0.00169691	0.0444025	0.0363198	103140/13614/16542/12389/16598	5	Vend1_kegg
