## Supplementary Table 1F for "Interaction between mitochondrial translocator protein and aging in inflammatory responses in mouse hippocampus"

### Sheet: readme
tab	contains
1	raw data for every subtype
1	metadata for every sample
2	Two way perm anova with interaction (genotype* agegroup) for every subtype. Covariate term is found under "factor" column
3	Posthoc pairwise dunn test for every samplegroup; padj is fdr for all comparisons

### Sheet: 1.rawdata 
	names	celltype	abundance	genotype	con	agegroup	sex	run	files	Group
1	A9_LPS	Astro1	0	WT	LPS	Young	M	8	A9_LPS_1.fq.gz_quant/quant.sf	WTYoung
2	B9_1	Astro1	0.0856183	WT	LPS	Young	M	7	B9_1_1.fq.gz_quant/quant.sf	WTYoung
3	B9_2	Astro1	0	WT	LPS	Young	F	4	B9_2_1.fq.gz_quant/quant.sf	WTYoung
4	B9_3	Astro1	0.0159536	WT	LPS	Young	F	4	B9_3_1.fq.gz_quant/quant.sf	WTYoung
5	A5_64	Astro1	0	WT	LPS	Old	M	2	A5_64_1.fq.gz_quant/quant.sf	WTOld
6	A5_65	Astro1	0	WT	LPS	Old	M	3	A5_65_1.fq.gz_quant/quant.sf	WTOld
7	B4_50	Astro1	0	WT	LPS	Old	F	6	B4_50_1.fq.gz_quant/quant.sf	WTOld
8	B8_IV4	Astro1	0	WT	LPS	Old	F	2	B8_IV4_1.fq.gz_quant/quant.sf	WTOld
9	B1_1	Astro1	0	KO	LPS	Young	F	7	B1_1_1.fq.gz_quant/quant.sf	KOYoung
10	B1_2_0	Astro1	0	KO	LPS	Young	F	8	B1_2_0_1.fq.gz_quant/quant.sf	KOYoung
11	C6_246	Astro1	0	KO	LPS	Young	M	5	C6_246_1.fq.gz_quant/quant.sf	KOYoung
12	H3_121	Astro1	0	KO	LPS	Young	M	6	H3_121_1.fq.gz_quant/quant.sf	KOYoung
13	C1_45	Astro1	0.206839	KO	LPS	Old	M	1	C1_45_1.fq.gz_quant/quant.sf	KOOld
14	C3_50	Astro1	0	KO	LPS	Old	F	2	C3_50_1.fq.gz_quant/quant.sf	KOOld
15	C3_63	Astro1	0.146431	KO	LPS	Old	F	2	C3_63_1.fq.gz_quant/quant.sf	KOOld
16	D2_37	Astro1	0.0839725	KO	LPS	Old	M	1	D2_37_1.fq.gz_quant/quant.sf	KOOld
17	A9_LPS	Astro2	0	WT	LPS	Young	M	8	A9_LPS_1.fq.gz_quant/quant.sf	WTYoung
18	B9_1	Astro2	0.0351012	WT	LPS	Young	M	7	B9_1_1.fq.gz_quant/quant.sf	WTYoung
19	B9_2	Astro2	0.242751	WT	LPS	Young	F	4	B9_2_1.fq.gz_quant/quant.sf	WTYoung
20	B9_3	Astro2	0.253743	WT	LPS	Young	F	4	B9_3_1.fq.gz_quant/quant.sf	WTYoung
21	A5_64	Astro2	0.524891	WT	LPS	Old	M	2	A5_64_1.fq.gz_quant/quant.sf	WTOld
22	A5_65	Astro2	0	WT	LPS	Old	M	3	A5_65_1.fq.gz_quant/quant.sf	WTOld
23	B4_50	Astro2	0.085971	WT	LPS	Old	F	6	B4_50_1.fq.gz_quant/quant.sf	WTOld
24	B8_IV4	Astro2	0.593698	WT	LPS	Old	F	2	B8_IV4_1.fq.gz_quant/quant.sf	WTOld
25	B1_1	Astro2	0.05682	KO	LPS	Young	F	7	B1_1_1.fq.gz_quant/quant.sf	KOYoung
26	B1_2_0	Astro2	0	KO	LPS	Young	F	8	B1_2_0_1.fq.gz_quant/quant.sf	KOYoung
27	C6_246	Astro2	0	KO	LPS	Young	M	5	C6_246_1.fq.gz_quant/quant.sf	KOYoung
28	H3_121	Astro2	0.0913883	KO	LPS	Young	M	6	H3_121_1.fq.gz_quant/quant.sf	KOYoung
29	C1_45	Astro2	0.0255354	KO	LPS	Old	M	1	C1_45_1.fq.gz_quant/quant.sf	KOOld
30	C3_50	Astro2	0.30577	KO	LPS	Old	F	2	C3_50_1.fq.gz_quant/quant.sf	KOOld
31	C3_63	Astro2	0	KO	LPS	Old	F	2	C3_63_1.fq.gz_quant/quant.sf	KOOld
32	D2_37	Astro2	0.231721	KO	LPS	Old	M	1	D2_37_1.fq.gz_quant/quant.sf	KOOld
33	A9_LPS	CA1Pyr1	1.33828	WT	LPS	Young	M	8	A9_LPS_1.fq.gz_quant/quant.sf	WTYoung
34	B9_1	CA1Pyr1	1.35658	WT	LPS	Young	M	7	B9_1_1.fq.gz_quant/quant.sf	WTYoung
35	B9_2	CA1Pyr1	2.07906	WT	LPS	Young	F	4	B9_2_1.fq.gz_quant/quant.sf	WTYoung
36	B9_3	CA1Pyr1	2.11982	WT	LPS	Young	F	4	B9_3_1.fq.gz_quant/quant.sf	WTYoung
37	A5_64	CA1Pyr1	1.52138	WT	LPS	Old	M	2	A5_64_1.fq.gz_quant/quant.sf	WTOld
38	A5_65	CA1Pyr1	0.882859	WT	LPS	Old	M	3	A5_65_1.fq.gz_quant/quant.sf	WTOld
39	B4_50	CA1Pyr1	1.2704	WT	LPS	Old	F	6	B4_50_1.fq.gz_quant/quant.sf	WTOld
40	B8_IV4	CA1Pyr1	2.90478	WT	LPS	Old	F	2	B8_IV4_1.fq.gz_quant/quant.sf	WTOld
41	B1_1	CA1Pyr1	1.7574	KO	LPS	Young	F	7	B1_1_1.fq.gz_quant/quant.sf	KOYoung
42	B1_2_0	CA1Pyr1	1.10786	KO	LPS	Young	F	8	B1_2_0_1.fq.gz_quant/quant.sf	KOYoung
43	C6_246	CA1Pyr1	0.588798	KO	LPS	Young	M	5	C6_246_1.fq.gz_quant/quant.sf	KOYoung
44	H3_121	CA1Pyr1	1.06317	KO	LPS	Young	M	6	H3_121_1.fq.gz_quant/quant.sf	KOYoung
45	C1_45	CA1Pyr1	1.52202	KO	LPS	Old	M	1	C1_45_1.fq.gz_quant/quant.sf	KOOld
46	C3_50	CA1Pyr1	1.92718	KO	LPS	Old	F	2	C3_50_1.fq.gz_quant/quant.sf	KOOld
47	C3_63	CA1Pyr1	2.99538	KO	LPS	Old	F	2	C3_63_1.fq.gz_quant/quant.sf	KOOld
48	D2_37	CA1Pyr1	1.4946	KO	LPS	Old	M	1	D2_37_1.fq.gz_quant/quant.sf	KOOld
49	A9_LPS	CA1PyrInt	5.24831	WT	LPS	Young	M	8	A9_LPS_1.fq.gz_quant/quant.sf	WTYoung
50	B9_1	CA1PyrInt	4.18233	WT	LPS	Young	M	7	B9_1_1.fq.gz_quant/quant.sf	WTYoung
51	B9_2	CA1PyrInt	3.94651	WT	LPS	Young	F	4	B9_2_1.fq.gz_quant/quant.sf	WTYoung
52	B9_3	CA1PyrInt	4.01384	WT	LPS	Young	F	4	B9_3_1.fq.gz_quant/quant.sf	WTYoung
53	A5_64	CA1PyrInt	3.75044	WT	LPS	Old	M	2	A5_64_1.fq.gz_quant/quant.sf	WTOld
54	A5_65	CA1PyrInt	5.40578	WT	LPS	Old	M	3	A5_65_1.fq.gz_quant/quant.sf	WTOld
55	B4_50	CA1PyrInt	4.50288	WT	LPS	Old	F	6	B4_50_1.fq.gz_quant/quant.sf	WTOld
56	B8_IV4	CA1PyrInt	3.49343	WT	LPS	Old	F	2	B8_IV4_1.fq.gz_quant/quant.sf	WTOld
57	B1_1	CA1PyrInt	4.09643	KO	LPS	Young	F	7	B1_1_1.fq.gz_quant/quant.sf	KOYoung
58	B1_2_0	CA1PyrInt	5.08607	KO	LPS	Young	F	8	B1_2_0_1.fq.gz_quant/quant.sf	KOYoung
59	C6_246	CA1PyrInt	4.1106	KO	LPS	Young	M	5	C6_246_1.fq.gz_quant/quant.sf	KOYoung
60	H3_121	CA1PyrInt	5.34384	KO	LPS	Young	M	6	H3_121_1.fq.gz_quant/quant.sf	KOYoung
61	C1_45	CA1PyrInt	4.42654	KO	LPS	Old	M	1	C1_45_1.fq.gz_quant/quant.sf	KOOld
62	C3_50	CA1PyrInt	3.67854	KO	LPS	Old	F	2	C3_50_1.fq.gz_quant/quant.sf	KOOld
63	C3_63	CA1PyrInt	2.54604	KO	LPS	Old	F	2	C3_63_1.fq.gz_quant/quant.sf	KOOld
64	D2_37	CA1PyrInt	3.9921	KO	LPS	Old	M	1	D2_37_1.fq.gz_quant/quant.sf	KOOld
65	A9_LPS	Int15	0.106459	WT	LPS	Young	M	8	A9_LPS_1.fq.gz_quant/quant.sf	WTYoung
66	B9_1	Int15	0	WT	LPS	Young	M	7	B9_1_1.fq.gz_quant/quant.sf	WTYoung
67	B9_2	Int15	0.00575925	WT	LPS	Young	F	4	B9_2_1.fq.gz_quant/quant.sf	WTYoung
68	B9_3	Int15	0	WT	LPS	Young	F	4	B9_3_1.fq.gz_quant/quant.sf	WTYoung
69	A5_64	Int15	0.106945	WT	LPS	Old	M	2	A5_64_1.fq.gz_quant/quant.sf	WTOld
70	A5_65	Int15	0	WT	LPS	Old	M	3	A5_65_1.fq.gz_quant/quant.sf	WTOld
71	B4_50	Int15	0	WT	LPS	Old	F	6	B4_50_1.fq.gz_quant/quant.sf	WTOld
72	B8_IV4	Int15	0.0545886	WT	LPS	Old	F	2	B8_IV4_1.fq.gz_quant/quant.sf	WTOld
73	B1_1	Int15	0	KO	LPS	Young	F	7	B1_1_1.fq.gz_quant/quant.sf	KOYoung
74	B1_2_0	Int15	0	KO	LPS	Young	F	8	B1_2_0_1.fq.gz_quant/quant.sf	KOYoung
75	C6_246	Int15	0	KO	LPS	Young	M	5	C6_246_1.fq.gz_quant/quant.sf	KOYoung
76	H3_121	Int15	0.0209377	KO	LPS	Young	M	6	H3_121_1.fq.gz_quant/quant.sf	KOYoung
77	C1_45	Int15	0.0642976	KO	LPS	Old	M	1	C1_45_1.fq.gz_quant/quant.sf	KOOld
78	C3_50	Int15	0.0636899	KO	LPS	Old	F	2	C3_50_1.fq.gz_quant/quant.sf	KOOld
79	C3_63	Int15	0.0952753	KO	LPS	Old	F	2	C3_63_1.fq.gz_quant/quant.sf	KOOld
80	D2_37	Int15	0.11711	KO	LPS	Old	M	1	D2_37_1.fq.gz_quant/quant.sf	KOOld
81	A9_LPS	Int16	0.136797	WT	LPS	Young	M	8	A9_LPS_1.fq.gz_quant/quant.sf	WTYoung
82	B9_1	Int16	0.158979	WT	LPS	Young	M	7	B9_1_1.fq.gz_quant/quant.sf	WTYoung
83	B9_2	Int16	0.211035	WT	LPS	Young	F	4	B9_2_1.fq.gz_quant/quant.sf	WTYoung
84	B9_3	Int16	0.225114	WT	LPS	Young	F	4	B9_3_1.fq.gz_quant/quant.sf	WTYoung
85	A5_64	Int16	0.215454	WT	LPS	Old	M	2	A5_64_1.fq.gz_quant/quant.sf	WTOld
86	A5_65	Int16	0.152187	WT	LPS	Old	M	3	A5_65_1.fq.gz_quant/quant.sf	WTOld
87	B4_50	Int16	0.151868	WT	LPS	Old	F	6	B4_50_1.fq.gz_quant/quant.sf	WTOld
88	B8_IV4	Int16	0.275293	WT	LPS	Old	F	2	B8_IV4_1.fq.gz_quant/quant.sf	WTOld
89	B1_1	Int16	0.192306	KO	LPS	Young	F	7	B1_1_1.fq.gz_quant/quant.sf	KOYoung
90	B1_2_0	Int16	0.202128	KO	LPS	Young	F	8	B1_2_0_1.fq.gz_quant/quant.sf	KOYoung
91	C6_246	Int16	0.133505	KO	LPS	Young	M	5	C6_246_1.fq.gz_quant/quant.sf	KOYoung
92	H3_121	Int16	0.300761	KO	LPS	Young	M	6	H3_121_1.fq.gz_quant/quant.sf	KOYoung
93	C1_45	Int16	0.174917	KO	LPS	Old	M	1	C1_45_1.fq.gz_quant/quant.sf	KOOld
94	C3_50	Int16	0.154412	KO	LPS	Old	F	2	C3_50_1.fq.gz_quant/quant.sf	KOOld
95	C3_63	Int16	0.165949	KO	LPS	Old	F	2	C3_63_1.fq.gz_quant/quant.sf	KOOld
96	D2_37	Int16	0.128134	KO	LPS	Old	M	1	D2_37_1.fq.gz_quant/quant.sf	KOOld
97	A9_LPS	Int2	0.147044	WT	LPS	Young	M	8	A9_LPS_1.fq.gz_quant/quant.sf	WTYoung
98	B9_1	Int2	0.228728	WT	LPS	Young	M	7	B9_1_1.fq.gz_quant/quant.sf	WTYoung
99	B9_2	Int2	0.113771	WT	LPS	Young	F	4	B9_2_1.fq.gz_quant/quant.sf	WTYoung
100	B9_3	Int2	0.0662815	WT	LPS	Young	F	4	B9_3_1.fq.gz_quant/quant.sf	WTYoung
101	A5_64	Int2	0.183172	WT	LPS	Old	M	2	A5_64_1.fq.gz_quant/quant.sf	WTOld
102	A5_65	Int2	0.190293	WT	LPS	Old	M	3	A5_65_1.fq.gz_quant/quant.sf	WTOld
103	B4_50	Int2	0.0177566	WT	LPS	Old	F	6	B4_50_1.fq.gz_quant/quant.sf	WTOld
104	B8_IV4	Int2	0.196911	WT	LPS	Old	F	2	B8_IV4_1.fq.gz_quant/quant.sf	WTOld
105	B1_1	Int2	0	KO	LPS	Young	F	7	B1_1_1.fq.gz_quant/quant.sf	KOYoung
106	B1_2_0	Int2	0.182585	KO	LPS	Young	F	8	B1_2_0_1.fq.gz_quant/quant.sf	KOYoung
107	C6_246	Int2	0	KO	LPS	Young	M	5	C6_246_1.fq.gz_quant/quant.sf	KOYoung
108	H3_121	Int2	0.015915	KO	LPS	Young	M	6	H3_121_1.fq.gz_quant/quant.sf	KOYoung
109	C1_45	Int2	0.142758	KO	LPS	Old	M	1	C1_45_1.fq.gz_quant/quant.sf	KOOld
110	C3_50	Int2	0.204225	KO	LPS	Old	F	2	C3_50_1.fq.gz_quant/quant.sf	KOOld
111	C3_63	Int2	0.319135	KO	LPS	Old	F	2	C3_63_1.fq.gz_quant/quant.sf	KOOld
112	D2_37	Int2	0.202247	KO	LPS	Old	M	1	D2_37_1.fq.gz_quant/quant.sf	KOOld
113	A9_LPS	Int3	0.154709	WT	LPS	Young	M	8	A9_LPS_1.fq.gz_quant/quant.sf	WTYoung
114	B9_1	Int3	0.376775	WT	LPS	Young	M	7	B9_1_1.fq.gz_quant/quant.sf	WTYoung
115	B9_2	Int3	0.201035	WT	LPS	Young	F	4	B9_2_1.fq.gz_quant/quant.sf	WTYoung
116	B9_3	Int3	0.179453	WT	LPS	Young	F	4	B9_3_1.fq.gz_quant/quant.sf	WTYoung
117	A5_64	Int3	0.417959	WT	LPS	Old	M	2	A5_64_1.fq.gz_quant/quant.sf	WTOld
118	A5_65	Int3	0.363021	WT	LPS	Old	M	3	A5_65_1.fq.gz_quant/quant.sf	WTOld
119	B4_50	Int3	0.167823	WT	LPS	Old	F	6	B4_50_1.fq.gz_quant/quant.sf	WTOld
120	B8_IV4	Int3	0.0319403	WT	LPS	Old	F	2	B8_IV4_1.fq.gz_quant/quant.sf	WTOld
121	B1_1	Int3	0.105131	KO	LPS	Young	F	7	B1_1_1.fq.gz_quant/quant.sf	KOYoung
122	B1_2_0	Int3	0.385305	KO	LPS	Young	F	8	B1_2_0_1.fq.gz_quant/quant.sf	KOYoung
123	C6_246	Int3	0.305381	KO	LPS	Young	M	5	C6_246_1.fq.gz_quant/quant.sf	KOYoung
124	H3_121	Int3	0.304174	KO	LPS	Young	M	6	H3_121_1.fq.gz_quant/quant.sf	KOYoung
125	C1_45	Int3	0.27724	KO	LPS	Old	M	1	C1_45_1.fq.gz_quant/quant.sf	KOOld
126	C3_50	Int3	0.302513	KO	LPS	Old	F	2	C3_50_1.fq.gz_quant/quant.sf	KOOld
127	C3_63	Int3	0.191688	KO	LPS	Old	F	2	C3_63_1.fq.gz_quant/quant.sf	KOOld
128	D2_37	Int3	0.28466	KO	LPS	Old	M	1	D2_37_1.fq.gz_quant/quant.sf	KOOld
129	A9_LPS	Int4	0	WT	LPS	Young	M	8	A9_LPS_1.fq.gz_quant/quant.sf	WTYoung
130	B9_1	Int4	0	WT	LPS	Young	M	7	B9_1_1.fq.gz_quant/quant.sf	WTYoung
131	B9_2	Int4	0	WT	LPS	Young	F	4	B9_2_1.fq.gz_quant/quant.sf	WTYoung
132	B9_3	Int4	0	WT	LPS	Young	F	4	B9_3_1.fq.gz_quant/quant.sf	WTYoung
133	A5_64	Int4	0	WT	LPS	Old	M	2	A5_64_1.fq.gz_quant/quant.sf	WTOld
134	A5_65	Int4	0	WT	LPS	Old	M	3	A5_65_1.fq.gz_quant/quant.sf	WTOld
135	B4_50	Int4	0.0758397	WT	LPS	Old	F	6	B4_50_1.fq.gz_quant/quant.sf	WTOld
136	B8_IV4	Int4	0	WT	LPS	Old	F	2	B8_IV4_1.fq.gz_quant/quant.sf	WTOld
137	B1_1	Int4	0.144835	KO	LPS	Young	F	7	B1_1_1.fq.gz_quant/quant.sf	KOYoung
138	B1_2_0	Int4	0	KO	LPS	Young	F	8	B1_2_0_1.fq.gz_quant/quant.sf	KOYoung
139	C6_246	Int4	0.519427	KO	LPS	Young	M	5	C6_246_1.fq.gz_quant/quant.sf	KOYoung
140	H3_121	Int4	0	KO	LPS	Young	M	6	H3_121_1.fq.gz_quant/quant.sf	KOYoung
141	C1_45	Int4	0	KO	LPS	Old	M	1	C1_45_1.fq.gz_quant/quant.sf	KOOld
142	C3_50	Int4	0	KO	LPS	Old	F	2	C3_50_1.fq.gz_quant/quant.sf	KOOld
143	C3_63	Int4	0	KO	LPS	Old	F	2	C3_63_1.fq.gz_quant/quant.sf	KOOld
144	D2_37	Int4	0	KO	LPS	Old	M	1	D2_37_1.fq.gz_quant/quant.sf	KOOld
145	A9_LPS	Int5	0.0478301	WT	LPS	Young	M	8	A9_LPS_1.fq.gz_quant/quant.sf	WTYoung
146	B9_1	Int5	0	WT	LPS	Young	M	7	B9_1_1.fq.gz_quant/quant.sf	WTYoung
147	B9_2	Int5	0.0181412	WT	LPS	Young	F	4	B9_2_1.fq.gz_quant/quant.sf	WTYoung
148	B9_3	Int5	0	WT	LPS	Young	F	4	B9_3_1.fq.gz_quant/quant.sf	WTYoung
149	A5_64	Int5	0.224042	WT	LPS	Old	M	2	A5_64_1.fq.gz_quant/quant.sf	WTOld
150	A5_65	Int5	0.0131759	WT	LPS	Old	M	3	A5_65_1.fq.gz_quant/quant.sf	WTOld
151	B4_50	Int5	0.184386	WT	LPS	Old	F	6	B4_50_1.fq.gz_quant/quant.sf	WTOld
152	B8_IV4	Int5	0.383968	WT	LPS	Old	F	2	B8_IV4_1.fq.gz_quant/quant.sf	WTOld
153	B1_1	Int5	0.0637603	KO	LPS	Young	F	7	B1_1_1.fq.gz_quant/quant.sf	KOYoung
154	B1_2_0	Int5	0.0198328	KO	LPS	Young	F	8	B1_2_0_1.fq.gz_quant/quant.sf	KOYoung
155	C6_246	Int5	0.300354	KO	LPS	Young	M	5	C6_246_1.fq.gz_quant/quant.sf	KOYoung
156	H3_121	Int5	0.226115	KO	LPS	Young	M	6	H3_121_1.fq.gz_quant/quant.sf	KOYoung
157	C1_45	Int5	0.439324	KO	LPS	Old	M	1	C1_45_1.fq.gz_quant/quant.sf	KOOld
158	C3_50	Int5	0	KO	LPS	Old	F	2	C3_50_1.fq.gz_quant/quant.sf	KOOld
159	C3_63	Int5	0	KO	LPS	Old	F	2	C3_63_1.fq.gz_quant/quant.sf	KOOld
160	D2_37	Int5	0	KO	LPS	Old	M	1	D2_37_1.fq.gz_quant/quant.sf	KOOld
161	A9_LPS	Int7	0	WT	LPS	Young	M	8	A9_LPS_1.fq.gz_quant/quant.sf	WTYoung
162	B9_1	Int7	0.156708	WT	LPS	Young	M	7	B9_1_1.fq.gz_quant/quant.sf	WTYoung
163	B9_2	Int7	0.0267638	WT	LPS	Young	F	4	B9_2_1.fq.gz_quant/quant.sf	WTYoung
164	B9_3	Int7	0.114027	WT	LPS	Young	F	4	B9_3_1.fq.gz_quant/quant.sf	WTYoung
165	A5_64	Int7	0.164417	WT	LPS	Old	M	2	A5_64_1.fq.gz_quant/quant.sf	WTOld
166	A5_65	Int7	0.251703	WT	LPS	Old	M	3	A5_65_1.fq.gz_quant/quant.sf	WTOld
167	B4_50	Int7	0.820268	WT	LPS	Old	F	6	B4_50_1.fq.gz_quant/quant.sf	WTOld
168	B8_IV4	Int7	0.211622	WT	LPS	Old	F	2	B8_IV4_1.fq.gz_quant/quant.sf	WTOld
169	B1_1	Int7	0.824127	KO	LPS	Young	F	7	B1_1_1.fq.gz_quant/quant.sf	KOYoung
170	B1_2_0	Int7	0.333869	KO	LPS	Young	F	8	B1_2_0_1.fq.gz_quant/quant.sf	KOYoung
171	C6_246	Int7	1.10726	KO	LPS	Young	M	5	C6_246_1.fq.gz_quant/quant.sf	KOYoung
172	H3_121	Int7	0.309946	KO	LPS	Young	M	6	H3_121_1.fq.gz_quant/quant.sf	KOYoung
173	C1_45	Int7	0	KO	LPS	Old	M	1	C1_45_1.fq.gz_quant/quant.sf	KOOld
174	C3_50	Int7	0.0693839	KO	LPS	Old	F	2	C3_50_1.fq.gz_quant/quant.sf	KOOld
175	C3_63	Int7	0	KO	LPS	Old	F	2	C3_63_1.fq.gz_quant/quant.sf	KOOld
176	D2_37	Int7	0	KO	LPS	Old	M	1	D2_37_1.fq.gz_quant/quant.sf	KOOld
177	A9_LPS	Int8	0.391467	WT	LPS	Young	M	8	A9_LPS_1.fq.gz_quant/quant.sf	WTYoung
178	B9_1	Int8	0.196507	WT	LPS	Young	M	7	B9_1_1.fq.gz_quant/quant.sf	WTYoung
179	B9_2	Int8	0.418709	WT	LPS	Young	F	4	B9_2_1.fq.gz_quant/quant.sf	WTYoung
180	B9_3	Int8	0.326115	WT	LPS	Young	F	4	B9_3_1.fq.gz_quant/quant.sf	WTYoung
181	A5_64	Int8	0	WT	LPS	Old	M	2	A5_64_1.fq.gz_quant/quant.sf	WTOld
182	A5_65	Int8	0.147368	WT	LPS	Old	M	3	A5_65_1.fq.gz_quant/quant.sf	WTOld
183	B4_50	Int8	0	WT	LPS	Old	F	6	B4_50_1.fq.gz_quant/quant.sf	WTOld
184	B8_IV4	Int8	0	WT	LPS	Old	F	2	B8_IV4_1.fq.gz_quant/quant.sf	WTOld
185	B1_1	Int8	0	KO	LPS	Young	F	7	B1_1_1.fq.gz_quant/quant.sf	KOYoung
186	B1_2_0	Int8	0	KO	LPS	Young	F	8	B1_2_0_1.fq.gz_quant/quant.sf	KOYoung
187	C6_246	Int8	0	KO	LPS	Young	M	5	C6_246_1.fq.gz_quant/quant.sf	KOYoung
188	H3_121	Int8	0	KO	LPS	Young	M	6	H3_121_1.fq.gz_quant/quant.sf	KOYoung
189	C1_45	Int8	0.162084	KO	LPS	Old	M	1	C1_45_1.fq.gz_quant/quant.sf	KOOld
190	C3_50	Int8	0.333009	KO	LPS	Old	F	2	C3_50_1.fq.gz_quant/quant.sf	KOOld
191	C3_63	Int8	1.22402	KO	LPS	Old	F	2	C3_63_1.fq.gz_quant/quant.sf	KOOld
192	D2_37	Int8	0.32287	KO	LPS	Old	M	1	D2_37_1.fq.gz_quant/quant.sf	KOOld
193	A9_LPS	Mgl2	0.317863	WT	LPS	Young	M	8	A9_LPS_1.fq.gz_quant/quant.sf	WTYoung
194	B9_1	Mgl2	0.197578	WT	LPS	Young	M	7	B9_1_1.fq.gz_quant/quant.sf	WTYoung
195	B9_2	Mgl2	0.184561	WT	LPS	Young	F	4	B9_2_1.fq.gz_quant/quant.sf	WTYoung
196	B9_3	Mgl2	0.197266	WT	LPS	Young	F	4	B9_3_1.fq.gz_quant/quant.sf	WTYoung
197	A5_64	Mgl2	0.222949	WT	LPS	Old	M	2	A5_64_1.fq.gz_quant/quant.sf	WTOld
198	A5_65	Mgl2	0.382803	WT	LPS	Old	M	3	A5_65_1.fq.gz_quant/quant.sf	WTOld
199	B4_50	Mgl2	0.364375	WT	LPS	Old	F	6	B4_50_1.fq.gz_quant/quant.sf	WTOld
200	B8_IV4	Mgl2	0.223767	WT	LPS	Old	F	2	B8_IV4_1.fq.gz_quant/quant.sf	WTOld
201	B1_1	Mgl2	0.333559	KO	LPS	Young	F	7	B1_1_1.fq.gz_quant/quant.sf	KOYoung
202	B1_2_0	Mgl2	0.311643	KO	LPS	Young	F	8	B1_2_0_1.fq.gz_quant/quant.sf	KOYoung
203	C6_246	Mgl2	0.342776	KO	LPS	Young	M	5	C6_246_1.fq.gz_quant/quant.sf	KOYoung
204	H3_121	Mgl2	0.307115	KO	LPS	Young	M	6	H3_121_1.fq.gz_quant/quant.sf	KOYoung
205	C1_45	Mgl2	0.0644698	KO	LPS	Old	M	1	C1_45_1.fq.gz_quant/quant.sf	KOOld
206	C3_50	Mgl2	0.238141	KO	LPS	Old	F	2	C3_50_1.fq.gz_quant/quant.sf	KOOld
207	C3_63	Mgl2	0.161031	KO	LPS	Old	F	2	C3_63_1.fq.gz_quant/quant.sf	KOOld
208	D2_37	Mgl2	0.0485266	KO	LPS	Old	M	1	D2_37_1.fq.gz_quant/quant.sf	KOOld
209	A9_LPS	Oligo1	0.136363	WT	LPS	Young	M	8	A9_LPS_1.fq.gz_quant/quant.sf	WTYoung
210	B9_1	Oligo1	0.179455	WT	LPS	Young	M	7	B9_1_1.fq.gz_quant/quant.sf	WTYoung
211	B9_2	Oligo1	0.104285	WT	LPS	Young	F	4	B9_2_1.fq.gz_quant/quant.sf	WTYoung
212	B9_3	Oligo1	0.128304	WT	LPS	Young	F	4	B9_3_1.fq.gz_quant/quant.sf	WTYoung
213	A5_64	Oligo1	0.139108	WT	LPS	Old	M	2	A5_64_1.fq.gz_quant/quant.sf	WTOld
214	A5_65	Oligo1	0.140651	WT	LPS	Old	M	3	A5_65_1.fq.gz_quant/quant.sf	WTOld
215	B4_50	Oligo1	0.206027	WT	LPS	Old	F	6	B4_50_1.fq.gz_quant/quant.sf	WTOld
216	B8_IV4	Oligo1	0.132125	WT	LPS	Old	F	2	B8_IV4_1.fq.gz_quant/quant.sf	WTOld
217	B1_1	Oligo1	0.241846	KO	LPS	Young	F	7	B1_1_1.fq.gz_quant/quant.sf	KOYoung
218	B1_2_0	Oligo1	0.185642	KO	LPS	Young	F	8	B1_2_0_1.fq.gz_quant/quant.sf	KOYoung
219	C6_246	Oligo1	0.280935	KO	LPS	Young	M	5	C6_246_1.fq.gz_quant/quant.sf	KOYoung
220	H3_121	Oligo1	0.188492	KO	LPS	Young	M	6	H3_121_1.fq.gz_quant/quant.sf	KOYoung
221	C1_45	Oligo1	0.188156	KO	LPS	Old	M	1	C1_45_1.fq.gz_quant/quant.sf	KOOld
222	C3_50	Oligo1	0.105849	KO	LPS	Old	F	2	C3_50_1.fq.gz_quant/quant.sf	KOOld
223	C3_63	Oligo1	0.0372675	KO	LPS	Old	F	2	C3_63_1.fq.gz_quant/quant.sf	KOOld
224	D2_37	Oligo1	0.0747448	KO	LPS	Old	M	1	D2_37_1.fq.gz_quant/quant.sf	KOOld
225	A9_LPS	Oligo4	0.567797	WT	LPS	Young	M	8	A9_LPS_1.fq.gz_quant/quant.sf	WTYoung
226	B9_1	Oligo4	0.941952	WT	LPS	Young	M	7	B9_1_1.fq.gz_quant/quant.sf	WTYoung
227	B9_2	Oligo4	0.82406	WT	LPS	Young	F	4	B9_2_1.fq.gz_quant/quant.sf	WTYoung
228	B9_3	Oligo4	0.876751	WT	LPS	Young	F	4	B9_3_1.fq.gz_quant/quant.sf	WTYoung
229	A5_64	Oligo4	0.891525	WT	LPS	Old	M	2	A5_64_1.fq.gz_quant/quant.sf	WTOld
230	A5_65	Oligo4	0.706854	WT	LPS	Old	M	3	A5_65_1.fq.gz_quant/quant.sf	WTOld
231	B4_50	Oligo4	0.601892	WT	LPS	Old	F	6	B4_50_1.fq.gz_quant/quant.sf	WTOld
232	B8_IV4	Oligo4	0.612107	WT	LPS	Old	F	2	B8_IV4_1.fq.gz_quant/quant.sf	WTOld
233	B1_1	Oligo4	0.817264	KO	LPS	Young	F	7	B1_1_1.fq.gz_quant/quant.sf	KOYoung
234	B1_2_0	Oligo4	0.882345	KO	LPS	Young	F	8	B1_2_0_1.fq.gz_quant/quant.sf	KOYoung
235	C6_246	Oligo4	0.564415	KO	LPS	Young	M	5	C6_246_1.fq.gz_quant/quant.sf	KOYoung
236	H3_121	Oligo4	0.396095	KO	LPS	Young	M	6	H3_121_1.fq.gz_quant/quant.sf	KOYoung
237	C1_45	Oligo4	0.286184	KO	LPS	Old	M	1	C1_45_1.fq.gz_quant/quant.sf	KOOld
238	C3_50	Oligo4	0.939354	KO	LPS	Old	F	2	C3_50_1.fq.gz_quant/quant.sf	KOOld
239	C3_63	Oligo4	0.890819	KO	LPS	Old	F	2	C3_63_1.fq.gz_quant/quant.sf	KOOld
240	D2_37	Oligo4	0.980669	KO	LPS	Old	M	1	D2_37_1.fq.gz_quant/quant.sf	KOOld
241	A9_LPS	Oligo5	0.182679	WT	LPS	Young	M	8	A9_LPS_1.fq.gz_quant/quant.sf	WTYoung
242	B9_1	Oligo5	0	WT	LPS	Young	M	7	B9_1_1.fq.gz_quant/quant.sf	WTYoung
243	B9_2	Oligo5	0.0360214	WT	LPS	Young	F	4	B9_2_1.fq.gz_quant/quant.sf	WTYoung
244	B9_3	Oligo5	0.0218755	WT	LPS	Young	F	4	B9_3_1.fq.gz_quant/quant.sf	WTYoung
245	A5_64	Oligo5	0.0461657	WT	LPS	Old	M	2	A5_64_1.fq.gz_quant/quant.sf	WTOld
246	A5_65	Oligo5	0.124932	WT	LPS	Old	M	3	A5_65_1.fq.gz_quant/quant.sf	WTOld
247	B4_50	Oligo5	0	WT	LPS	Old	F	6	B4_50_1.fq.gz_quant/quant.sf	WTOld
248	B8_IV4	Oligo5	0.0826929	WT	LPS	Old	F	2	B8_IV4_1.fq.gz_quant/quant.sf	WTOld
249	B1_1	Oligo5	0	KO	LPS	Young	F	7	B1_1_1.fq.gz_quant/quant.sf	KOYoung
250	B1_2_0	Oligo5	0.029077	KO	LPS	Young	F	8	B1_2_0_1.fq.gz_quant/quant.sf	KOYoung
251	C6_246	Oligo5	0	KO	LPS	Young	M	5	C6_246_1.fq.gz_quant/quant.sf	KOYoung
252	H3_121	Oligo5	0.121871	KO	LPS	Young	M	6	H3_121_1.fq.gz_quant/quant.sf	KOYoung
253	C1_45	Oligo5	0.0852792	KO	LPS	Old	M	1	C1_45_1.fq.gz_quant/quant.sf	KOOld
254	C3_50	Oligo5	0.190299	KO	LPS	Old	F	2	C3_50_1.fq.gz_quant/quant.sf	KOOld
255	C3_63	Oligo5	0.165698	KO	LPS	Old	F	2	C3_63_1.fq.gz_quant/quant.sf	KOOld
256	D2_37	Oligo5	0.111746	KO	LPS	Old	M	1	D2_37_1.fq.gz_quant/quant.sf	KOOld
257	A9_LPS	Peric	0.112075	WT	LPS	Young	M	8	A9_LPS_1.fq.gz_quant/quant.sf	WTYoung
258	B9_1	Peric	0.0830348	WT	LPS	Young	M	7	B9_1_1.fq.gz_quant/quant.sf	WTYoung
259	B9_2	Peric	0.076783	WT	LPS	Young	F	4	B9_2_1.fq.gz_quant/quant.sf	WTYoung
260	B9_3	Peric	0.0897753	WT	LPS	Young	F	4	B9_3_1.fq.gz_quant/quant.sf	WTYoung
261	A5_64	Peric	0.0798689	WT	LPS	Old	M	2	A5_64_1.fq.gz_quant/quant.sf	WTOld
262	A5_65	Peric	0.0863553	WT	LPS	Old	M	3	A5_65_1.fq.gz_quant/quant.sf	WTOld
263	B4_50	Peric	0.0819334	WT	LPS	Old	F	6	B4_50_1.fq.gz_quant/quant.sf	WTOld
264	B8_IV4	Peric	0.0563406	WT	LPS	Old	F	2	B8_IV4_1.fq.gz_quant/quant.sf	WTOld
265	B1_1	Peric	0.0887046	KO	LPS	Young	F	7	B1_1_1.fq.gz_quant/quant.sf	KOYoung
266	B1_2_0	Peric	0.0908599	KO	LPS	Young	F	8	B1_2_0_1.fq.gz_quant/quant.sf	KOYoung
267	C6_246	Peric	0.06937	KO	LPS	Young	M	5	C6_246_1.fq.gz_quant/quant.sf	KOYoung
268	H3_121	Peric	0.0663727	KO	LPS	Young	M	6	H3_121_1.fq.gz_quant/quant.sf	KOYoung
269	C1_45	Peric	0.0462507	KO	LPS	Old	M	1	C1_45_1.fq.gz_quant/quant.sf	KOOld
270	C3_50	Peric	0.0946778	KO	LPS	Old	F	2	C3_50_1.fq.gz_quant/quant.sf	KOOld
271	C3_63	Peric	0.0580625	KO	LPS	Old	F	2	C3_63_1.fq.gz_quant/quant.sf	KOOld
272	D2_37	Peric	0.0725898	KO	LPS	Old	M	1	D2_37_1.fq.gz_quant/quant.sf	KOOld
273	A9_LPS	Pvm1	0.0500631	WT	LPS	Young	M	8	A9_LPS_1.fq.gz_quant/quant.sf	WTYoung
274	B9_1	Pvm1	0.0825163	WT	LPS	Young	M	7	B9_1_1.fq.gz_quant/quant.sf	WTYoung
275	B9_2	Pvm1	0.0686489	WT	LPS	Young	F	4	B9_2_1.fq.gz_quant/quant.sf	WTYoung
276	B9_3	Pvm1	0.0735748	WT	LPS	Young	F	4	B9_3_1.fq.gz_quant/quant.sf	WTYoung
277	A5_64	Pvm1	0.0868412	WT	LPS	Old	M	2	A5_64_1.fq.gz_quant/quant.sf	WTOld
278	A5_65	Pvm1	0	WT	LPS	Old	M	3	A5_65_1.fq.gz_quant/quant.sf	WTOld
279	B4_50	Pvm1	0.0595403	WT	LPS	Old	F	6	B4_50_1.fq.gz_quant/quant.sf	WTOld
280	B8_IV4	Pvm1	0.0576901	WT	LPS	Old	F	2	B8_IV4_1.fq.gz_quant/quant.sf	WTOld
281	B1_1	Pvm1	0.0456935	KO	LPS	Young	F	7	B1_1_1.fq.gz_quant/quant.sf	KOYoung
282	B1_2_0	Pvm1	0.0701049	KO	LPS	Young	F	8	B1_2_0_1.fq.gz_quant/quant.sf	KOYoung
283	C6_246	Pvm1	0.0430458	KO	LPS	Young	M	5	C6_246_1.fq.gz_quant/quant.sf	KOYoung
284	H3_121	Pvm1	0	KO	LPS	Young	M	6	H3_121_1.fq.gz_quant/quant.sf	KOYoung
285	C1_45	Pvm1	0.016187	KO	LPS	Old	M	1	C1_45_1.fq.gz_quant/quant.sf	KOOld
286	C3_50	Pvm1	0.0552327	KO	LPS	Old	F	2	C3_50_1.fq.gz_quant/quant.sf	KOOld
287	C3_63	Pvm1	0	KO	LPS	Old	F	2	C3_63_1.fq.gz_quant/quant.sf	KOOld
288	D2_37	Pvm1	0.125374	KO	LPS	Old	M	1	D2_37_1.fq.gz_quant/quant.sf	KOOld
289	A9_LPS	Pvm2	0	WT	LPS	Young	M	8	A9_LPS_1.fq.gz_quant/quant.sf	WTYoung
290	B9_1	Pvm2	0	WT	LPS	Young	M	7	B9_1_1.fq.gz_quant/quant.sf	WTYoung
291	B9_2	Pvm2	0	WT	LPS	Young	F	4	B9_2_1.fq.gz_quant/quant.sf	WTYoung
292	B9_3	Pvm2	0	WT	LPS	Young	F	4	B9_3_1.fq.gz_quant/quant.sf	WTYoung
293	A5_64	Pvm2	0	WT	LPS	Old	M	2	A5_64_1.fq.gz_quant/quant.sf	WTOld
294	A5_65	Pvm2	0	WT	LPS	Old	M	3	A5_65_1.fq.gz_quant/quant.sf	WTOld
295	B4_50	Pvm2	0	WT	LPS	Old	F	6	B4_50_1.fq.gz_quant/quant.sf	WTOld
296	B8_IV4	Pvm2	0	WT	LPS	Old	F	2	B8_IV4_1.fq.gz_quant/quant.sf	WTOld
297	B1_1	Pvm2	0	KO	LPS	Young	F	7	B1_1_1.fq.gz_quant/quant.sf	KOYoung
298	B1_2_0	Pvm2	0	KO	LPS	Young	F	8	B1_2_0_1.fq.gz_quant/quant.sf	KOYoung
299	C6_246	Pvm2	0	KO	LPS	Young	M	5	C6_246_1.fq.gz_quant/quant.sf	KOYoung
300	H3_121	Pvm2	0	KO	LPS	Young	M	6	H3_121_1.fq.gz_quant/quant.sf	KOYoung
301	C1_45	Pvm2	0.0710004	KO	LPS	Old	M	1	C1_45_1.fq.gz_quant/quant.sf	KOOld
302	C3_50	Pvm2	0.000975314	KO	LPS	Old	F	2	C3_50_1.fq.gz_quant/quant.sf	KOOld
303	C3_63	Pvm2	0.10822	KO	LPS	Old	F	2	C3_63_1.fq.gz_quant/quant.sf	KOOld
304	D2_37	Pvm2	0.0386519	KO	LPS	Old	M	1	D2_37_1.fq.gz_quant/quant.sf	KOOld
305	A9_LPS	SubPyr	0.668843	WT	LPS	Young	M	8	A9_LPS_1.fq.gz_quant/quant.sf	WTYoung
306	B9_1	SubPyr	0.544273	WT	LPS	Young	M	7	B9_1_1.fq.gz_quant/quant.sf	WTYoung
307	B9_2	SubPyr	0.364098	WT	LPS	Young	F	4	B9_2_1.fq.gz_quant/quant.sf	WTYoung
308	B9_3	SubPyr	0.239964	WT	LPS	Young	F	4	B9_3_1.fq.gz_quant/quant.sf	WTYoung
309	A5_64	SubPyr	0.248529	WT	LPS	Old	M	2	A5_64_1.fq.gz_quant/quant.sf	WTOld
310	A5_65	SubPyr	0.544568	WT	LPS	Old	M	3	A5_65_1.fq.gz_quant/quant.sf	WTOld
311	B4_50	SubPyr	0.841854	WT	LPS	Old	F	6	B4_50_1.fq.gz_quant/quant.sf	WTOld
312	B8_IV4	SubPyr	0.0896385	WT	LPS	Old	F	2	B8_IV4_1.fq.gz_quant/quant.sf	WTOld
313	B1_1	SubPyr	0.546952	KO	LPS	Young	F	7	B1_1_1.fq.gz_quant/quant.sf	KOYoung
314	B1_2_0	SubPyr	0.639217	KO	LPS	Young	F	8	B1_2_0_1.fq.gz_quant/quant.sf	KOYoung
315	C6_246	SubPyr	1.05744	KO	LPS	Young	M	5	C6_246_1.fq.gz_quant/quant.sf	KOYoung
316	H3_121	SubPyr	0.614386	KO	LPS	Young	M	6	H3_121_1.fq.gz_quant/quant.sf	KOYoung
317	C1_45	SubPyr	0.231828	KO	LPS	Old	M	1	C1_45_1.fq.gz_quant/quant.sf	KOOld
318	C3_50	SubPyr	0.174044	KO	LPS	Old	F	2	C3_50_1.fq.gz_quant/quant.sf	KOOld
319	C3_63	SubPyr	0.0493169	KO	LPS	Old	F	2	C3_63_1.fq.gz_quant/quant.sf	KOOld
320	D2_37	SubPyr	0.226514	KO	LPS	Old	M	1	D2_37_1.fq.gz_quant/quant.sf	KOOld
321	A9_LPS	Vend1	0.048144	WT	LPS	Young	M	8	A9_LPS_1.fq.gz_quant/quant.sf	WTYoung
322	B9_1	Vend1	0.0939947	WT	LPS	Young	M	7	B9_1_1.fq.gz_quant/quant.sf	WTYoung
323	B9_2	Vend1	0.0855548	WT	LPS	Young	F	4	B9_2_1.fq.gz_quant/quant.sf	WTYoung
324	B9_3	Vend1	0.120011	WT	LPS	Young	F	4	B9_3_1.fq.gz_quant/quant.sf	WTYoung
325	A5_64	Vend1	0.0545366	WT	LPS	Old	M	2	A5_64_1.fq.gz_quant/quant.sf	WTOld
326	A5_65	Vend1	0	WT	LPS	Old	M	3	A5_65_1.fq.gz_quant/quant.sf	WTOld
327	B4_50	Vend1	0	WT	LPS	Old	F	6	B4_50_1.fq.gz_quant/quant.sf	WTOld
328	B8_IV4	Vend1	0.00900701	WT	LPS	Old	F	2	B8_IV4_1.fq.gz_quant/quant.sf	WTOld
329	B1_1	Vend1	0	KO	LPS	Young	F	7	B1_1_1.fq.gz_quant/quant.sf	KOYoung
330	B1_2_0	Vend1	0.0373625	KO	LPS	Young	F	8	B1_2_0_1.fq.gz_quant/quant.sf	KOYoung
331	C6_246	Vend1	0	KO	LPS	Young	M	5	C6_246_1.fq.gz_quant/quant.sf	KOYoung
332	H3_121	Vend1	0	KO	LPS	Young	M	6	H3_121_1.fq.gz_quant/quant.sf	KOYoung
333	C1_45	Vend1	0.177315	KO	LPS	Old	M	1	C1_45_1.fq.gz_quant/quant.sf	KOOld
334	C3_50	Vend1	0.0554646	KO	LPS	Old	F	2	C3_50_1.fq.gz_quant/quant.sf	KOOld
335	C3_63	Vend1	0.20168	KO	LPS	Old	F	2	C3_63_1.fq.gz_quant/quant.sf	KOOld
336	D2_37	Vend1	0.173695	KO	LPS	Old	M	1	D2_37_1.fq.gz_quant/quant.sf	KOOld
337	A9_LPS	Vend2	0.311617	WT	LPS	Young	M	8	A9_LPS_1.fq.gz_quant/quant.sf	WTYoung
338	B9_1	Vend2	0.520183	WT	LPS	Young	M	7	B9_1_1.fq.gz_quant/quant.sf	WTYoung
339	B9_2	Vend2	0.351213	WT	LPS	Young	F	4	B9_2_1.fq.gz_quant/quant.sf	WTYoung
340	B9_3	Vend2	0.330814	WT	LPS	Young	F	4	B9_3_1.fq.gz_quant/quant.sf	WTYoung
341	A5_64	Vend2	0.336447	WT	LPS	Old	M	2	A5_64_1.fq.gz_quant/quant.sf	WTOld
342	A5_65	Vend2	0.386999	WT	LPS	Old	M	3	A5_65_1.fq.gz_quant/quant.sf	WTOld
343	B4_50	Vend2	0.415697	WT	LPS	Old	F	6	B4_50_1.fq.gz_quant/quant.sf	WTOld
344	B8_IV4	Vend2	0.183598	WT	LPS	Old	F	2	B8_IV4_1.fq.gz_quant/quant.sf	WTOld
345	B1_1	Vend2	0.351597	KO	LPS	Young	F	7	B1_1_1.fq.gz_quant/quant.sf	KOYoung
346	B1_2_0	Vend2	0.313604	KO	LPS	Young	F	8	B1_2_0_1.fq.gz_quant/quant.sf	KOYoung
347	C6_246	Vend2	0.484604	KO	LPS	Young	M	5	C6_246_1.fq.gz_quant/quant.sf	KOYoung
348	H3_121	Vend2	0.262018	KO	LPS	Young	M	6	H3_121_1.fq.gz_quant/quant.sf	KOYoung
349	C1_45	Vend2	0.384586	KO	LPS	Old	M	1	C1_45_1.fq.gz_quant/quant.sf	KOOld
350	C3_50	Vend2	0.378614	KO	LPS	Old	F	2	C3_50_1.fq.gz_quant/quant.sf	KOOld
351	C3_63	Vend2	0.24661	KO	LPS	Old	F	2	C3_63_1.fq.gz_quant/quant.sf	KOOld
352	D2_37	Vend2	0.45011	KO	LPS	Old	M	1	D2_37_1.fq.gz_quant/quant.sf	KOOld

### Sheet: 2.subtypes anova_perm_olddeconv
	comparisons	Sum Sq	Df	Mean Sq	F value	Pr(>F)	celltype	factor
48	Int8.genotype:agegroup	1.69992	1	1.69992	54.0256	0.001	Int8	genotype:agegroup
52	Mgl2.genotype:agegroup	0.0694142	1	0.0694142	12.8467	0.002	Mgl2	genotype:agegroup
84	Vend1.genotype:agegroup	0.532285	1	0.532285	28.9878	0.002	Vend1	genotype:agegroup
74	Pvm2.agegroup	0.110208	1	0.110208	16.1522	0.003	Pvm2	agegroup
44	Int7.genotype:agegroup	1.16625	1	1.16625	28.4437	0.004	Int7	genotype:agegroup
75	Pvm2.genotype	0.110208	1	0.110208	16.1522	0.004	Pvm2	genotype
76	Pvm2.genotype:agegroup	0.110208	1	0.110208	16.1522	0.004	Pvm2	genotype:agegroup
56	Oligo1.genotype:agegroup	0.0310458	1	0.0310458	8.52762	0.008	Oligo1	genotype:agegroup
4	Astro1.genotype:agegroup	0.316088	1	0.316088	10.7914	0.014	Astro1	genotype:agegroup
78	SubPyr.agegroup	0.157724	1	0.157724	7.75171	0.021	SubPyr	agegroup
40	Int5.genotype:agegroup	0.456534	1	0.456534	7.10008	0.023	Int5	genotype:agegroup
28	Int2.genotype:agegroup	0.161182	1	0.161182	5.91412	0.039	Int2	genotype:agegroup
18	Int15.agegroup	0.174546	1	0.174546	5.23904	0.042	Int15	agegroup
26	Int2.agegroup	0.144434	1	0.144434	5.29958	0.042	Int2	agegroup
54	Oligo1.agegroup	0.0179671	1	0.0179671	4.93517	0.044	Oligo1	agegroup
80	SubPyr.genotype:agegroup	0.0914811	1	0.0914811	4.49606	0.05	SubPyr	genotype:agegroup
36	Int4.genotype:agegroup	0.191908	1	0.191908	3.74591	0.061	Int4	genotype:agegroup
50	Mgl2.agegroup	0.0209513	1	0.0209513	3.87752	0.063	Mgl2	agegroup
42	Int7.agegroup	0.148922	1	0.148922	3.63205	0.086	Int7	agegroup
20	Int15.genotype:agegroup	0.10073	1	0.10073	3.02342	0.097	Int15	genotype:agegroup
62	Oligo5.agegroup	0.115591	1	0.115591	2.75866	0.11	Oligo5	agegroup
12	CA1Pyr1.genotype:agegroup	0.0662913	1	0.0662913	2.89931	0.114	CA1Pyr1	genotype:agegroup
66	Peric.agegroup	0.00232959	1	0.00232959	2.60631	0.116	Peric	agegroup
14	CA1PyrInt.agegroup	0.020569	1	0.020569	2.2186	0.167	CA1PyrInt	agegroup
64	Oligo5.genotype:agegroup	0.0792428	1	0.0792428	1.89119	0.178	Oligo5	genotype:agegroup
67	Peric.genotype	0.00142758	1	0.00142758	1.59716	0.214	Peric	genotype
34	Int4.agegroup	0.0512711	1	0.0512711	1.00077	0.218	Int4	agegroup
51	Mgl2.genotype	0.00972921	1	0.00972921	1.80061	0.221	Mgl2	genotype
27	Int2.genotype	0.0413778	1	0.0413778	1.51824	0.232	Int2	genotype
3	Astro1.genotype	0.0466445	1	0.0466445	1.59247	0.233	Astro1	genotype
10	CA1Pyr1.agegroup	0.0331888	1	0.0331888	1.45154	0.245	CA1Pyr1	agegroup
24	Int16.genotype:agegroup	0.00398536	1	0.00398536	1.59794	0.246	Int16	genotype:agegroup
16	CA1PyrInt.genotype:agegroup	0.0150918	1	0.0150918	1.62782	0.247	CA1PyrInt	genotype:agegroup
2	Astro1.agegroup	0.0466445	1	0.0466445	1.59247	0.252	Astro1	agegroup
46	Int8.agegroup	0.0373411	1	0.0373411	1.18674	0.259	Int8	agegroup
35	Int4.genotype	0.0512711	1	0.0512711	1.00077	0.279	Int4	genotype
82	Vend1.agegroup	0.0216217	1	0.0216217	1.1775	0.301	Vend1	agegroup
7	Astro2.genotype	0.098523	1	0.098523	0.985756	0.346	Astro2	genotype
6	Astro2.agegroup	0.097917	1	0.097917	0.979692	0.35	Astro2	agegroup
71	Pvm1.genotype	0.0223147	1	0.0223147	0.717638	0.374	Pvm1	genotype
19	Int15.genotype	0.0165361	1	0.0165361	0.496333	0.463	Int15	genotype
60	Oligo4.genotype:agegroup	0.00545758	1	0.00545758	0.496589	0.467	Oligo4	genotype:agegroup
22	Int16.agegroup	0.00120719	1	0.00120719	0.484026	0.513	Int16	agegroup
88	Vend2.genotype:agegroup	0.00189188	1	0.00189188	0.443959	0.518	Vend2	genotype:agegroup
31	Int3.genotype	0.00830254	1	0.00830254	0.554672	0.519	Int3	genotype
72	Pvm1.genotype:agegroup	0.0113781	1	0.0113781	0.365919	0.599	Pvm1	genotype:agegroup
11	CA1Pyr1.genotype	0.00598189	1	0.00598189	0.261623	0.602	CA1Pyr1	genotype
70	Pvm1.agegroup	0.00993523	1	0.00993523	0.319516	0.608	Pvm1	agegroup
63	Oligo5.genotype	0.00892614	1	0.00892614	0.213029	0.624	Oligo5	genotype
59	Oligo4.genotype	0.00251566	1	0.00251566	0.228901	0.629	Oligo4	genotype
15	CA1PyrInt.genotype	0.0022192	1	0.0022192	0.239366	0.64	CA1PyrInt	genotype
23	Int16.genotype	0.000436118	1	0.000436118	0.174863	0.679	Int16	genotype
47	Int8.genotype	0.00502158	1	0.00502158	0.159592	0.686	Int8	genotype
86	Vend2.agegroup	0.000713892	1	0.000713892	0.167526	0.695	Vend2	agegroup
38	Int5.agegroup	0.00659711	1	0.00659711	0.102599	0.725	Int5	agegroup
43	Int7.genotype	0.00493176	1	0.00493176	0.12028	0.731	Int7	genotype
79	SubPyr.genotype	0.00173296	1	0.00173296	0.0851707	0.794	SubPyr	genotype
8	Astro2.genotype:agegroup	0.00370136	1	0.00370136	0.0370334	0.861	Astro2	genotype:agegroup
32	Int3.genotype:agegroup	0.000520242	1	0.000520242	0.034756	0.869	Int3	genotype:agegroup
83	Vend1.genotype	0.000422444	1	0.000422444	0.0230059	0.88	Vend1	genotype
30	Int3.agegroup	0.000279299	1	0.000279299	0.0186593	0.899	Int3	agegroup
87	Vend2.genotype	8.28372e-05	1	8.28372e-05	0.019439	0.902	Vend2	genotype
55	Oligo1.genotype	6.0656e-05	1	6.0656e-05	0.0166609	0.912	Oligo1	genotype
68	Peric.genotype:agegroup	4.66841e-06	1	4.66841e-06	0.00522295	0.942	Peric	genotype:agegroup
39	Int5.genotype	0.000195957	1	0.000195957	0.00304755	0.958	Int5	genotype
58	Oligo4.agegroup	1.84275e-05	1	1.84275e-05	0.00167674	0.979	Oligo4	agegroup
1	Astro1.Residuals	0.351489	12	0.0292907	NA	NA	Astro1	Residuals
5	Astro2.Residuals	1.19936	12	0.0999466	NA	NA	Astro2	Residuals
9	CA1Pyr1.Residuals	0.274374	12	0.0228645	NA	NA	CA1Pyr1	Residuals
13	CA1PyrInt.Residuals	0.111254	12	0.00927116	NA	NA	CA1PyrInt	Residuals
17	Int15.Residuals	0.399798	12	0.0333165	NA	NA	Int15	Residuals
21	Int16.Residuals	0.0299287	12	0.00249406	NA	NA	Int16	Residuals
25	Int2.Residuals	0.327046	12	0.0272538	NA	NA	Int2	Residuals
29	Int3.Residuals	0.179621	12	0.0149684	NA	NA	Int3	Residuals
33	Int4.Residuals	0.614778	12	0.0512315	NA	NA	Int4	Residuals
37	Int5.Residuals	0.771599	12	0.0642999	NA	NA	Int5	Residuals
41	Int7.Residuals	0.492026	12	0.0410021	NA	NA	Int7	Residuals
45	Int8.Residuals	0.377582	12	0.0314651	NA	NA	Int8	Residuals
49	Mgl2.Residuals	0.0648393	12	0.00540328	NA	NA	Mgl2	Residuals
53	Oligo1.Residuals	0.0436874	12	0.00364062	NA	NA	Oligo1	Residuals
57	Oligo4.Residuals	0.131882	12	0.0109901	NA	NA	Oligo4	Residuals
61	Oligo5.Residuals	0.502813	12	0.0419011	NA	NA	Oligo5	Residuals
65	Peric.Residuals	0.0107259	12	0.000893826	NA	NA	Peric	Residuals
69	Pvm1.Residuals	0.373135	12	0.0310946	NA	NA	Pvm1	Residuals
73	Pvm2.Residuals	0.0818772	12	0.0068231	NA	NA	Pvm2	Residuals
77	SubPyr.Residuals	0.244163	12	0.0203469	NA	NA	SubPyr	Residuals
81	Vend1.Residuals	0.220349	12	0.0183624	NA	NA	Vend1	Residuals
85	Vend2.Residuals	0.0511367	12	0.00426139	NA	NA	Vend2	Residuals

### Sheet: 3.dunn_olddeconv
	.y.	group1	group2	n1	n2	statistic	p	p.adj	p.adj.signif	cell
Pvm2.3	abundance	WTYoung	KOOld	4	4	3.12189	0.00179694	0.00359389	**	Pvm2
Pvm2.5	abundance	WTOld	KOOld	4	4	3.12189	0.00179694	0.00359389	**	Pvm2
Pvm2.6	abundance	KOYoung	KOOld	4	4	3.12189	0.00179694	0.00359389	**	Pvm2
Int7.6	abundance	KOYoung	KOOld	4	4	-3.17956	0.00147498	0.0088499	**	Int7
Vend1.6	abundance	KOYoung	KOOld	4	4	2.93974	0.00328492	0.0197095	*	Vend1
SubPyr.6	abundance	KOYoung	KOOld	4	4	-2.89618	0.00377734	0.022664	*	SubPyr
Vend1.5	abundance	WTOld	KOOld	4	4	2.56285	0.0103818	0.0311454	*	Vend1
Int8.2	abundance	WTYoung	KOYoung	4	4	-2.71326	0.00666248	0.0315632	*	Int8
Int8.6	abundance	KOYoung	KOOld	4	4	2.55822	0.0105211	0.0315632	*	Int8
Int8.1	abundance	WTYoung	WTOld	4	4	-2.40317	0.0162535	0.032507	*	Int8
Int7.2	abundance	WTYoung	KOYoung	4	4	2.50624	0.0122022	0.0366066	*	Int7
Int8.5	abundance	WTOld	KOOld	4	4	2.24813	0.0245679	0.0368519	*	Int8
Int7.5	abundance	WTOld	KOOld	4	4	-2.2818	0.022501	0.045002	*	Int7
Oligo1.6	abundance	KOYoung	KOOld	4	4	-2.6734	0.0075087	0.0450522	*	Oligo1
Int2.6	abundance	KOYoung	KOOld	4	4	2.60105	0.00929388	0.0557633	ns	Int2
Astro1.5	abundance	WTOld	KOOld	4	4	2.34752	0.0188986	0.0566959	ns	Astro1
Astro1.6	abundance	KOYoung	KOOld	4	4	2.34752	0.0188986	0.0566959	ns	Astro1
Mgl2.1	abundance	WTYoung	WTOld	4	4	1.41096	0.158256	0.237385	ns	Mgl2
Mgl2.2	abundance	WTYoung	KOYoung	4	4	1.55948	0.118882	0.237385	ns	Mgl2
Vend1.2	abundance	WTYoung	KOYoung	4	4	-2.11058	0.0348085	0.069617	ns	Vend1
Oligo1.2	abundance	WTYoung	KOYoung	4	4	2.22783	0.0258917	0.0776752	ns	Oligo1
Int15.6	abundance	KOYoung	KOOld	4	4	2.40317	0.0162535	0.097521	ns	Int15
Vend1.1	abundance	WTYoung	WTOld	4	4	-1.73369	0.0829731	0.12446	ns	Vend1
Int7.1	abundance	WTYoung	WTOld	4	4	1.60848	0.107729	0.161594	ns	Int7
Int4.2	abundance	WTYoung	KOYoung	4	4	1.85191	0.0640381	0.192114	ns	Int4
Int4.6	abundance	KOYoung	KOOld	4	4	-1.85191	0.0640381	0.192114	ns	Int4
Oligo5.6	abundance	KOYoung	KOOld	4	4	2.09477	0.0361915	0.217149	ns	Oligo5
SubPyr.3	abundance	WTYoung	KOOld	4	4	-1.78227	0.0747059	0.224118	ns	SubPyr
Int5.1	abundance	WTYoung	WTOld	4	4	1.65831	0.0972544	0.228139	ns	Int5
Int5.2	abundance	WTYoung	KOYoung	4	4	1.73369	0.0829731	0.228139	ns	Int5
Int5.5	abundance	WTOld	KOOld	4	4	-1.43218	0.152093	0.228139	ns	Int5
Int5.6	abundance	KOYoung	KOOld	4	4	-1.50756	0.131668	0.228139	ns	Int5
Mgl2.3	abundance	WTYoung	KOOld	4	4	-0.891133	0.372858	0.44743	ns	Mgl2
Mgl2.4	abundance	WTOld	KOYoung	4	4	0.148522	0.881931	0.881931	ns	Mgl2
SubPyr.5	abundance	WTOld	KOOld	4	4	-1.55948	0.118882	0.237765	ns	SubPyr
Int15.3	abundance	WTYoung	KOOld	4	4	1.70548	0.0881054	0.264316	ns	Int15
CA1Pyr1.6	abundance	KOYoung	KOOld	4	4	2.00505	0.0449578	0.269747	ns	CA1Pyr1
Oligo1.4	abundance	WTOld	KOYoung	4	4	1.3367	0.181321	0.271981	ns	Oligo1
Oligo1.5	abundance	WTOld	KOOld	4	4	-1.3367	0.181321	0.271981	ns	Oligo1
SubPyr.4	abundance	WTOld	KOYoung	4	4	1.3367	0.181321	0.271981	ns	SubPyr
Int15.5	abundance	WTOld	KOOld	4	4	1.47291	0.140775	0.281549	ns	Int15
Int2.4	abundance	WTOld	KOYoung	4	4	-1.63495	0.10206	0.306181	ns	Int2
Astro1.1	abundance	WTYoung	WTOld	4	4	-1.26405	0.206212	0.309317	ns	Astro1
Astro1.2	abundance	WTYoung	KOYoung	4	4	-1.26405	0.206212	0.309317	ns	Astro1
Int2.2	abundance	WTYoung	KOYoung	4	4	-1.412	0.15795	0.315901	ns	Int2
SubPyr.2	abundance	WTYoung	KOYoung	4	4	1.11392	0.265315	0.318378	ns	SubPyr
Oligo5.3	abundance	WTYoung	KOOld	4	4	1.60848	0.107729	0.323188	ns	Oligo5
Oligo5.5	abundance	WTOld	KOOld	4	4	1.38404	0.166345	0.33269	ns	Oligo5
Astro1.3	abundance	WTYoung	KOOld	4	4	1.08347	0.278599	0.334318	ns	Astro1
Int2.3	abundance	WTYoung	KOOld	4	4	1.18905	0.234419	0.351629	ns	Int2
CA1Pyr1.2	abundance	WTYoung	KOYoung	4	4	-1.55948	0.118882	0.356647	ns	CA1Pyr1
Int2.5	abundance	WTOld	KOOld	4	4	0.966104	0.333992	0.40079	ns	Int2
Int7.4	abundance	WTOld	KOYoung	4	4	0.897758	0.369314	0.443177	ns	Int7
Mgl2.5	abundance	WTOld	KOOld	4	4	-2.30209	0.0213299	0.0639898	ns	Mgl2
Oligo1.1	abundance	WTYoung	WTOld	4	4	0.891133	0.372858	0.44743	ns	Oligo1
CA1PyrInt.6	abundance	KOYoung	KOOld	4	4	-1.78227	0.0747059	0.448236	ns	CA1PyrInt
Vend1.3	abundance	WTYoung	KOOld	4	4	0.829156	0.407016	0.488419	ns	Vend1
Int7.3	abundance	WTYoung	KOOld	4	4	-0.673319	0.500744	0.500744	ns	Int7
Int15.4	abundance	WTOld	KOYoung	4	4	-0.930261	0.352236	0.528354	ns	Int15
CA1Pyr1.5	abundance	WTOld	KOOld	4	4	1.11392	0.265315	0.53063	ns	CA1Pyr1
Int4.1	abundance	WTYoung	WTOld	4	4	0.762553	0.44573	0.534876	ns	Int4
Int4.4	abundance	WTOld	KOYoung	4	4	1.08936	0.275994	0.534876	ns	Int4
Int4.5	abundance	WTOld	KOOld	4	4	-0.762553	0.44573	0.534876	ns	Int4
CA1Pyr1.4	abundance	WTOld	KOYoung	4	4	-0.891133	0.372858	0.559287	ns	CA1Pyr1
Int15.2	abundance	WTYoung	KOYoung	4	4	-0.697695	0.485368	0.582441	ns	Int15
CA1Pyr1.1	abundance	WTYoung	WTOld	4	4	-0.66835	0.50391	0.604693	ns	CA1Pyr1
CA1PyrInt.2	abundance	WTYoung	KOYoung	4	4	0.66835	0.50391	0.604693	ns	CA1PyrInt
CA1PyrInt.3	abundance	WTYoung	KOOld	4	4	-1.11392	0.265315	0.604693	ns	CA1PyrInt
CA1PyrInt.4	abundance	WTOld	KOYoung	4	4	0.816872	0.414002	0.604693	ns	CA1PyrInt
CA1PyrInt.5	abundance	WTOld	KOOld	4	4	-0.965394	0.334348	0.604693	ns	CA1PyrInt
Astro2.1	abundance	WTYoung	WTOld	4	4	0.603023	0.546494	0.655792	ns	Astro2
Astro2.2	abundance	WTYoung	KOYoung	4	4	-0.829156	0.407016	0.655792	ns	Astro2
Astro2.4	abundance	WTOld	KOYoung	4	4	-1.43218	0.152093	0.655792	ns	Astro2
Astro2.5	abundance	WTOld	KOOld	4	4	-0.678401	0.497518	0.655792	ns	Astro2
Astro2.6	abundance	KOYoung	KOOld	4	4	0.753778	0.450982	0.655792	ns	Astro2
CA1Pyr1.3	abundance	WTYoung	KOOld	4	4	0.445566	0.65591	0.65591	ns	CA1Pyr1
Oligo1.3	abundance	WTYoung	KOOld	4	4	-0.445566	0.65591	0.65591	ns	Oligo1
Peric.1	abundance	WTYoung	WTOld	4	4	-1.18818	0.234764	0.686576	ns	Peric
Peric.2	abundance	WTYoung	KOYoung	4	4	-0.816872	0.414002	0.686576	ns	Peric
Peric.3	abundance	WTYoung	KOOld	4	4	-1.55948	0.118882	0.686576	ns	Peric
Peric.6	abundance	KOYoung	KOOld	4	4	-0.742611	0.457717	0.686576	ns	Peric
Vend1.4	abundance	WTOld	KOYoung	4	4	-0.376889	0.706256	0.706256	ns	Vend1
Pvm1.1	abundance	WTYoung	WTOld	4	4	-0.670324	0.502651	0.709593	ns	Pvm1
Pvm1.2	abundance	WTYoung	KOYoung	4	4	-1.48961	0.136327	0.709593	ns	Pvm1
Pvm1.3	abundance	WTYoung	KOOld	4	4	-1.11721	0.263906	0.709593	ns	Pvm1
Pvm1.4	abundance	WTOld	KOYoung	4	4	-0.819285	0.412624	0.709593	ns	Pvm1
Pvm1.5	abundance	WTOld	KOOld	4	4	-0.446883	0.65496	0.709593	ns	Pvm1
Pvm1.6	abundance	KOYoung	KOOld	4	4	0.372402	0.709593	0.709593	ns	Pvm1
Oligo4.1	abundance	WTYoung	WTOld	4	4	-0.519827	0.603184	0.71041	ns	Oligo4
Oligo4.2	abundance	WTYoung	KOYoung	4	4	-1.03965	0.2985	0.71041	ns	Oligo4
Oligo4.3	abundance	WTYoung	KOOld	4	4	0.371305	0.71041	0.71041	ns	Oligo4
Oligo4.4	abundance	WTOld	KOYoung	4	4	-0.519827	0.603184	0.71041	ns	Oligo4
Oligo4.5	abundance	WTOld	KOOld	4	4	0.891133	0.372858	0.71041	ns	Oligo4
Oligo4.6	abundance	KOYoung	KOOld	4	4	1.41096	0.158256	0.71041	ns	Oligo4
Peric.4	abundance	WTOld	KOYoung	4	4	0.371305	0.71041	0.71041	ns	Peric
Peric.5	abundance	WTOld	KOOld	4	4	-0.371305	0.71041	0.71041	ns	Peric
Oligo5.4	abundance	WTOld	KOYoung	4	4	-0.710725	0.477254	0.715882	ns	Oligo5
Int16.3	abundance	WTYoung	KOOld	4	4	-0.891133	0.372858	0.745716	ns	Int16
Int16.5	abundance	WTOld	KOOld	4	4	-0.965394	0.334348	0.745716	ns	Int16
Int16.6	abundance	KOYoung	KOOld	4	4	-1.11392	0.265315	0.745716	ns	Int16
Oligo5.2	abundance	WTYoung	KOYoung	4	4	-0.486286	0.626765	0.752117	ns	Oligo5
Int15.1	abundance	WTYoung	WTOld	4	4	0.232565	0.816099	0.816099	ns	Int15
Oligo5.1	abundance	WTYoung	WTOld	4	4	0.22444	0.822415	0.822415	ns	Oligo5
Int2.1	abundance	WTYoung	WTOld	4	4	0.222947	0.823577	0.823577	ns	Int2
SubPyr.1	abundance	WTYoung	WTOld	4	4	-0.222783	0.823704	0.823704	ns	SubPyr
Int8.3	abundance	WTYoung	KOOld	4	4	-0.155043	0.876787	0.876787	ns	Int8
Int8.4	abundance	WTOld	KOYoung	4	4	-0.310087	0.756495	0.876787	ns	Int8
CA1PyrInt.1	abundance	WTYoung	WTOld	4	4	-0.148522	0.881931	0.881931	ns	CA1PyrInt
Mgl2.6	abundance	KOYoung	KOOld	4	4	-2.45062	0.0142612	0.0639898	ns	Mgl2
Int3.1	abundance	WTYoung	WTOld	4	4	0.371305	0.71041	0.919719	ns	Int3
Int3.2	abundance	WTYoung	KOYoung	4	4	0.816872	0.414002	0.919719	ns	Int3
Int3.3	abundance	WTYoung	KOOld	4	4	0.297044	0.766433	0.919719	ns	Int3
Int3.4	abundance	WTOld	KOYoung	4	4	0.445566	0.65591	0.919719	ns	Int3
Int3.6	abundance	KOYoung	KOOld	4	4	-0.519827	0.603184	0.919719	ns	Int3
Astro2.3	abundance	WTYoung	KOOld	4	4	-0.0753778	0.939914	0.939914	ns	Astro2
Int5.3	abundance	WTYoung	KOOld	4	4	0.226134	0.821098	0.939914	ns	Int5
Int5.4	abundance	WTOld	KOYoung	4	4	0.0753778	0.939914	0.939914	ns	Int5
Int16.1	abundance	WTYoung	WTOld	4	4	0.0742611	0.940803	0.940803	ns	Int16
Int16.2	abundance	WTYoung	KOYoung	4	4	0.222783	0.823704	0.940803	ns	Int16
Int16.4	abundance	WTOld	KOYoung	4	4	0.148522	0.881931	0.940803	ns	Int16
Int3.5	abundance	WTOld	KOOld	4	4	-0.0742611	0.940803	0.940803	ns	Int3
Vend2.1	abundance	WTYoung	WTOld	4	4	-0.0742611	0.940803	0.940803	ns	Vend2
Vend2.2	abundance	WTYoung	KOYoung	4	4	-0.148522	0.881931	0.940803	ns	Vend2
Vend2.3	abundance	WTYoung	KOOld	4	4	0.222783	0.823704	0.940803	ns	Vend2
Vend2.4	abundance	WTOld	KOYoung	4	4	-0.0742611	0.940803	0.940803	ns	Vend2
Vend2.5	abundance	WTOld	KOOld	4	4	0.297044	0.766433	0.940803	ns	Vend2
Vend2.6	abundance	KOYoung	KOOld	4	4	0.371305	0.71041	0.940803	ns	Vend2
Astro1.4	abundance	WTOld	KOYoung	4	4	0	1	1	ns	Astro1
Int4.3	abundance	WTYoung	KOOld	4	4	0	1	1	ns	Int4
Pvm2.1	abundance	WTYoung	WTOld	4	4	0	1	1	ns	Pvm2
Pvm2.2	abundance	WTYoung	KOYoung	4	4	0	1	1	ns	Pvm2
Pvm2.4	abundance	WTOld	KOYoung	4	4	0	1	1	ns	Pvm2

### Sheet: 4. TotalPVMs_raw
names	celltype	PVM1_abundance	PVM2_abundance	SumPVMs	genotype	con	agegroup	sex	run	files	Group
A9_LPS	Pvm1	0.0500631	0	0.0500631	WT	LPS	Young	M	8	A9_LPS_1.fq.gz_quant/quant.sf	WTYoung
B9_1	Pvm1	0.0825163	0	0.0825163	WT	LPS	Young	M	7	B9_1_1.fq.gz_quant/quant.sf	WTYoung
B9_2	Pvm1	0.0686489	0	0.0686489	WT	LPS	Young	F	4	B9_2_1.fq.gz_quant/quant.sf	WTYoung
B9_3	Pvm1	0.0735748	0	0.0735748	WT	LPS	Young	F	4	B9_3_1.fq.gz_quant/quant.sf	WTYoung
A5_64	Pvm1	0.0868412	0	0.0868412	WT	LPS	Old	M	2	A5_64_1.fq.gz_quant/quant.sf	WTOld
A5_65	Pvm1	0	0	0	WT	LPS	Old	M	3	A5_65_1.fq.gz_quant/quant.sf	WTOld
B4_50	Pvm1	0.0595403	0	0.0595403	WT	LPS	Old	F	6	B4_50_1.fq.gz_quant/quant.sf	WTOld
B8_IV4	Pvm1	0.0576901	0	0.0576901	WT	LPS	Old	F	2	B8_IV4_1.fq.gz_quant/quant.sf	WTOld
B1_1	Pvm1	0.0456935	0	0.0456935	KO	LPS	Young	F	7	B1_1_1.fq.gz_quant/quant.sf	KOYoung
B1_2_0	Pvm1	0.0701049	0	0.0701049	KO	LPS	Young	F	8	B1_2_0_1.fq.gz_quant/quant.sf	KOYoung
C6_246	Pvm1	0.0430458	0	0.0430458	KO	LPS	Young	M	5	C6_246_1.fq.gz_quant/quant.sf	KOYoung
H3_121	Pvm1	0	0	0	KO	LPS	Young	M	6	H3_121_1.fq.gz_quant/quant.sf	KOYoung
C1_45	Pvm1	0.016187	0.0710004	0.0871875	KO	LPS	Old	M	1	C1_45_1.fq.gz_quant/quant.sf	KOOld
C3_50	Pvm1	0.0552327	0.000975314	0.056208	KO	LPS	Old	F	2	C3_50_1.fq.gz_quant/quant.sf	KOOld
C3_63	Pvm1	0	0.10822	0.10822	KO	LPS	Old	F	2	C3_63_1.fq.gz_quant/quant.sf	KOOld
D2_37	Pvm1	0.125374	0.0386519	0.164026	KO	LPS	Old	M	1	D2_37_1.fq.gz_quant/quant.sf	KOOld

### Sheet: 5. TotalPVMs_anovaperm
	Sum Sq	Df	Mean Sq	F value	Pr(>F)
genotype	0.000879257	1	0.000879257	0.0423145	0.767
agegroup	0.00629763	1	0.00629763	0.303076	0.47
genotype:agegroup	0.0816253	1	0.0816253	3.92824	0.059
Residuals	0.249349	12	0.0207791	NA	NA
Note: since anova not significant, I did not proceed with posthoc pairwise
