## Supplementary Table 2A for "Interaction between mitochondrial translocator protein and aging in inflammatory responses in mouse hippocampus"

### Sheet: moduleeigengenes_LPSsamples
Module	A5_64	A5_65	A9_LPS	B1_1	B1_2_0	B4_50	B8_IV4	B9_1	B9_2	B9_3	C1_45	C3_50	C3_63	C6_246	D2_37	H3_121
Module_0	0.339099	0.339099	0.0750969	0.118225	-0.0735629	0.339099	0.339099	-0.116691	0.0644495	-0.106044	-0.252201	-0.391828	-0.289438	0.0223312	-0.429065	0.0223312
Module_1	-0.168068	-0.168068	0.387236	0.119433	0.0671197	-0.168068	-0.168068	0.334922	0.359519	0.362638	-0.279217	-0.28341	-0.289163	0.0932765	-0.293356	0.0932765
Module_2	0.202561	0.202561	-0.383645	-0.0556735	-0.0567819	0.202561	0.202561	-0.384754	-0.375274	-0.393125	0.226371	0.292847	0.182885	-0.0562277	0.249362	-0.0562277
Module_3	0.0720315	0.0720315	-0.313034	-0.238554	-0.125099	0.0720315	0.0720315	-0.199579	-0.255772	-0.25684	0.353239	0.233991	0.498211	-0.181827	0.378964	-0.181827
Module_4	0.00991939	0.00991939	-0.270922	-0.295898	-0.122636	0.00991939	0.00991939	-0.0976596	-0.195484	-0.173097	0.380668	0.197112	0.570164	-0.209267	0.386607	-0.209267
Module_5	-0.110375	-0.110375	-0.156993	-0.311905	-0.100711	-0.110375	-0.110375	0.0542006	-0.0616658	-0.041127	0.377902	0.0651617	0.670996	-0.206308	0.358256	-0.206308
Module_6	-0.247703	-0.247703	0.122884	-0.332554	-0.0200776	-0.247703	-0.247703	0.435361	0.248528	0.309717	0.185423	-0.111822	0.401615	-0.176316	0.10437	-0.176316
Module_7	0.169021	0.169021	-0.135409	0.406657	0.144704	0.169021	0.169021	-0.397361	-0.294916	-0.237854	-0.217177	0.0423969	-0.39903	0.275681	-0.139456	0.275681
Module_8	0.205391	0.205391	-0.0329826	0.043527	0.0978014	0.205391	0.205391	0.0212917	0.012808	-0.0244989	-0.231868	0.236007	-0.776427	0.0706642	-0.308553	0.0706642
Module_9	-0.251983	-0.251983	-0.00360309	-0.224562	-0.01684	-0.251983	-0.251983	0.204119	0.0463921	0.154123	0.27471	-0.115975	0.660827	-0.120701	0.270143	-0.120701
Module_10	0.270118	0.270118	-0.221225	0.0391251	0.0949298	0.270118	0.270118	-0.165421	-0.18642	-0.200226	-0.103967	0.331337	-0.618982	0.0670274	-0.183678	0.0670274
Module_11	0.146096	0.146096	0.0310179	0.414084	0.122869	0.146096	0.146096	-0.260197	-0.170802	-0.0583771	-0.32245	-0.0533181	-0.546648	0.268476	-0.277517	0.268476
Module_12	-0.206264	-0.206264	0.0452572	-0.383164	-0.0652228	-0.206264	-0.206264	0.363198	0.189178	0.219277	0.256867	-0.0510771	0.503537	-0.224193	0.195592	-0.224193

### Sheet: sample metadata
names	genotype	agegroup	sex
A9_LPS	WT	Young	M
B9_1	WT	Young	M
B9_2	WT	Young	F
B9_3	WT	Young	F
A5_64	WT	Old	M
A5_65	WT	Old	M
B4_50	WT	Old	F
B8_IV4	WT	Old	F
B1_1	KO	Young	F
B1_2_0	KO	Young	F
C6_246	KO	Young	M
H3_121	KO	Young	M
C1_45	KO	Old	M
C3_50	KO	Old	F
C3_63	KO	Old	F
D2_37	KO	Old	M
A9_LPS	WT	Young	M
B9_1	WT	Young	M
B9_2	WT	Young	F
B9_3	WT	Young	F
A5_64	WT	Old	M
A5_65	WT	Old	M
B4_50	WT	Old	F
B8_IV4	WT	Old	F
B1_1	KO	Young	F
B1_2_0	KO	Young	F
C6_246	KO	Young	M
H3_121	KO	Young	M
C1_45	KO	Old	M
C3_50	KO	Old	F
C3_63	KO	Old	F
D2_37	KO	Old	M
A9_LPS	WT	Young	M
B9_1	WT	Young	M
B9_2	WT	Young	F
B9_3	WT	Young	F
A5_64	WT	Old	M
A5_65	WT	Old	M
B4_50	WT	Old	F
B8_IV4	WT	Old	F
B1_1	KO	Young	F
B1_2_0	KO	Young	F
C6_246	KO	Young	M
H3_121	KO	Young	M
C1_45	KO	Old	M
C3_50	KO	Old	F
C3_63	KO	Old	F
D2_37	KO	Old	M
A9_LPS	WT	Young	M
B9_1	WT	Young	M
B9_2	WT	Young	F
B9_3	WT	Young	F
A5_64	WT	Old	M
A5_65	WT	Old	M
B4_50	WT	Old	F
B8_IV4	WT	Old	F
B1_1	KO	Young	F
B1_2_0	KO	Young	F
C6_246	KO	Young	M
H3_121	KO	Young	M
C1_45	KO	Old	M
C3_50	KO	Old	F
C3_63	KO	Old	F
D2_37	KO	Old	M
A9_LPS	WT	Young	M
B9_1	WT	Young	M
B9_2	WT	Young	F
B9_3	WT	Young	F
A5_64	WT	Old	M
A5_65	WT	Old	M
B4_50	WT	Old	F
B8_IV4	WT	Old	F
B1_1	KO	Young	F
B1_2_0	KO	Young	F
C6_246	KO	Young	M
H3_121	KO	Young	M
C1_45	KO	Old	M
C3_50	KO	Old	F
C3_63	KO	Old	F
D2_37	KO	Old	M
A9_LPS	WT	Young	M
B9_1	WT	Young	M
B9_2	WT	Young	F
B9_3	WT	Young	F
A5_64	WT	Old	M
A5_65	WT	Old	M
B4_50	WT	Old	F
B8_IV4	WT	Old	F
B1_1	KO	Young	F
B1_2_0	KO	Young	F
C6_246	KO	Young	M
H3_121	KO	Young	M
C1_45	KO	Old	M
C3_50	KO	Old	F
C3_63	KO	Old	F
D2_37	KO	Old	M
A9_LPS	WT	Young	M
B9_1	WT	Young	M
B9_2	WT	Young	F
B9_3	WT	Young	F
A5_64	WT	Old	M
A5_65	WT	Old	M
B4_50	WT	Old	F
B8_IV4	WT	Old	F
B1_1	KO	Young	F
B1_2_0	KO	Young	F
C6_246	KO	Young	M
H3_121	KO	Young	M
C1_45	KO	Old	M
C3_50	KO	Old	F
C3_63	KO	Old	F
D2_37	KO	Old	M
A9_LPS	WT	Young	M
B9_1	WT	Young	M
B9_2	WT	Young	F
B9_3	WT	Young	F
A5_64	WT	Old	M
A5_65	WT	Old	M
B4_50	WT	Old	F
B8_IV4	WT	Old	F
B1_1	KO	Young	F
B1_2_0	KO	Young	F
C6_246	KO	Young	M
H3_121	KO	Young	M
C1_45	KO	Old	M
C3_50	KO	Old	F
C3_63	KO	Old	F
D2_37	KO	Old	M
A9_LPS	WT	Young	M
B9_1	WT	Young	M
B9_2	WT	Young	F
B9_3	WT	Young	F
A5_64	WT	Old	M
A5_65	WT	Old	M
B4_50	WT	Old	F
B8_IV4	WT	Old	F
B1_1	KO	Young	F
B1_2_0	KO	Young	F
C6_246	KO	Young	M
H3_121	KO	Young	M
C1_45	KO	Old	M
C3_50	KO	Old	F
C3_63	KO	Old	F
D2_37	KO	Old	M
A9_LPS	WT	Young	M
B9_1	WT	Young	M
B9_2	WT	Young	F
B9_3	WT	Young	F
A5_64	WT	Old	M
A5_65	WT	Old	M
B4_50	WT	Old	F
B8_IV4	WT	Old	F
B1_1	KO	Young	F
B1_2_0	KO	Young	F
C6_246	KO	Young	M
H3_121	KO	Young	M
C1_45	KO	Old	M
C3_50	KO	Old	F
C3_63	KO	Old	F
D2_37	KO	Old	M
A9_LPS	WT	Young	M
B9_1	WT	Young	M
B9_2	WT	Young	F
B9_3	WT	Young	F
A5_64	WT	Old	M
A5_65	WT	Old	M
B4_50	WT	Old	F
B8_IV4	WT	Old	F
B1_1	KO	Young	F
B1_2_0	KO	Young	F
C6_246	KO	Young	M
H3_121	KO	Young	M
C1_45	KO	Old	M
C3_50	KO	Old	F
C3_63	KO	Old	F
D2_37	KO	Old	M
A9_LPS	WT	Young	M
B9_1	WT	Young	M
B9_2	WT	Young	F
B9_3	WT	Young	F
A5_64	WT	Old	M
A5_65	WT	Old	M
B4_50	WT	Old	F
B8_IV4	WT	Old	F
B1_1	KO	Young	F
B1_2_0	KO	Young	F
C6_246	KO	Young	M
H3_121	KO	Young	M
C1_45	KO	Old	M
C3_50	KO	Old	F
C3_63	KO	Old	F
D2_37	KO	Old	M
A9_LPS	WT	Young	M
B9_1	WT	Young	M
B9_2	WT	Young	F
B9_3	WT	Young	F
A5_64	WT	Old	M
A5_65	WT	Old	M
B4_50	WT	Old	F
B8_IV4	WT	Old	F
B1_1	KO	Young	F
B1_2_0	KO	Young	F
C6_246	KO	Young	M
H3_121	KO	Young	M
C1_45	KO	Old	M
C3_50	KO	Old	F
C3_63	KO	Old	F
D2_37	KO	Old	M
A9_LPS	WT	Young	M
B9_1	WT	Young	M
B9_2	WT	Young	F
B9_3	WT	Young	F
A5_64	WT	Old	M
A5_65	WT	Old	M
B4_50	WT	Old	F
B8_IV4	WT	Old	F
B1_1	KO	Young	F
B1_2_0	KO	Young	F
C6_246	KO	Young	M
H3_121	KO	Young	M
C1_45	KO	Old	M
C3_50	KO	Old	F
C3_63	KO	Old	F
D2_37	KO	Old	M
A9_LPS	WT	Young	M
B9_1	WT	Young	M
B9_2	WT	Young	F
B9_3	WT	Young	F
A5_64	WT	Old	M
A5_65	WT	Old	M
B4_50	WT	Old	F
B8_IV4	WT	Old	F
B1_1	KO	Young	F
B1_2_0	KO	Young	F
C6_246	KO	Young	M
H3_121	KO	Young	M
C1_45	KO	Old	M
C3_50	KO	Old	F
C3_63	KO	Old	F
D2_37	KO	Old	M
A9_LPS	WT	Young	M
B9_1	WT	Young	M
B9_2	WT	Young	F
B9_3	WT	Young	F
A5_64	WT	Old	M
A5_65	WT	Old	M
B4_50	WT	Old	F
B8_IV4	WT	Old	F
B1_1	KO	Young	F
B1_2_0	KO	Young	F
C6_246	KO	Young	M
H3_121	KO	Young	M
C1_45	KO	Old	M
C3_50	KO	Old	F
C3_63	KO	Old	F
D2_37	KO	Old	M
A9_LPS	WT	Young	M
B9_1	WT	Young	M
B9_2	WT	Young	F
B9_3	WT	Young	F
A5_64	WT	Old	M
A5_65	WT	Old	M
B4_50	WT	Old	F
B8_IV4	WT	Old	F
B1_1	KO	Young	F
B1_2_0	KO	Young	F
C6_246	KO	Young	M
H3_121	KO	Young	M
C1_45	KO	Old	M
C3_50	KO	Old	F
C3_63	KO	Old	F
D2_37	KO	Old	M
A9_LPS	WT	Young	M
B9_1	WT	Young	M
B9_2	WT	Young	F
B9_3	WT	Young	F
A5_64	WT	Old	M
A5_65	WT	Old	M
B4_50	WT	Old	F
B8_IV4	WT	Old	F
B1_1	KO	Young	F
B1_2_0	KO	Young	F
C6_246	KO	Young	M
H3_121	KO	Young	M
C1_45	KO	Old	M
C3_50	KO	Old	F
C3_63	KO	Old	F
D2_37	KO	Old	M
A9_LPS	WT	Young	M
B9_1	WT	Young	M
B9_2	WT	Young	F
B9_3	WT	Young	F
A5_64	WT	Old	M
A5_65	WT	Old	M
B4_50	WT	Old	F
B8_IV4	WT	Old	F
B1_1	KO	Young	F
B1_2_0	KO	Young	F
C6_246	KO	Young	M
H3_121	KO	Young	M
C1_45	KO	Old	M
C3_50	KO	Old	F
C3_63	KO	Old	F
D2_37	KO	Old	M
A9_LPS	WT	Young	M
B9_1	WT	Young	M
B9_2	WT	Young	F
B9_3	WT	Young	F
A5_64	WT	Old	M
A5_65	WT	Old	M
B4_50	WT	Old	F
B8_IV4	WT	Old	F
B1_1	KO	Young	F
B1_2_0	KO	Young	F
C6_246	KO	Young	M
H3_121	KO	Young	M
C1_45	KO	Old	M
C3_50	KO	Old	F
C3_63	KO	Old	F
D2_37	KO	Old	M
A9_LPS	WT	Young	M
B9_1	WT	Young	M
B9_2	WT	Young	F
B9_3	WT	Young	F
A5_64	WT	Old	M
A5_65	WT	Old	M
B4_50	WT	Old	F
B8_IV4	WT	Old	F
B1_1	KO	Young	F
B1_2_0	KO	Young	F
C6_246	KO	Young	M
H3_121	KO	Young	M
C1_45	KO	Old	M
C3_50	KO	Old	F
C3_63	KO	Old	F
D2_37	KO	Old	M
A9_LPS	WT	Young	M
B9_1	WT	Young	M
B9_2	WT	Young	F
B9_3	WT	Young	F
A5_64	WT	Old	M
A5_65	WT	Old	M
B4_50	WT	Old	F
B8_IV4	WT	Old	F
B1_1	KO	Young	F
B1_2_0	KO	Young	F
C6_246	KO	Young	M
H3_121	KO	Young	M
C1_45	KO	Old	M
C3_50	KO	Old	F
C3_63	KO	Old	F
D2_37	KO	Old	M

### Sheet: posthoc_pairwise_emmeans
Module	contrast	estimate	SE	df	t.ratio	p.value	FDR
Module 1	WT Young - KO Young	0.214145	0.00878437	12	24.3779	1.75103760429032e-11	9.00533625063593e-11
Module 1	WT Young - WT Old	0.427119	0.00878437	12	48.6225	1.12517285953359e-14	2.02531114716046e-13
Module 1	WT Young - KO Old	0.526793	0.00878437	12	59.9693	1.83376146697481e-15	6.60154128110932e-14
Module 1	KO Young - WT Old	0.212974	0.00878437	12	24.2446	1.75103760429032e-11	9.00533625063593e-11
Module 1	KO Young - KO Old	0.312648	0.00878437	12	35.5914	3.09370079729079e-13	2.22746457404937e-12
Module 1	WT Old - KO Old	0.0996743	0.00878437	12	11.3468	8.99962996314764e-08	2.49220522056396e-07
Module 2	WT Young - KO Young	-0.305392	0.0142708	12	-21.3998	1.26453252450668e-10	5.69039636028006e-10
Module 2	WT Young - WT Old	-0.527362	0.0142708	12	-36.9539	2.96775263259721e-13	2.22746457404937e-12
Module 2	WT Young - KO Old	-0.57015	0.0142708	12	-39.9521	2.34394615431616e-13	2.22746457404937e-12
Module 2	KO Young - WT Old	-0.22197	0.0142708	12	-15.5541	3.07799193379747e-09	1.10807709616709e-08
Module 2	KO Young - KO Old	-0.264758	0.0142708	12	-18.5524	5.02065166150346e-10	2.00826066460138e-09
Module 2	WT Old - KO Old	-0.0427873	0.0142708	12	-2.99824	0.011103	0.0142753
Module 3	WT Young - KO Young	-0.0812973	0.0297259	12	-2.7349	0.0181016	0.0217219
Module 3	WT Young - WT Old	-0.246236	0.0297259	12	-8.28354	5.25504357690951e-06	1.18238480480464e-05
Module 3	WT Young - KO Old	-0.45567	0.0297259	12	-15.329	1.81899697586772e-08	5.95308101193072e-08
Module 3	KO Young - WT Old	-0.164939	0.0297259	12	-5.54865	0.000151255	0.000286588
Module 3	KO Young - KO Old	-0.374372	0.0297259	12	-12.5941	8.45232579265352e-08	2.49220522056396e-07
Module 3	WT Old - KO Old	-0.209434	0.0297259	12	-7.04549	2.01900871872309e-05	4.27554787494301e-05
Module 4	WT Young - KO Young	0.00530743	0.0670202	12	0.0791915	0.938186	0.938186
Module 4	WT Young - WT Old	-0.225948	0.0670202	12	-3.37134	0.00666767	0.00889023
Module 4	WT Young - KO Old	-0.62609	0.0670202	12	-9.34181	2.23062138268498e-06	5.35349131844395e-06
Module 4	KO Young - WT Old	-0.231256	0.0670202	12	-3.45053	0.00666767	0.00889023
Module 4	KO Young - KO Old	-0.631397	0.0670202	12	-9.421	2.23062138268498e-06	5.35349131844395e-06
Module 4	WT Old - KO Old	-0.400142	0.0670202	12	-5.97047	0.000130107	0.000260214
Module 5	WT Young - KO Young	0.170368	0.117611	12	1.44858	0.259617	0.292069
Module 5	WT Young - WT Old	0.0502791	0.117611	12	0.427504	0.676583	0.695914
Module 5	WT Young - KO Old	-0.519526	0.117611	12	-4.41733	0.001679	0.002628
Module 5	KO Young - WT Old	-0.120089	0.117611	12	-1.02107	0.392838	0.415946
Module 5	KO Young - KO Old	-0.689894	0.117611	12	-5.86591	0.000458791	0.000825824
Module 5	WT Old - KO Old	-0.569805	0.117611	12	-4.84484	0.00120523	0.00197219
Module 6	WT Young - KO Young	0.355787	0.0794781	12	4.47654	0.00227092	0.00340638
Module 6	WT Young - WT Old	0.42657	0.0794781	12	5.36714	0.00101305	0.00173666
Module 6	WT Young - KO Old	0.120119	0.0794781	12	1.51135	0.187892	0.218197
Module 6	KO Young - WT Old	0.0707828	0.0794781	12	0.890595	0.390653	0.415946
Module 6	KO Young - KO Old	-0.235667	0.0794781	12	-2.96519	0.0177095	0.0217219
Module 6	WT Old - KO Old	-0.30645	0.0794781	12	-3.85578	0.00457212	0.00658385
