## Supplementary Table 4 for "Interaction between mitochondrial translocator protein and aging in inflammatory responses in mouse hippocampus"

	gene1	gene2	correlation	pvalue	padj	pair	group
17	Ap2a2	Tspo	0.6	3.6337335246195e-05	6.68616571568323e-05	Ap2a2_Tspo	WTLO
37	Apoe	Tspo	0.8	7.19601764644556e-08	2.81742385818465e-07	Apoe_Tspo	WTLO
56	Gab2	Tspo	0.8	7.19601764644556e-08	2.81742385818465e-07	Gab2_Tspo	WTLO
74	Cd33	Tspo	0.8	7.19601764644556e-08	2.81742385818465e-07	Cd33_Tspo	WTLO
107	Mef2c	Tspo	-0.8	1.08652016557422e-08	5.836887401108e-08	Mef2c_Tspo	WTLO
122	Sqstm1	Tspo	0.8	7.19601764644556e-08	2.81742385818465e-07	Sqstm1_Tspo	WTLO
136	Trem2	Tspo	-0.6	3.63373352461956e-05	6.68616571568323e-05	Trem2_Tspo	WTLO
149	Bin1	Tspo	-0.8	7.19601764644564e-08	2.81742385818465e-07	Bin1_Tspo	WTLO
161	Inpp5d	Tspo	-0.4	0.769098188650821	0.798732278531798	Inpp5d_Tspo	WTLO
182	Frmd4a	Tspo	0.8	1.08652016557422e-08	5.836887401108e-08	Frmd4a_Tspo	WTLO
191	Sppl2a	Tspo	-0.8	7.19601764644564e-08	2.81742385818465e-07	Sppl2a_Tspo	WTLO
206	Picalm	Tspo	-0.2	0.664328444260807	0.70394436066168	Picalm_Tspo	WTLO
212	Apoc1	Tspo	0.4	0.00149918842522574	0.00238836224984238	Apoc1_Tspo	WTLO
217	Mthfd1l	Tspo	0.8	7.19601764644556e-08	2.81742385818465e-07	Mthfd1l_Tspo	WTLO
222	Tspo	Rin3	1	0	0	Tspo_Rin3	WTLO
223	Tspo	Sorl1	-0.6	3.63373352461956e-05	6.68616571568323e-05	Tspo_Sorl1	WTLO
224	Tspo	Siglech	-0.8	7.19601764644564e-08	2.81742385818465e-07	Tspo_Siglech	WTLO
225	Tspo	Ptk2b	0.8	1.08652016557422e-08	5.836887401108e-08	Tspo_Ptk2b	WTLO
171	Ap2a2	Tspo	0.8	2.09097178816627e-06	6.03768103833011e-06	Ap2a2_Tspo	WTLY
371	Apoe	Tspo	-0.4	0.120715540814662	0.149119197476936	Apoe_Tspo	WTLY
561	Gab2	Tspo	0.4	0.0371043180016815	0.0535693591149276	Gab2_Tspo	WTLY
741	Cd33	Tspo	0.4	0.910001026154634	0.946892959647389	Cd33_Tspo	WTLY
1071	Mef2c	Tspo	-0.8	5.27816890221593e-06	1.417740716758e-05	Mef2c_Tspo	WTLY
1221	Sqstm1	Tspo	0.2	0.0647686614836766	0.0822063780369741	Sqstm1_Tspo	WTLY
1361	Trem2	Tspo	-0.4	0.0371043180016813	0.0535693591149276	Trem2_Tspo	WTLY
1491	Bin1	Tspo	-0.2	0.0647686614836764	0.0822063780369741	Bin1_Tspo	WTLY
1611	Inpp5d	Tspo	0.8	2.09097178816627e-06	6.03768103833011e-06	Inpp5d_Tspo	WTLY
1821	Frmd4a	Tspo	0.6	0.00258809323426296	0.00502394569003986	Frmd4a_Tspo	WTLY
1911	Sppl2a	Tspo	0.4	0.0371043180016815	0.0535693591149276	Sppl2a_Tspo	WTLY
2061	Picalm	Tspo	0.8	2.09097178816627e-06	6.03768103833011e-06	Picalm_Tspo	WTLY
2121	Apoc1	Tspo	0.4	0.0371043180016815	0.0535693591149276	Apoc1_Tspo	WTLY
2171	Mthfd1l	Tspo	0.2	0.0647686614836766	0.0822063780369741	Mthfd1l_Tspo	WTLY
2221	Tspo	Rin3	0.8	5.27816890221593e-06	1.417740716758e-05	Tspo_Rin3	WTLY
2231	Tspo	Sorl1	-1	0	0	Tspo_Sorl1	WTLY
2241	Tspo	Siglech	-0.2	0.0647686614836764	0.0822063780369741	Tspo_Siglech	WTLY
2251	Tspo	Ptk2b	1	0	0	Tspo_Ptk2b	WTLY
