## Supplementary Table 5 for "Interaction between mitochondrial translocator protein and aging in inflammatory responses in mouse hippocampus"

### Sheet: README
Tabs	Information
rawdata	Rawdata
shifted_log	log10(x+1) transformation on rawdata
NMR_anova_perm	univariate permutational ANOVA on shifted log data One way, for each sample group
NMR dunn	Posthoc dunn test
NMR_Genomain_anova perm	univariate permutational ANOVA on shifted log data One way, for each main effects Genotype
NMR_Agemain_anova perm	univariate permutational ANOVA on shifted log data One way, for each main effects Age

### Sheet: rawdata
	yongWT1	yongWT2	yongWT3	yongWT4	yongWT5	oldWT1	oldWT2	oldWT3	oldWT4	yongKO1	yongKO2	yongKO3	yongKO4	yongKO5	agedKO1	agedKO2	agedKO3	agedKO4	agedKO5
Nad	0.413385	0.124276	0.0882046	0.0903903	0.0694172	0.13295	0.100749	0.117049	0.0496112	0.107093	0.0771956	0.140816	0.0401322	0.0539457	0.0947553	0.135669	0.102476	0.0836441	0.0662027
Nam	0.902465	0.683778	0.648198	1.01725	0.684086	0.929465	0.717764	0.860157	0.710368	0.87824	0.777394	0.750567	0.684815	0.732302	0.946274	0.943071	0.917545	0.990793	0.839804
AMP	2.34577	0.873553	0.753942	1.37029	1.02936	0.781749	0.843918	0.619821	0.70765	0.927886	1.01257	1.1534	1.15957	1.00486	0.89439	1.13448	1.43071	1.26984	1.13565
ATP	0.72305	0.311609	0.257972	0.613691	0.281236	0.47816	0.526051	0.396254	0.361785	0.479392	0.436405	0.412724	0.347731	0.271084	0.382499	0.443415	0.517538	0.5076	0.517229
ADP	1.18978	0.348849	0.286091	0.474308	0.204443	0.204398	0.27775	0.168458	0.174386	0.274986	0.242112	0.314495	0.251029	0.322863	0.202793	0.176851	0.245104	0.18803	0.223562
Fumurate	0.37518	0.389305	0.376058	0.453724	0.368883	0.379204	0.311359	0.327781	0.261612	0.361463	0.329691	0.345591	0.30314	0.304235	0.293957	0.331778	0.300516	0.285062	0.217138
Succinate	0.946319	0.807245	0.839268	1.21065	0.841585	1.04065	0.996091	1.08637	1.18958	0.997788	0.905259	0.915539	0.818182	0.74116	1.45799	1.0398	0.952484	0.904488	0.851497
pyruvate	1.82793	1.69203	1.58262	2.37683	1.54902	1.8101	1.67361	1.82601	1.67596	1.8455	1.63481	1.67856	1.46238	1.43619	1.93058	1.7415	1.63098	1.56064	1.37487
glutamate	37.0523	31.8974	27.7972	49.5261	27.0031	27.4561	27.2532	26.6191	22.8924	30.3249	29.2604	30.9749	28.2816	26.5908	27.1351	29.676	28.3573	27.6708	22.6469
glutamine	36.8616	28.3739	27.8709	43.4927	28.3164	31.0625	34.6592	32.2894	39.6528	32.4257	31.0108	32.7761	29.1017	26.9382	50.2346	35.8343	33.9191	31.3829	29.1939
Asparagine	8.3811	8.44212	7.96321	11.5359	7.95377	7.87421	7.66646	8.20498	6.9792	8.87633	8.03402	8.08432	7.70071	7.06405	9.30754	8.1651	7.765	8.04473	6.86802
NAA	18.6746	16.1461	15.7364	21.4729	14.4656	15.3036	14.1827	15.6005	14.1158	17.8669	17.2476	16.6731	15.9059	15.2823	18.1096	18.251	17.7947	17.5052	14.3717
GABA	16.729	18.5896	19.2049	23.2604	15.3281	18.9817	14.9285	19.3394	17.5192	19.0066	17.474	16.6	14.9608	14.2684	16.1104	15.9923	15.3883	14.3837	10.6264
choline	2.28505	2.43042	2.39871	3.47555	1.83695	2.74405	2.22798	2.92993	1.75288	2.54548	2.52794	2.29262	2.01853	2.17142	2.14998	2.61476	2.66259	2.57687	1.67667
PC	3.23527	2.46847	2.51809	3.61346	2.11766	2.21378	2.08951	2.45719	2.40845	2.55816	2.61397	2.38143	2.34017	2.16684	2.18634	2.27791	2.16918	2.01717	1.8043
GPC	3.70722	2.57327	2.43469	3.28999	2.15053	2.37463	2.37485	2.13567	1.8637	2.39639	2.49667	2.34976	2.37589	2.20986	1.99143	2.82	2.7872	2.66501	2.52607
scyInositol	0.818445	0.707421	0.68604	0.779411	0.71142	0.83087	0.590885	0.855505	0.567801	0.697392	0.672777	0.70887	0.650746	0.68913	0.639459	0.856124	0.73805	0.752696	0.759171
taurine	27.9537	22.7514	22.7411	25.9141	20.0966	25.7356	19.0973	26.165	21.8736	23.8638	24.7556	22.6238	23.5074	24.0516	19.3158	25.3566	25.9657	24.6235	19.755
creatine	35.3255	30.6496	28.4733	36.3166	27.2068	33.1214	27.5345	31.6415	24.8281	32.3511	31.8018	30.4129	28.9156	28.237	29.7869	34.1515	32.169	32.2846	28.3399
mInositol	4.19204	3.6332	3.52988	3.18976	3.02183	4.08272	2.6268	4.0181	2.22015	3.90562	3.69229	3.47083	3.25111	3.2456	2.45676	4.30399	4.00664	3.91423	3.43307

### Sheet: shifted_log
sampleID	NAD	NAM	AMP	ATP	ADP	Fumurate	Succinate	Pyruvate	Glutamate	Glutamine	Asparagine	N.Acetyl.L.aspartate	GABA	Choline	Phosphatidylcholine	Glycerophosphocholine	ScyInositol	Taurine	Creatine	MInositol	Group	Wet Weight	EXP NO	Genotype	Age
AgedKO1	0.0393171	0.289204	0.277469	0.140665	0.0801911	0.11192	0.39058	0.466953	1.44925	1.70956	1.01316	1.28125	1.23326	0.498308	0.503291	0.475879	0.214701	1.30783	1.48837	0.538669	AgedKO	215.9	Feb19-2021-nmrsu_246_1	KO	Aged
AgedKO2	0.0552519	0.288489	0.329292	0.159391	0.0707216	0.124432	0.309587	0.437989	1.4868	1.56625	0.962137	1.28445	1.23025	0.558079	0.515598	0.582064	0.268607	1.42089	1.54594	0.724603	AgedKO	226.6	Feb19-2021-nmrsu_256_1	KO	Aged
AgedKO3	0.042369	0.282746	0.385734	0.18114	0.0952055	0.114116	0.290588	0.420118	1.46772	1.54306	0.942752	1.27403	1.21454	0.563789	0.500947	0.578318	0.240062	1.43081	1.52073	0.699547	AgedKO	214.9	Feb19-2021-nmrsu_266_1	KO	Aged
AgedKO4	0.0348867	0.299026	0.355996	0.178286	0.0748275	0.108924	0.279778	0.408349	1.45744	1.51032	0.956396	1.26729	1.18706	0.553503	0.479599	0.564075	0.243707	1.40864	1.52224	0.691455	AgedKO	217.7	Feb19-2021-nmrsu_276_1	KO	Aged
AgedKO5	0.0278398	0.264772	0.329529	0.181051	0.087626	0.0853397	0.267523	0.37564	1.37377	1.47992	0.895866	1.18672	1.06544	0.427594	0.447824	0.547291	0.245308	1.31712	1.46746	0.646705	AgedKO	254.2	Feb19-2021-nmrsu_286_1	KO	Aged
AgedWT1	0.0542107	0.285437	0.250847	0.169721	0.0807699	0.139629	0.309769	0.448722	1.45418	1.506	0.94813	1.21228	1.30063	0.573342	0.507017	0.528226	0.262657	1.42709	1.53303	0.706096	AgedWT	251.7	Feb19-2021-nmrsu_156_1	WT	Aged
AgedWT2	0.0416884	0.234964	0.265742	0.183569	0.106446	0.117722	0.30018	0.427099	1.45107	1.55217	0.937842	1.18135	1.20217	0.508931	0.48989	0.528254	0.201639	1.30314	1.45537	0.559524	AgedWT	222.8	Feb19-2021-nmrsu_166_1	WT	Aged
AgedWT3	0.0480721	0.26955	0.209467	0.144964	0.0676132	0.123126	0.319392	0.451174	1.44121	1.52231	0.964023	1.22012	1.30834	0.594385	0.538724	0.49633	0.268462	1.43401	1.51377	0.700539	AgedWT	250.3	Feb19-2021-nmrsu_176_1	WT	Aged
AgedWT4	0.0210285	0.233089	0.232399	0.134109	0.069811	0.100926	0.340361	0.42748	1.37826	1.60909	0.901959	1.17943	1.26762	0.439788	0.532558	0.456927	0.195291	1.35933	1.41209	0.507876	AgedWT	274	Feb19-2021-nmrsu_186_1	WT	Aged
YoungKO1	0.0441841	0.273751	0.285081	0.170083	0.105505	0.134006	0.300549	0.454159	1.49589	1.52408	0.994596	1.2757	1.30117	0.549675	0.551226	0.531018	0.229782	1.39557	1.52311	0.690694	YoungKO	237.3	Feb19-2021-nmrsu_196_1	KO	Young
YoungKO2	0.0322946	0.249784	0.303751	0.157277	0.0941608	0.123751	0.279954	0.42075	1.48088	1.5053	0.955881	1.26121	1.26656	0.547521	0.557985	0.543654	0.223438	1.41087	1.5159	0.671385	YoungKO	215.2	Feb19-2021-nmrsu_206_1	KO	Young
YoungKO3	0.0572154	0.243179	0.333124	0.150057	0.118759	0.128913	0.282291	0.427901	1.50481	1.52861	0.958293	1.24731	1.24551	0.517541	0.5291	0.525014	0.232709	1.37335	1.49711	0.650388	YoungKO	171.6	Feb19-2021-nmrsu_216_1	KO	Young
YoungKO4	0.0170885	0.226552	0.334368	0.129603	0.0972675	0.114991	0.259637	0.391356	1.4666	1.47859	0.939555	1.22804	1.20305	0.479796	0.523768	0.528389	0.21768	1.3893	1.4759	0.628503	YoungKO	165.5	Feb19-2021-nmrsu_226_1	KO	Young
YoungKO5	0.0228182	0.238624	0.302084	0.104174	0.121515	0.115356	0.240839	0.38671	1.44076	1.4462	0.906553	1.21172	1.18379	0.501254	0.500627	0.506486	0.227663	1.39884	1.46593	0.627939	YoungKO	158.4	Feb19-2021-nmrsu_236_1	KO	Young
YoungWT1	0.150261	0.279317	0.524496	0.236298	0.3404	0.138359	0.289214	0.451469	1.58038	1.5782	0.972254	1.29391	1.24868	0.516543	0.626881	0.672765	0.2597	1.4617	1.56021	0.715338	YoungWT	231.2	Feb19-2021-nmrsu_106_1	WT	Young
YoungWT2	0.0508728	0.226285	0.272666	0.117804	0.129963	0.142798	0.257017	0.43008	1.51716	1.46796	0.97507	1.23417	1.29203	0.535348	0.540138	0.553066	0.232341	1.37569	1.50037	0.665881	YoungWT	200.8	Feb19-2021-nmrsu_116_1	WT	Young
YoungWT3	0.0367105	0.217009	0.244015	0.0996709	0.109272	0.138637	0.264645	0.412061	1.45935	1.46046	0.952464	1.22366	1.30546	0.531314	0.546307	0.535888	0.226868	1.3755	1.46943	0.656087	YoungWT	210.7	Feb19-2021-nmrsu_126_1	WT	Young
YoungWT4	0.037582	0.30476	0.374802	0.20782	0.168588	0.162482	0.344521	0.528509	1.70352	1.64829	1.09816	1.35166	1.3849	0.650847	0.664027	0.632456	0.250276	1.42998	1.5719	0.622189	YoungWT	166.2	Feb19-2021-nmrsu_136_1	WT	Young
YoungWT5	0.0291472	0.226364	0.307359	0.107629	0.0807863	0.136366	0.265192	0.406373	1.44721	1.46711	0.952006	1.18937	1.21294	0.452852	0.493829	0.498384	0.233357	1.32421	1.45035	0.604423	YoungWT	153.5	Feb19-2021-nmrsu_146_1	WT	Young

### Sheet: NMR_anova_perm
	comparisons	Sum Sq	Df	Mean Sq	F value	Pr(>F)
11	Fumurate.Group	0.00313243	3	0.00104414	6.70427	0.003		one way permutational anova ~Group
9	ADP.Group	0.0229247	3	0.00764155	2.59628	0.026
17	Glutamate.Group	0.0337167	3	0.0112389	2.91307	0.035
29	Phosphatidylcholine.Group	0.018686	3	0.00622867	3.63096	0.035
25	GABA.Group	0.0294948	3	0.00983161	2.81202	0.067
5	AMP.Group	0.0290763	3	0.00969209	2.42523	0.082
3	NAM.Group	0.00451209	3	0.00150403	2.26804	0.133
31	Glycerophosphocholine.Group	0.0143392	3	0.00477972	2.2151	0.138
23	N.Acetyl.L.aspartate.Group	0.0104502	3	0.00348338	1.92806	0.191
13	Succinate.Group	0.0058862	3	0.00196207	1.663	0.208
21	Asparagine.Group	0.00700982	3	0.00233661	1.23724	0.35
15	Pyruvate.Group	0.00281992	3	0.000939974	0.78201	0.535
19	Glutamine.Group	0.0119637	3	0.00398789	0.839547	0.542
1	NAD.Group	0.00197159	3	0.000657198	0.800596	0.612
33	ScyInositol.Group	0.00084485	3	0.000281617	0.611006	0.626
37	Creatine.Group	0.00287567	3	0.000958558	0.530978	0.672
7	ATP.Group	0.00171438	3	0.000571461	0.397685	0.741
39	MInositol.Group	0.00450326	3	0.00150109	0.362551	0.784
35	Taurine.Group	0.00106157	3	0.000353856	0.140267	0.925
27	Choline.Group	0.00108329	3	0.000361096	0.103754	0.967
2	NAD.Residuals	0.0123133	15	0.000820886	NA	NA
4	NAM.Residuals	0.0099471	15	0.00066314	NA	NA
6	AMP.Residuals	0.0599453	15	0.00399635	NA	NA
8	ATP.Residuals	0.0215545	15	0.00143697	NA	NA
10	ADP.Residuals	0.0441491	15	0.00294327	NA	NA
12	Fumurate.Residuals	0.00233615	15	0.000155743	NA	NA
14	Succinate.Residuals	0.0176975	15	0.00117983	NA	NA
16	Pyruvate.Residuals	0.01803	15	0.001202	NA	NA
18	Glutamate.Residuals	0.0578714	15	0.00385809	NA	NA
20	Glutamine.Residuals	0.0712507	15	0.00475005	NA	NA
22	Asparagine.Residuals	0.0283285	15	0.00188857	NA	NA
24	N.Acetyl.L.aspartate.Residuals	0.0271002	15	0.00180668	NA	NA
26	GABA.Residuals	0.0524441	15	0.00349628	NA	NA
28	Choline.Residuals	0.0522049	15	0.00348033	NA	NA
30	Phosphatidylcholine.Residuals	0.0257315	15	0.00171543	NA	NA
32	Glycerophosphocholine.Residuals	0.0323668	15	0.00215779	NA	NA
34	ScyInositol.Residuals	0.0069136	15	0.000460907	NA	NA
36	Taurine.Residuals	0.0378409	15	0.00252273	NA	NA
38	Creatine.Residuals	0.027079	15	0.00180527	NA	NA
40	MInositol.Residuals	0.0621051	15	0.00414034	NA	NA

### Sheet: NMR_dunn
	.y.	group1	group2	n1	n2	statistic	p	p.adj	p.adj.signif	met
Fumurate.3	abundance	YoungWT	AgedKO	5	5	-3.25932	0.0011168	0.00670081	**	Fumurate
ADP.1	abundance	YoungWT	AgedWT	5	4	-2.51661	0.0118489	0.0355468	*	ADP
ADP.3	abundance	YoungWT	AgedKO	5	5	-2.52878	0.0114459	0.0355468	*	ADP
AMP.5	abundance	AgedWT	AgedKO	4	5	2.70205	0.00689142	0.0413485	*	AMP
AMP.1	abundance	YoungWT	AgedWT	5	4	-2.17223	0.0298381	0.0596762	ns	AMP
AMP.4	abundance	AgedWT	YoungKO	4	5	2.17223	0.0298381	0.0596762	ns	AMP
Phosphatidylcholine.3	abundance	YoungWT	AgedKO	5	5	-2.52878	0.0114459	0.0686755	ns	Phosphatidylcholine
ADP.4	abundance	AgedWT	YoungKO	4	5	1.88084	0.0599942	0.0955144	ns	ADP
ADP.6	abundance	YoungKO	AgedKO	5	5	-1.85444	0.0636762	0.0955144	ns	ADP
Fumurate.1	abundance	YoungWT	AgedWT	5	4	-1.96031	0.0499598	0.112103	ns	Fumurate
Fumurate.2	abundance	YoungWT	YoungKO	5	5	-1.91064	0.0560515	0.112103	ns	Fumurate
Glycerophosphocholine.1	abundance	YoungWT	AgedWT	5	4	-2.23846	0.0251911	0.11271	ns	Glycerophosphocholine
Glycerophosphocholine.5	abundance	AgedWT	AgedKO	4	5	2.07952	0.03757	0.11271	ns	Glycerophosphocholine
N.Acetyl.L.aspartate.1	abundance	YoungWT	AgedWT	5	4	-2.06627	0.0388029	0.116409	ns	N.Acetyl.L.aspartate
N.Acetyl.L.aspartate.5	abundance	AgedWT	AgedKO	4	5	2.2782	0.0227149	0.116409	ns	N.Acetyl.L.aspartate
Glutamate.1	abundance	YoungWT	AgedWT	5	4	-2.26495	0.0235157	0.141094	ns	Glutamate
NAM.3	abundance	YoungWT	AgedKO	5	5	2.07922	0.0375971	0.147608	ns	NAM		pairwise posthoc ~Group comparison
NAM.6	abundance	YoungKO	AgedKO	5	5	1.96683	0.0492028	0.147608	ns	NAM		only interpret those signficant from anova. Perm
Phosphatidylcholine.6	abundance	YoungKO	AgedKO	5	5	-1.91064	0.0560515	0.168154	ns	Phosphatidylcholine
Succinate.1	abundance	YoungWT	AgedWT	5	4	1.90733	0.0564783	0.169435	ns	Succinate
Succinate.4	abundance	AgedWT	YoungKO	4	5	-2.17223	0.0298381	0.169435	ns	Succinate
GABA.3	abundance	YoungWT	AgedKO	5	5	-2.19161	0.0284076	0.170446	ns	GABA
N.Acetyl.L.aspartate.4	abundance	AgedWT	YoungKO	4	5	1.6954	0.0899993	0.179999	ns	N.Acetyl.L.aspartate
GABA.5	abundance	AgedWT	AgedKO	4	5	-1.82785	0.0675714	0.202714	ns	GABA
NAM.5	abundance	AgedWT	AgedKO	4	5	1.52321	0.127706	0.255411	ns	NAM
Glutamate.3	abundance	YoungWT	AgedKO	5	5	-1.51727	0.129199	0.258398	ns	Glutamate
Glutamate.4	abundance	AgedWT	YoungKO	4	5	1.68216	0.0925386	0.258398	ns	Glutamate
Fumurate.6	abundance	YoungKO	AgedKO	5	5	-1.34868	0.177439	0.266158	ns	Fumurate
Fumurate.5	abundance	AgedWT	AgedKO	4	5	-1.11261	0.265877	0.319053	ns	Fumurate
Glycerophosphocholine.2	abundance	YoungWT	YoungKO	5	5	-1.34868	0.177439	0.354877	ns	Glycerophosphocholine
Glycerophosphocholine.6	abundance	YoungKO	AgedKO	5	5	1.1801	0.237961	0.356942	ns	Glycerophosphocholine
Phosphatidylcholine.1	abundance	YoungWT	AgedWT	5	4	-1.32453	0.185326	0.370653	ns	Phosphatidylcholine
Succinate.6	abundance	YoungKO	AgedKO	5	5	1.29249	0.196188	0.392376	ns	Succinate
Glycerophosphocholine.4	abundance	AgedWT	YoungKO	4	5	0.966909	0.33359	0.400308	ns	Glycerophosphocholine
Succinate.3	abundance	YoungWT	AgedKO	5	5	1.01151	0.311771	0.408305	ns	Succinate
Succinate.5	abundance	AgedWT	AgedKO	4	5	-0.953663	0.340254	0.408305	ns	Succinate
GABA.2	abundance	YoungWT	YoungKO	5	5	-1.23629	0.21635	0.424604	ns	GABA
GABA.4	abundance	AgedWT	YoungKO	4	5	-0.927173	0.353837	0.424604	ns	GABA
GABA.6	abundance	YoungKO	AgedKO	5	5	-0.955318	0.339417	0.424604	ns	GABA
Phosphatidylcholine.5	abundance	AgedWT	AgedKO	4	5	-1.05963	0.289315	0.433972	ns	Phosphatidylcholine
Asparagine.1	abundance	YoungWT	AgedWT	5	4	-1.76163	0.0781322	0.468793	ns	Asparagine
Glutamate.5	abundance	AgedWT	AgedKO	4	5	0.834455	0.404024	0.484829	ns	Glutamate
Glutamate.6	abundance	YoungKO	AgedKO	5	5	-0.899122	0.368587	0.484829	ns	Glutamate
Glutamine.1	abundance	YoungWT	AgedWT	5	4	0.966909	0.33359	0.500385	ns	Glutamine
Glutamine.3	abundance	YoungWT	AgedKO	5	5	1.06771	0.285652	0.500385	ns	Glutamine
Glutamine.4	abundance	AgedWT	YoungKO	4	5	-1.33778	0.180969	0.500385	ns	Glutamine
Glutamine.6	abundance	YoungKO	AgedKO	5	5	1.46107	0.143995	0.500385	ns	Glutamine
Glutamate.2	abundance	YoungWT	YoungKO	5	5	-0.618147	0.536479	0.536479	ns	Glutamate
Phosphatidylcholine.2	abundance	YoungWT	YoungKO	5	5	-0.618147	0.536479	0.536479	ns	Phosphatidylcholine
Phosphatidylcholine.4	abundance	AgedWT	YoungKO	4	5	0.741738	0.458246	0.536479	ns	Phosphatidylcholine
Asparagine.2	abundance	YoungWT	YoungKO	5	5	-1.1239	0.261054	0.579213	ns	Asparagine
Asparagine.3	abundance	YoungWT	AgedKO	5	5	-1.01151	0.311771	0.579213	ns	Asparagine
Asparagine.4	abundance	AgedWT	YoungKO	4	5	0.702002	0.482678	0.579213	ns	Asparagine
Asparagine.5	abundance	AgedWT	AgedKO	4	5	0.807965	0.419111	0.579213	ns	Asparagine
ScyInositol.2	abundance	YoungWT	YoungKO	5	5	-1.29249	0.196188	0.588564	ns	ScyInositol
ScyInositol.6	abundance	YoungKO	AgedKO	5	5	1.51727	0.129199	0.588564	ns	ScyInositol
ADP.2	abundance	YoungWT	YoungKO	5	5	-0.674342	0.500094	0.600113	ns	ADP
AMP.3	abundance	YoungWT	AgedKO	5	5	0.561951	0.574149	0.688979	ns	AMP
AMP.6	abundance	YoungKO	AgedKO	5	5	0.561951	0.574149	0.688979	ns	AMP
Pyruvate.2	abundance	YoungWT	YoungKO	5	5	-0.899122	0.368587	0.697593	ns	Pyruvate
Pyruvate.3	abundance	YoungWT	AgedKO	5	5	-0.730537	0.465062	0.697593	ns	Pyruvate
Pyruvate.4	abundance	AgedWT	YoungKO	4	5	-1.00664	0.314106	0.697593	ns	Pyruvate
Pyruvate.5	abundance	AgedWT	AgedKO	4	5	-0.847701	0.396605	0.697593	ns	Pyruvate
ScyInositol.4	abundance	AgedWT	YoungKO	4	5	-0.715247	0.474456	0.711684	ns	ScyInositol
ScyInositol.5	abundance	AgedWT	AgedKO	4	5	0.715247	0.474456	0.711684	ns	ScyInositol
ATP.1	abundance	YoungWT	AgedWT	5	4	0.463586	0.642944	0.735988	ns	ATP
ATP.2	abundance	YoungWT	YoungKO	5	5	-0.337171	0.735988	0.735988	ns	ATP
ATP.3	abundance	YoungWT	AgedKO	5	5	1.01151	0.311771	0.735988	ns	ATP
ATP.4	abundance	AgedWT	YoungKO	4	5	-0.781474	0.434524	0.735988	ns	ATP
ATP.5	abundance	AgedWT	AgedKO	4	5	0.490077	0.624079	0.735988	ns	ATP
ATP.6	abundance	YoungKO	AgedKO	5	5	1.34868	0.177439	0.735988	ns	ATP
ScyInositol.1	abundance	YoungWT	AgedWT	5	4	-0.503322	0.614738	0.737685	ns	ScyInositol
Succinate.2	abundance	YoungWT	YoungKO	5	5	-0.280976	0.778729	0.778729	ns	Succinate
Creatine.1	abundance	YoungWT	AgedWT	5	4	-0.860946	0.389268	0.79445	ns	Creatine
Creatine.2	abundance	YoungWT	YoungKO	5	5	-0.449561	0.653027	0.79445	ns	Creatine
Creatine.4	abundance	AgedWT	YoungKO	4	5	0.437096	0.662042	0.79445	ns	Creatine
Creatine.5	abundance	AgedWT	AgedKO	4	5	0.966909	0.33359	0.79445	ns	Creatine
Creatine.6	abundance	YoungKO	AgedKO	5	5	0.561951	0.574149	0.79445	ns	Creatine
N.Acetyl.L.aspartate.6	abundance	YoungKO	AgedKO	5	5	0.618147	0.536479	0.804718	ns	N.Acetyl.L.aspartate
GABA.1	abundance	YoungWT	AgedWT	5	4	-0.238416	0.811559	0.811559	ns	GABA
N.Acetyl.L.aspartate.2	abundance	YoungWT	YoungKO	5	5	-0.393366	0.694049	0.82215	ns	N.Acetyl.L.aspartate
N.Acetyl.L.aspartate.3	abundance	YoungWT	AgedKO	5	5	0.224781	0.82215	0.82215	ns	N.Acetyl.L.aspartate
ScyInositol.3	abundance	YoungWT	AgedKO	5	5	0.224781	0.82215	0.82215	ns	ScyInositol
Glutamine.2	abundance	YoungWT	YoungKO	5	5	-0.393366	0.694049	0.832859	ns	Glutamine
Glycerophosphocholine.3	abundance	YoungWT	AgedKO	5	5	-0.168585	0.866123	0.866123	ns	Glycerophosphocholine
Fumurate.4	abundance	AgedWT	YoungKO	4	5	0.158944	0.873713	0.873713	ns	Fumurate
Pyruvate.1	abundance	YoungWT	AgedWT	5	4	0.158944	0.873713	0.873713	ns	Pyruvate
Pyruvate.6	abundance	YoungKO	AgedKO	5	5	0.168585	0.866123	0.873713	ns	Pyruvate
NAM.1	abundance	YoungWT	AgedWT	5	4	0.437096	0.662042	0.888653	ns	NAM
NAM.4	abundance	AgedWT	YoungKO	4	5	-0.331133	0.740544	0.888653	ns	NAM
ADP.5	abundance	AgedWT	AgedKO	4	5	0.132453	0.894626	0.894626	ns	ADP
NAD.1	abundance	YoungWT	AgedWT	5	4	-0.119208	0.905111	0.905111	ns	NAD
NAD.2	abundance	YoungWT	YoungKO	5	5	-0.842927	0.399269	0.905111	ns	NAD
NAD.3	abundance	YoungWT	AgedKO	5	5	-0.337171	0.735988	0.905111	ns	NAD
NAD.4	abundance	AgedWT	YoungKO	4	5	-0.675512	0.499351	0.905111	ns	NAD
NAD.5	abundance	AgedWT	AgedKO	4	5	-0.19868	0.842513	0.905111	ns	NAD
NAD.6	abundance	YoungKO	AgedKO	5	5	0.505756	0.613028	0.905111	ns	NAD
NAM.2	abundance	YoungWT	YoungKO	5	5	0.11239	0.910514	0.910514	ns	NAM
Asparagine.6	abundance	YoungKO	AgedKO	5	5	0.11239	0.910514	0.910514	ns	Asparagine
Creatine.3	abundance	YoungWT	AgedKO	5	5	0.11239	0.910514	0.910514	ns	Creatine
Glutamine.5	abundance	AgedWT	AgedKO	4	5	0.039736	0.968304	0.968304	ns	Glutamine
MInositol.1	abundance	YoungWT	AgedWT	5	4	-0.0927173	0.926128	0.968304	ns	MInositol
MInositol.2	abundance	YoungWT	YoungKO	5	5	-0.0561951	0.955186	0.968304	ns	MInositol
MInositol.3	abundance	YoungWT	AgedKO	5	5	0.561951	0.574149	0.968304	ns	MInositol
MInositol.4	abundance	AgedWT	YoungKO	4	5	0.039736	0.968304	0.968304	ns	MInositol
MInositol.5	abundance	AgedWT	AgedKO	4	5	0.62253	0.533593	0.968304	ns	MInositol
MInositol.6	abundance	YoungKO	AgedKO	5	5	0.618147	0.536479	0.968304	ns	MInositol
Taurine.1	abundance	YoungWT	AgedWT	5	4	-0.278152	0.780896	0.989432	ns	Taurine
Taurine.2	abundance	YoungWT	YoungKO	5	5	-0.280976	0.778729	0.989432	ns	Taurine
Taurine.3	abundance	YoungWT	AgedKO	5	5	-0.337171	0.735988	0.989432	ns	Taurine
Taurine.4	abundance	AgedWT	YoungKO	4	5	0.0132453	0.989432	0.989432	ns	Taurine
Taurine.5	abundance	AgedWT	AgedKO	4	5	-0.039736	0.968304	0.989432	ns	Taurine
Taurine.6	abundance	YoungKO	AgedKO	5	5	-0.0561951	0.955186	0.989432	ns	Taurine
Choline.1	abundance	YoungWT	AgedWT	5	4	0.211925	0.832165	0.998598	ns	Choline
Choline.2	abundance	YoungWT	YoungKO	5	5	-0.393366	0.694049	0.998598	ns	Choline
Choline.4	abundance	AgedWT	YoungKO	4	5	-0.582794	0.560032	0.998598	ns	Choline
Choline.5	abundance	AgedWT	AgedKO	4	5	-0.211925	0.832165	0.998598	ns	Choline
Choline.6	abundance	YoungKO	AgedKO	5	5	0.393366	0.694049	0.998598	ns	Choline
AMP.2	abundance	YoungWT	YoungKO	5	5	0	1	1	ns	AMP
Choline.3	abundance	YoungWT	AgedKO	5	5	0	1	1	ns	Choline

### Sheet: NMR_Genomain_anova_perm
	comparisons	Sum Sq	Df	Mean Sq	F value	Pr(>F)
25	GABA.Genotype	0.0214181	1	0.0214181	6.01623	0.015		one way permutational anova ~Genotype
11	Fumurate.Genotype	0.00139541	1	0.00139541	5.82396	0.026
29	Phosphatidylcholine.Genotype	0.00677623	1	0.00677623	3.06036	0.091
15	Pyruvate.Genotype	0.00262917	1	0.00262917	2.45303	0.128
9	ADP.Genotype	0.00534941	1	0.00534941	1.47332	0.273
1	NAD.Genotype	0.00104433	1	0.00104433	1.34085	0.282
3	NAM.Genotype	0.000756518	1	0.000756518	0.938561	0.317
23	N.Acetyl.L.aspartate.Genotype	0.00189491	1	0.00189491	0.903468	0.371
17	Glutamate.Genotype	0.00428859	1	0.00428859	0.835125	0.423
5	AMP.Genotype	0.00312032	1	0.00312032	0.617516	0.494
39	MInositol.Genotype	0.00178979	1	0.00178979	0.469408	0.514
21	Asparagine.Genotype	0.000976776	1	0.000976776	0.483249	0.535
13	Succinate.Genotype	0.000365875	1	0.000365875	0.267892	0.616
27	Choline.Genotype	0.000928326	1	0.000928326	0.301405	0.625
37	Creatine.Genotype	0.000169869	1	0.000169869	0.0969543	0.769
31	Glycerophosphocholine.Genotype	0.000198943	1	0.000198943	0.0727207	0.784
33	ScyInositol.Genotype	2.65291e-05	1	2.65291e-05	0.0583289	0.797
19	Glutamine.Genotype	0.000139751	1	0.000139751	0.0285979	0.878
35	Taurine.Genotype	3.02892e-05	1	3.02892e-05	0.0132464	0.906
7	ATP.Genotype	1.48028e-06	1	1.48028e-06	0.00108154	0.971
2	NAD.Residuals	0.0132406	17	0.000778857	NA	NA
4	NAM.Residuals	0.0137027	17	0.00080604	NA	NA
6	AMP.Residuals	0.0859012	17	0.00505301	NA	NA
8	ATP.Residuals	0.0232674	17	0.00136867	NA	NA
10	ADP.Residuals	0.0617244	17	0.00363085	NA	NA
12	Fumurate.Residuals	0.00407317	17	0.000239598	NA	NA
14	Succinate.Residuals	0.0232178	17	0.00136575	NA	NA
16	Pyruvate.Residuals	0.0182207	17	0.00107181	NA	NA
18	Glutamate.Residuals	0.0872995	17	0.00513526	NA	NA
20	Glutamine.Residuals	0.0830746	17	0.00488674	NA	NA
22	Asparagine.Residuals	0.0343616	17	0.00202127	NA	NA
24	N.Acetyl.L.aspartate.Residuals	0.0356554	17	0.00209738	NA	NA
26	GABA.Residuals	0.0605209	17	0.00356005	NA	NA
28	Choline.Residuals	0.0523599	17	0.00307999	NA	NA
30	Phosphatidylcholine.Residuals	0.0376413	17	0.00221419	NA	NA
32	Glycerophosphocholine.Residuals	0.046507	17	0.00273571	NA	NA
34	ScyInositol.Residuals	0.00773192	17	0.000454819	NA	NA
36	Taurine.Residuals	0.0388722	17	0.0022866	NA	NA
38	Creatine.Residuals	0.0297848	17	0.00175205	NA	NA
40	MInositol.Residuals	0.0648186	17	0.00381286	NA	NA

### Sheet: NMR_Agemain_anova_perm
	comparisons	Sum Sq	Df	Mean Sq	F value	Pr(>F)
9	ADP.Age	0.0144091	1	0.0144091	4.65123	0.005		one way permutational anova ~Age
11	Fumurate.Age	0.00181063	1	0.00181063	8.41475	0.007
17	Glutamate.Age	0.0230049	1	0.0230049	5.70233	0.011
29	Phosphatidylcholine.Age	0.0126475	1	0.0126475	6.76765	0.013
13	Succinate.Age	0.0053436	1	0.0053436	4.98031	0.043
3	NAM.Age	0.00258421	1	0.00258421	3.6995	0.084
19	Glutamine.Age	0.00956198	1	0.00956198	2.20704	0.147
25	GABA.Age	0.00802174	1	0.00802174	1.84489	0.211
21	Asparagine.Age	0.0026304	1	0.0026304	1.36716	0.272
5	AMP.Age	0.00588013	1	0.00588013	1.20232	0.297
31	Glycerophosphocholine.Age	0.00275485	1	0.00275485	1.06556	0.324
23	N.Acetyl.L.aspartate.Age	0.00185546	1	0.00185546	0.88368	0.373
7	ATP.Age	0.00115474	1	0.00115474	0.887689	0.381
35	Taurine.Age	0.00102883	1	0.00102883	0.461804	0.523
33	ScyInositol.Age	9.35717e-05	1	9.35717e-05	0.207533	0.663
39	MInositol.Age	0.000638984	1	0.000638984	0.164663	0.695
37	Creatine.Age	0.000271894	1	0.000271894	0.15572	0.708
1	NAD.Age	0.000252369	1	0.000252369	0.305738	0.802
27	Choline.Age	7.87823e-05	1	7.87823e-05	0.0251703	0.876
15	Pyruvate.Age	1.2996e-05	1	1.2996e-05	0.0106029	0.923
2	NAD.Residuals	0.0140325	17	0.000825442	NA	NA
4	NAM.Residuals	0.011875	17	0.000698528	NA	NA
6	AMP.Residuals	0.0831414	17	0.00489067	NA	NA
8	ATP.Residuals	0.0221142	17	0.00130083	NA	NA
10	ADP.Residuals	0.0526646	17	0.00309792	NA	NA
12	Fumurate.Residuals	0.00365795	17	0.000215173	NA	NA
14	Succinate.Residuals	0.0182401	17	0.00107295	NA	NA
16	Pyruvate.Residuals	0.0208369	17	0.0012257	NA	NA
18	Glutamate.Residuals	0.0685832	17	0.0040343	NA	NA
20	Glutamine.Residuals	0.0736524	17	0.00433249	NA	NA
22	Asparagine.Residuals	0.0327079	17	0.001924	NA	NA
24	N.Acetyl.L.aspartate.Residuals	0.0356949	17	0.0020997	NA	NA
26	GABA.Residuals	0.0739173	17	0.00434807	NA	NA
28	Choline.Residuals	0.0532094	17	0.00312997	NA	NA
30	Phosphatidylcholine.Residuals	0.03177	17	0.00186882	NA	NA
32	Glycerophosphocholine.Residuals	0.0439511	17	0.00258536	NA	NA
34	ScyInositol.Residuals	0.00766488	17	0.000450875	NA	NA
36	Taurine.Residuals	0.0378736	17	0.00222786	NA	NA
38	Creatine.Residuals	0.0296828	17	0.00174605	NA	NA
40	MInositol.Residuals	0.0659694	17	0.00388055	NA	NA

### Sheet: Sheet1
test
